# Cancer Driver Topologically Associated Domains identify oncogenic and tumor suppressive lncRNAs

**DOI:** 10.1101/2024.03.19.585685

**Authors:** Ziyan Rao, Min Zhang, Shaodong Huang, Chenyang Wu, Yuheng Zhou, Weijie Zhang, Xia Lin, Dongyu Zhao

**Affiliations:** Department of Biomedical Informatics, School of Basic Medical Sciences, Peking University, Beijing, 100191, China; State Key Laboratory of Vascular Homeostasis and Remodeling, Peking University, Beijing, 100191, China; Zhejiang Provincial Key Laboratory of Pancreatic Disease, the First Affiliated Hospital, Zhejiang University School of Medicine, Hangzhou, Zhejiang 310058, China; Zhejiang Provincial Key Laboratory of Cancer Molecular Cell Biology, Life Sciences Institute, Zhejiang University, Hangzhou, Zhejiang 310058, China; Department of Orthopaedic Surgery, Second Affiliated Hospital, School of Medicine, Zhejiang University, Hangzhou, Zhejiang 310058, China

## Abstract

Cancer long noncoding RNAs (lncRNAs) have been identified by experimental and in silico methods. However, current approaches for identifying cancer lncRNAs are not sufficient and effective. To uncover them, we focused on the core cancer driver lncRNAs, which directly interact with cancer driver protein-coding genes (PCGs). We investigated various aspects of cancer lncRNAs, including their expression patterns, genomic locations, and direct interactions with cancer driver PCGs, and developed a pipeline to unearth candidate cancer driver lncRNAs. Finally, we validated the reliability of potential cancer driver lncRNAs through functional analysis of bioinformatics data and CRISPR-Cas9 knockout experiments. We found that cancer lncRNAs were more concentrated in cancer driver topologically associated domains (CDTs), and CDT is an important feature in identifying cancer lncRNAs. Moreover, cancer lncRNAs showed a high tendency to co-express with and bind to cancer driver PCGs. Utilizing these distinctive characteristics, we developed a pipeline CADTAD to unearth candidate cancer driver lncRNAs in pan-cancer, including 256 oncogenic lncRNAs, 177 tumor suppressive lncRNAs, and 75 dual-function lncRNAs, as well as in three individual cancer types, and validated their cancer-related function. More importantly, the function of 10 putative cancer driver lncRNAs in prostate cancer was subsequently validated to influence cancer phenotype through cell studies. In light of these findings, our study offers a new perspective from the 3D genome to study the roles of lncRNAs in cancer. Furthermore, we provide a valuable set of potential lncRNAs that could deepen our understanding of the oncogenic mechanism of cancer driver lncRNAs.
