## Supplementary Data 1 for "Cancer Driver Topologically Associated Domains identify oncogenic and tumor suppressive lncRNAs"

### Sheet: Summary
Supplemental Data S1	The list of cancer lncRNA datasets CLC2, Lnc2Cancer, CGC genes, Pathway In Cancer (KEGG) genes, TUSON top 1000 oncogenes and tumor suppressors
Supplemental Data S1A	The list of cancer lncRNA datasets CLC2
Supplemental Data S1B	The list of cancer lncRNA datasets Lnc2Cancer
Supplemental Data S1C	The list of CGC genes
Supplemental Data S1D	The list of Pathway In Cancer (KEGG) genes
Supplemental Data S1E	The list of TUSON top 1000 oncogenes
Supplemental Data S1F	The list of TUSON top 1000 tumor suppressors

### Sheet: Supplemental Data S1A
HSALNG0000303
HSALNG0000547
HSALNG0000685
HSALNG0001554
HSALNG0002066
HSALNG0002075
HSALNG0003395
HSALNG0004109
HSALNG0004920
HSALNG0004949
HSALNG0005973
HSALNG0007045
HSALNG0007801
HSALNG0008302
HSALNG0008545
HSALNG0008819
HSALNG0142385
HSALNG0009511
HSALNG0009573
HSALNG0009583
HSALNG0009743
HSALNG0009856
HSALNG0009871
HSALNG0010093
HSALNG0010128
HSALNG0010200
HSALNG0010286
HSALNG0010403
HSALNG0010460
HSALNG0010466
HSALNG0010577
HSALNG0011047
HSALNG0011845
HSALNG0012685
HSALNG0013045
HSALNG0013204
HSALNG0013206
HSALNG0013215
HSALNG0014626
HSALNG0016642
HSALNG0017537
HSALNG0017694
HSALNG0017865
HSALNG0018036
HSALNG0018088
HSALNG0018258
HSALNG0019362
HSALNG0020412
HSALNG0020588
HSALNG0020594
HSALNG0020625
HSALNG0020713
HSALNG0020769
HSALNG0021208
HSALNG0021423
HSALNG0021972
HSALNG0022084
HSALNG0022087
HSALNG0023880
HSALNG0024099
HSALNG0026555
HSALNG0026583
HSALNG0026715
HSALNG0141633
HSALNG0028028
HSALNG0028235
HSALNG0029189
HSALNG0029326
HSALNG0031034
HSALNG0031691
HSALNG0031716
HSALNG0032000
HSALNG0141602
HSALNG0032699
HSALNG0033354
HSALNG0034419
HSALNG0036270
HSALNG0036407
HSALNG0036656
HSALNG0037355
HSALNG0038513
HSALNG0038574
HSALNG0038609
HSALNG0039019
HSALNG0039020
HSALNG0039283
HSALNG0039679
HSALNG0040781
HSALNG0041104
HSALNG0041277
HSALNG0041522
HSALNG0042001
HSALNG0042101
HSALNG0043170
HSALNG0043367
HSALNG0043427
HSALNG0043698
HSALNG0044150
HSALNG0141607
HSALNG0044933
HSALNG0045015
HSALNG0045213
HSALNG0045290
HSALNG0045753
HSALNG0046004
HSALNG0149014
HSALNG0046325
HSALNG0047200
HSALNG0047406
HSALNG0047576
HSALNG0047929
HSALNG0048533
HSALNG0048542
HSALNG0048782
HSALNG0049184
HSALNG0049194
HSALNG0049199
HSALNG0049264
HSALNG0049759
HSALNG0050030
HSALNG0050617
HSALNG0051162
HSALNG0051708
HSALNG0052589
HSALNG0053899
HSALNG0054158
HSALNG0054698
HSALNG0055190
HSALNG0055943
HSALNG0056471
HSALNG0056850
HSALNG0056854
HSALNG0056858
HSALNG0056863
HSALNG0056865
HSALNG0056871
HSALNG0056906
HSALNG0057702
HSALNG0058094
HSALNG0058166
HSALNG0058592
HSALNG0149694
HSALNG0059132
HSALNG0059170
HSALNG0059377
HSALNG0059486
HSALNG0059740
HSALNG0060049
HSALNG0060290
HSALNG0060291
HSALNG0060755
HSALNG0060982
HSALNG0061382
HSALNG0061385
HSALNG0062110
HSALNG0062473
HSALNG0062700
HSALNG0063261
HSALNG0063265
HSALNG0063354
HSALNG0064277
HSALNG0064298
HSALNG0064310
HSALNG0064563
HSALNG0064759
HSALNG0065120
HSALNG0065480
HSALNG0065926
HSALNG0066261
HSALNG0150243
HSALNG0066709
HSALNG0066809
HSALNG0067472
HSALNG0067477
HSALNG0067505
HSALNG0067587
HSALNG0068058
HSALNG0068395
HSALNG0068422
HSALNG0068414
HSALNG0068443
HSALNG0068477
HSALNG0068485
HSALNG0068551
HSALNG0069280
HSALNG0070213
HSALNG0070362
HSALNG0070397
HSALNG0070759
HSALNG0071146
HSALNG0071451
HSALNG0071734
HSALNG0072040
HSALNG0072133
HSALNG0072689
HSALNG0072697
HSALNG0072704
HSALNG0072889
HSALNG0072891
HSALNG0072923
HSALNG0074619
HSALNG0074718
HSALNG0074742
HSALNG0150997
HSALNG0141604
HSALNG0075291
HSALNG0075801
HSALNG0075870
HSALNG0075974
HSALNG0076136
HSALNG0076434
HSALNG0077083
HSALNG0077290
HSALNG0078193
HSALNG0079188
HSALNG0079328
HSALNG0079547
HSALNG0079852
HSALNG0080059
HSALNG0080102
HSALNG0080557
HSALNG0080613
HSALNG0080714
HSALNG0080948
HSALNG0080954
HSALNG0081106
HSALNG0081992
HSALNG0082084
HSALNG0082178
HSALNG0082197
HSALNG0082235
HSALNG0082362
HSALNG0082631
HSALNG0082749
HSALNG0083301
HSALNG0083398
HSALNG0083445
HSALNG0083476
HSALNG0083819
HSALNG0084300
HSALNG0084492
HSALNG0084672
HSALNG0084833
HSALNG0084892
HSALNG0084905
HSALNG0085340
HSALNG0085343
HSALNG0085346
HSALNG0085348
HSALNG0085350
HSALNG0085574
HSALNG0086112
HSALNG0086113
HSALNG0087764
HSALNG0088103
HSALNG0088703
HSALNG0088745
HSALNG0089423
HSALNG0089823
HSALNG0089828
HSALNG0089835
HSALNG0090149
HSALNG0143622
HSALNG0090908
HSALNG0091277
HSALNG0091285
HSALNG0091316
HSALNG0091318
HSALNG0091319
HSALNG0091650
HSALNG0091676
HSALNG0091963
HSALNG0092137
HSALNG0092950
HSALNG0093183
HSALNG0093320
HSALNG0093383
HSALNG0094063
HSALNG0094161
HSALNG0094549
HSALNG0094605
HSALNG0095595
HSALNG0096529
HSALNG0096734
HSALNG0096739
HSALNG0096756
HSALNG0096821
HSALNG0096978
HSALNG0097094
HSALNG0097105
HSALNG0097712
HSALNG0098601
HSALNG0098680
HSALNG0098682
HSALNG0098959
HSALNG0099182
HSALNG0141617
HSALNG0100070
HSALNG0100636
HSALNG0100663
HSALNG0100769
HSALNG0101134
HSALNG0101489
HSALNG0101776
HSALNG0103126
HSALNG0103422
HSALNG0103448
HSALNG0103778
HSALNG0103805
HSALNG0104257
HSALNG0104523
HSALNG0104546
HSALNG0105106
HSALNG0105101
HSALNG0105343
HSALNG0105948
HSALNG0106834
HSALNG0106856
HSALNG0107094
HSALNG0107117
HSALNG0107133
HSALNG0144599
HSALNG0144434
HSALNG0108391
HSALNG0108507
HSALNG0108518
HSALNG0108520
HSALNG0109621
HSALNG0109973
HSALNG0144887
HSALNG0110794
HSALNG0111608
HSALNG0112863
HSALNG0112953
HSALNG0113304
HSALNG0113319
HSALNG0141629
HSALNG0113682
HSALNG0113835
HSALNG0114218
HSALNG0114404
HSALNG0115960
HSALNG0141637
HSALNG0116616
HSALNG0116628
HSALNG0145090
HSALNG0116830
HSALNG0117101
HSALNG0117242
HSALNG0117322
HSALNG0117344
HSALNG0117711
HSALNG0117712
HSALNG0117840
HSALNG0118528
HSALNG0118540
HSALNG0118851
HSALNG0118895
HSALNG0119000
HSALNG0119047
HSALNG0119363
HSALNG0119601
HSALNG0119710
HSALNG0119818
HSALNG0120479
HSALNG0120583
HSALNG0121468
HSALNG0121746
HSALNG0122453
HSALNG0123735
HSALNG0123950
HSALNG0124251
HSALNG0124349
HSALNG0124521
HSALNG0125113
HSALNG0125325
HSALNG0125328
HSALNG0125425
HSALNG0126202
HSALNG0126843
HSALNG0127764
HSALNG0127948
HSALNG0128306
HSALNG0129180
HSALNG0129184
HSALNG0129818
HSALNG0129980
HSALNG0130331
HSALNG0130661
HSALNG0130723
HSALNG0131196
HSALNG0146997
HSALNG0131561
HSALNG0131998
HSALNG0132026
HSALNG0132108
HSALNG0132382
HSALNG0132500
HSALNG0132926
HSALNG0132950
HSALNG0133099
HSALNG0133144
HSALNG0133168
HSALNG0133391
HSALNG0133418
HSALNG0133454
HSALNG0133533
HSALNG0133581
HSALNG0147205
HSALNG0133591
HSALNG0133782
HSALNG0133982
HSALNG0134448
HSALNG0134655
HSALNG0134712
HSALNG0134930
HSALNG0135698
HSALNG0135725
HSALNG0135994
HSALNG0135996
HSALNG0137521
HSALNG0137632
HSALNG0138602
HSALNG0138610
HSALNG0138609
HSALNG0140233

### Sheet: Supplemental Data S1B
HSALNG0084552
HSALNG0103778
HSALNG0139277
HSALNG0071679
HSALNG0142396
HSALNG0053446
HSALNG0017694
HSALNG0006150
HSALNG0129184
HSALNG0015448
HSALNG0020594
HSALNG0009743
HSALNG0020595
HSALNG0005269
HSALNG0009502
HSALNG0105101
HSALNG0059558
HSALNG0020702
HSALNG0017834
HSALNG0060441
HSALNG0140233
HSALNG0140259
HSALNG0082178
HSALNG0134869
HSALNG0059521
HSALNG0031831
HSALNG0025088
HSALNG0031716
HSALNG0072581
HSALNG0014509
HSALNG0026555
HSALNG0027872
HSALNG0062364
HSALNG0026576
HSALNG0026583
HSALNG0079090
HSALNG0043585
HSALNG0033002
HSALNG0066809
HSALNG0039819
HSALNG0101771
HSALNG0036270
HSALNG0068436
HSALNG0068422
HSALNG0094471
HSALNG0143572
HSALNG0091985
HSALNG0088450
HSALNG0089242
HSALNG0084672
HSALNG0094964
HSALNG0143667
HSALNG0094161
HSALNG0090432
HSALNG0091196
HSALNG0112214
HSALNG0108928
HSALNG0117109
HSALNG0109194
HSALNG0017865
HSALNG0045689
HSALNG0050231
HSALNG0065856
HSALNG0074176
HSALNG0110873
HSALNG0127764
HSALNG0000303
HSALNG0001554
HSALNG0023821
HSALNG0029874
HSALNG0050253
HSALNG0069682
HSALNG0012399
HSALNG0008545
HSALNG0023790
HSALNG0060752
HSALNG0056865
HSALNG0067574
HSALNG0068060
HSALNG0093383
HSALNG0099639
HSALNG0112965
HSALNG0105447
HSALNG0145391
HSALNG0003260
HSALNG0104776
HSALNG0041401
HSALNG0060774
HSALNG0068210
HSALNG0000022
HSALNG0142083
HSALNG0000361
HSALNG0000544
HSALNG0000547
HSALNG0000603
HSALNG0000685
HSALNG0000719
HSALNG0001188
HSALNG0001269
HSALNG0001619
HSALNG0002066
HSALNG0002075
HSALNG0002188
HSALNG0004023
HSALNG0004109
HSALNG0004143
HSALNG0004297
HSALNG0004819
HSALNG0004949
HSALNG0005391
HSALNG0005432
HSALNG0005967
HSALNG0005973
HSALNG0007045
HSALNG0007253
HSALNG0007414
HSALNG0007463
HSALNG0007497
HSALNG0007762
HSALNG0007801
HSALNG0008462
HSALNG0008546
HSALNG0008819
HSALNG0009103
HSALNG0009856
HSALNG0009871
HSALNG0009941
HSALNG0010200
HSALNG0010286
HSALNG0010460
HSALNG0010577
HSALNG0010602
HSALNG0010764
HSALNG0011047
HSALNG0011601
HSALNG0011845
HSALNG0012435
HSALNG0012685
HSALNG0012846
HSALNG0012977
HSALNG0013204
HSALNG0013215
HSALNG0013657
HSALNG0014513
HSALNG0014626
HSALNG0014748
HSALNG0015454
HSALNG0015617
HSALNG0016063
HSALNG0016500
HSALNG0016642
HSALNG0016990
HSALNG0146543
HSALNG0017393
HSALNG0017401
HSALNG0017805
HSALNG0017884
HSALNG0018036
HSALNG0018139
HSALNG0018258
HSALNG0018314
HSALNG0141631
HSALNG0018445
HSALNG0018748
HSALNG0018758
HSALNG0018776
HSALNG0020186
HSALNG0020219
HSALNG0146650
HSALNG0020489
HSALNG0020588
HSALNG0020625
HSALNG0020713
HSALNG0020769
HSALNG0021208
HSALNG0021423
HSALNG0021529
HSALNG0021850
HSALNG0021881
HSALNG0021909
HSALNG0021972
HSALNG0022061
HSALNG0022084
HSALNG0022087
HSALNG0022192
HSALNG0022311
HSALNG0023773
HSALNG0023880
HSALNG0141632
HSALNG0024008
HSALNG0024012
HSALNG0024078
HSALNG0024362
HSALNG0024394
HSALNG0024541
HSALNG0024588
HSALNG0024708
HSALNG0024815
HSALNG0024869
HSALNG0025231
HSALNG0025628
HSALNG0025991
HSALNG0025995
HSALNG0026010
HSALNG0026023
HSALNG0026200
HSALNG0026278
HSALNG0026441
HSALNG0026507
HSALNG0026532
HSALNG0026562
HSALNG0026614
HSALNG0026715
HSALNG0026932
HSALNG0027060
HSALNG0027499
HSALNG0027511
HSALNG0027836
HSALNG0027858
HSALNG0147584
HSALNG0028028
HSALNG0028061
HSALNG0028218
HSALNG0028235
HSALNG0028242
HSALNG0028546
HSALNG0028800
HSALNG0029216
HSALNG0029310
HSALNG0147946
HSALNG0029735
HSALNG0029752
HSALNG0030069
HSALNG0030090
HSALNG0030200
HSALNG0030415
HSALNG0030929
HSALNG0031034
HSALNG0031422
HSALNG0031463
HSALNG0031592
HSALNG0031857
HSALNG0032000
HSALNG0141602
HSALNG0032699
HSALNG0033029
HSALNG0141613
HSALNG0033886
HSALNG0033956
HSALNG0034072
HSALNG0034806
HSALNG0035151
HSALNG0035237
HSALNG0035402
HSALNG0035423
HSALNG0035549
HSALNG0035624
HSALNG0036288
HSALNG0036656
HSALNG0148431
HSALNG0037094
HSALNG0037148
HSALNG0037355
HSALNG0037609
HSALNG0037887
HSALNG0038513
HSALNG0039055
HSALNG0039173
HSALNG0039449
HSALNG0039551
HSALNG0039679
HSALNG0039890
HSALNG0039909
HSALNG0040073
HSALNG0040150
HSALNG0040235
HSALNG0040781
HSALNG0041277
HSALNG0041283
HSALNG0041428
HSALNG0041522
HSALNG0042101
HSALNG0042632
HSALNG0042634
HSALNG0043145
HSALNG0043367
HSALNG0043383
HSALNG0043427
HSALNG0043527
HSALNG0043625
HSALNG0043698
HSALNG0043862
HSALNG0043923
HSALNG0044041
HSALNG0044150
HSALNG0044172
HSALNG0044316
HSALNG0044562
HSALNG0044828
HSALNG0044933
HSALNG0045080
HSALNG0045213
HSALNG0046004
HSALNG0046325
HSALNG0047200
HSALNG0047244
HSALNG0047406
HSALNG0047439
HSALNG0047929
HSALNG0048431
HSALNG0048533
HSALNG0048542
HSALNG0048782
HSALNG0049030
HSALNG0049088
HSALNG0049184
HSALNG0049199
HSALNG0049455
HSALNG0149404
HSALNG0049582
HSALNG0049759
HSALNG0049760
HSALNG0049949
HSALNG0050030
HSALNG0050235
HSALNG0050327
HSALNG0050810
HSALNG0051162
HSALNG0051434
HSALNG0051708
HSALNG0052351
HSALNG0052479
HSALNG0052589
HSALNG0052921
HSALNG0053007
HSALNG0053522
HSALNG0053580
HSALNG0054038
HSALNG0054147
HSALNG0054158
HSALNG0054698
HSALNG0054937
HSALNG0055209
HSALNG0055393
HSALNG0055664
HSALNG0055679
HSALNG0056471
HSALNG0141614
HSALNG0056850
HSALNG0056854
HSALNG0056858
HSALNG0056863
HSALNG0056871
HSALNG0057093
HSALNG0057290
HSALNG0057326
HSALNG0057357
HSALNG0057380
HSALNG0057479
HSALNG0057613
HSALNG0057702
HSALNG0057852
HSALNG0058094
HSALNG0058166
HSALNG0058592
HSALNG0149694
HSALNG0059132
HSALNG0059170
HSALNG0059377
HSALNG0059440
HSALNG0059740
HSALNG0060877
HSALNG0060982
HSALNG0061385
HSALNG0061854
HSALNG0062110
HSALNG0062473
HSALNG0062700
HSALNG0062824
HSALNG0062877
HSALNG0063228
HSALNG0064496
HSALNG0064563
HSALNG0064741
HSALNG0064759
HSALNG0065113
HSALNG0065453
HSALNG0065480
HSALNG0065513
HSALNG0150213
HSALNG0065537
HSALNG0065926
HSALNG0066117
HSALNG0066240
HSALNG0066261
HSALNG0066317
HSALNG0150243
HSALNG0066653
HSALNG0066709
HSALNG0066885
HSALNG0067237
HSALNG0067472
HSALNG0067587
HSALNG0067765
HSALNG0067913
HSALNG0068014
HSALNG0068110
HSALNG0068190
HSALNG0068414
HSALNG0068443
HSALNG0068477
HSALNG0068615
HSALNG0068805
HSALNG0068864
HSALNG0069026
HSALNG0069213
HSALNG0069266
HSALNG0069280
HSALNG0069286
HSALNG0069420
HSALNG0069691
HSALNG0070213
HSALNG0070362
HSALNG0070759
HSALNG0070806
HSALNG0071043
HSALNG0071146
HSALNG0071221
HSALNG0071451
HSALNG0071682
HSALNG0071734
HSALNG0072040
HSALNG0072133
HSALNG0072141
HSALNG0072658
HSALNG0072923
HSALNG0072996
HSALNG0073016
HSALNG0073131
HSALNG0073233
HSALNG0073421
HSALNG0073810
HSALNG0074272
HSALNG0074439
HSALNG0074573
HSALNG0074718
HSALNG0074742
HSALNG0141604
HSALNG0075266
HSALNG0075291
HSALNG0075559
HSALNG0075773
HSALNG0075785
HSALNG0075801
HSALNG0075870
HSALNG0076040
HSALNG0076136
HSALNG0076434
HSALNG0076446
HSALNG0077083
HSALNG0077290
HSALNG0077499
HSALNG0077845
HSALNG0078193
HSALNG0141600
HSALNG0078695
HSALNG0079026
HSALNG0079188
HSALNG0079313
HSALNG0079328
HSALNG0079547
HSALNG0079552
HSALNG0079606
HSALNG0080389
HSALNG0080613
HSALNG0080912
HSALNG0080948
HSALNG0081106
HSALNG0081992
HSALNG0082084
HSALNG0082122
HSALNG0082135
HSALNG0082137
HSALNG0082176
HSALNG0082235
HSALNG0082243
HSALNG0082362
HSALNG0082631
HSALNG0083071
HSALNG0083285
HSALNG0083301
HSALNG0083398
HSALNG0083476
HSALNG0083979
HSALNG0084892
HSALNG0084905
HSALNG0085348
HSALNG0141635
HSALNG0085574
HSALNG0087449
HSALNG0087764
HSALNG0088026
HSALNG0088103
HSALNG0088539
HSALNG0088594
HSALNG0088703
HSALNG0088950
HSALNG0089110
HSALNG0089113
HSALNG0089222
HSALNG0089456
HSALNG0090149
HSALNG0090163
HSALNG0090481
HSALNG0090741
HSALNG0090908
HSALNG0091146
HSALNG0143634
HSALNG0091277
HSALNG0091316
HSALNG0091318
HSALNG0091319
HSALNG0091650
HSALNG0091676
HSALNG0091963
HSALNG0091990
HSALNG0092015
HSALNG0092387
HSALNG0092426
HSALNG0093119
HSALNG0093320
HSALNG0093577
HSALNG0094063
HSALNG0094327
HSALNG0094500
HSALNG0094549
HSALNG0094605
HSALNG0094870
HSALNG0095095
HSALNG0096088
HSALNG0096112
HSALNG0096242
HSALNG0096258
HSALNG0096434
HSALNG0096529
HSALNG0096723
HSALNG0096756
HSALNG0096821
HSALNG0096884
HSALNG0096901
HSALNG0096958
HSALNG0097004
HSALNG0097094
HSALNG0143856
HSALNG0097622
HSALNG0097806
HSALNG0098601
HSALNG0098680
HSALNG0098682
HSALNG0098959
HSALNG0099020
HSALNG0099182
HSALNG0099625
HSALNG0099873
HSALNG0100037
HSALNG0100289
HSALNG0100348
HSALNG0100434
HSALNG0100636
HSALNG0100663
HSALNG0101238
HSALNG0101470
HSALNG0101489
HSALNG0101614
HSALNG0103422
HSALNG0103440
HSALNG0103448
HSALNG0103805
HSALNG0103830
HSALNG0103838
HSALNG0103853
HSALNG0144180
HSALNG0144182
HSALNG0105273
HSALNG0105295
HSALNG0105343
HSALNG0105872
HSALNG0105948
HSALNG0144536
HSALNG0106834
HSALNG0107094
HSALNG0107117
HSALNG0107133
HSALNG0144434
HSALNG0108147
HSALNG0108181
HSALNG0108391
HSALNG0108507
HSALNG0108520
HSALNG0108689
HSALNG0108838
HSALNG0108960
HSALNG0109621
HSALNG0110345
HSALNG0110794
HSALNG0144735
HSALNG0111051
HSALNG0112089
HSALNG0112863
HSALNG0113198
HSALNG0113270
HSALNG0113304
HSALNG0113319
HSALNG0113528
HSALNG0113581
HSALNG0141629
HSALNG0113682
HSALNG0113813
HSALNG0113835
HSALNG0114218
HSALNG0114404
HSALNG0141637
HSALNG0116565
HSALNG0116587
HSALNG0116616
HSALNG0141608
HSALNG0116707
HSALNG0116718
HSALNG0116897
HSALNG0141638
HSALNG0117242
HSALNG0117322
HSALNG0117344
HSALNG0117770
HSALNG0118529
HSALNG0118851
HSALNG0118895
HSALNG0119037
HSALNG0119047
HSALNG0119089
HSALNG0119601
HSALNG0119710
HSALNG0119752
HSALNG0119753
HSALNG0119818
HSALNG0119881
HSALNG0120168
HSALNG0120344
HSALNG0120583
HSALNG0121509
HSALNG0121579
HSALNG0121746
HSALNG0122089
HSALNG0122396
HSALNG0123415
HSALNG0123735
HSALNG0123842
HSALNG0124349
HSALNG0124521
HSALNG0124755
HSALNG0124979
HSALNG0125033
HSALNG0125113
HSALNG0145908
HSALNG0125745
HSALNG0125829
HSALNG0126202
HSALNG0126652
HSALNG0126842
HSALNG0127274
HSALNG0127948
HSALNG0128306
HSALNG0128372
HSALNG0128814
HSALNG0129180
HSALNG0129511
HSALNG0129818
HSALNG0129835
HSALNG0129980
HSALNG0129985
HSALNG0130661
HSALNG0130723
HSALNG0130749
HSALNG0131196
HSALNG0131285
HSALNG0131516
HSALNG0146997
HSALNG0131561
HSALNG0131589
HSALNG0131591
HSALNG0131657
HSALNG0132026
HSALNG0132108
HSALNG0132223
HSALNG0147158
HSALNG0132261
HSALNG0132361
HSALNG0132382
HSALNG0147166
HSALNG0132462
HSALNG0132500
HSALNG0132674
HSALNG0132813
HSALNG0132830
HSALNG0132865
HSALNG0132868
HSALNG0147176
HSALNG0132900
HSALNG0132926
HSALNG0133055
HSALNG0133079
HSALNG0133144
HSALNG0133168
HSALNG0147081
HSALNG0133273
HSALNG0133326
HSALNG0133418
HSALNG0133422
HSALNG0133454
HSALNG0133533
HSALNG0133548
HSALNG0133581
HSALNG0133590
HSALNG0147205
HSALNG0133591
HSALNG0133618
HSALNG0133639
HSALNG0133721
HSALNG0133783
HSALNG0133982
HSALNG0134402
HSALNG0134448
HSALNG0134712
HSALNG0135702
HSALNG0135958
HSALNG0135993
HSALNG0151029
HSALNG0136678
HSALNG0151171
HSALNG0137521
HSALNG0137632
HSALNG0137651
HSALNG0137730
HSALNG0138225
HSALNG0138601
HSALNG0138602
HSALNG0138610
HSALNG0138609
HSALNG0139259
HSALNG0139763
HSALNG0139951
HSALNG0140183
HSALNG0140235
HSALNG0140390
HSALNG0140423
HSALNG0140941
HSALNG0140972
HSALNG0141334
HSALNG0000511
HSALNG0003053
HSALNG0006073
HSALNG0141999
HSALNG0010403
HSALNG0013206
HSALNG0013844
HSALNG0016652
HSALNG0017161
HSALNG0019085
HSALNG0020412
HSALNG0023495
HSALNG0029189
HSALNG0031866
HSALNG0031988
HSALNG0032263
HSALNG0032461
HSALNG0032472
HSALNG0034054
HSALNG0036893
HSALNG0048822
HSALNG0053678
HSALNG0059486
HSALNG0060755
HSALNG0061066
HSALNG0061777
HSALNG0062543
HSALNG0062663
HSALNG0062905
HSALNG0063354
HSALNG0069321
HSALNG0069323
HSALNG0070965
HSALNG0077486
HSALNG0080048
HSALNG0081607
HSALNG0081611
HSALNG0082653
HSALNG0089596
HSALNG0091158
HSALNG0096978
HSALNG0099631
HSALNG0099737
HSALNG0105564
HSALNG0108358
HSALNG0109096
HSALNG0114857
HSALNG0116205
HSALNG0117177
HSALNG0117338
HSALNG0117711
HSALNG0118540
HSALNG0119000
HSALNG0119226
HSALNG0119342
HSALNG0119345
HSALNG0122375
HSALNG0122453
HSALNG0123950
HSALNG0125425
HSALNG0126490
HSALNG0128493
HSALNG0130291
HSALNG0134930

### Sheet: Supplemental Data S1C
gene_name	TSG	OG
ABI1	1	0
ACVR2A	1	0
AMER1	1	0
APC	1	0
APOBEC3B	1	1
ARHGAP26	1	0
ARHGEF10	1	0
ARHGEF10L	1	0
ARHGEF12	1	0
ARID1A	1	0
ARID1B	1	0
ARID2	1	0
ARNT	1	1
ASXL1	1	0
ASXL2	1	0
ATM	1	0
ATP1A1	1	1
ATP2B3	1	0
ATR	1	0
ATRX	1	0
AXIN1	1	0
AXIN2	1	0
B2M	1	0
BAP1	1	0
BARD1	1	0
BAX	1	0
BAZ1A	1	0
BCL10	1	0
BCL11B	1	1
BCL9L	1	1
BCOR	1	0
BCORL1	1	1
BIRC3	1	1
BLM	1	0
BMPR1A	1	1
BRCA1	1	0
BRCA2	1	0
BRIP1	1	0
BTG1	1	0
BTK	1	1
BUB1B	1	0
CAMTA1	1	0
CARS1	1	0
CASP3	1	0
CASP8	1	0
CASP9	1	0
CBFA2T3	1	0
CBFB	1	0
CBL	1	1
CBLB	1	0
CBLC	1	1
CCDC6	1	0
CCNB1IP1	1	0
CCNC	1	0
CD274	1	0
CDC73	1	0
CDH1	1	0
CDH10	1	0
CDH11	1	0
CDK12	1	0
CDKN1A	1	1
CDKN1B	1	0
CDKN2A	1	0
CDKN2C	1	0
CDX2	1	0
CEBPA	1	0
CHD2	1	0
CHEK2	1	0
CIC	1	1
CIITA	1	0
CLTC	1	0
CLTCL1	1	0
CNBP	1	0
CNOT3	1	0
CNTNAP2	1	0
CPEB3	1	0
CREB3L1	1	0
CREBBP	1	1
CSMD3	1	0
CTCF	1	0
CUL3	1	0
CUX1	1	1
CYLD	1	0
DAXX	1	1
DDB2	1	1
DDX10	1	0
DDX3X	1	0
DICER1	1	0
DNM2	1	0
DNMT3A	1	0
DROSHA	1	0
EBF1	1	0
EED	1	0
EIF3E	1	0
ELF3	1	0
ELF4	1	1
ELL	1	0
EP300	1	0
EPAS1	1	1
EPS15	1	0
ERBB4	1	1
ERCC2	1	0
ERCC3	1	0
ERCC4	1	0
ERCC5	1	0
ESR1	1	1
ETNK1	1	0
ETV6	1	0
EXT1	1	0
EXT2	1	0
EZH2	1	1
FANCA	1	0
FANCC	1	0
FANCD2	1	0
FANCE	1	0
FANCF	1	0
FANCG	1	0
FAS	1	0
FAT1	1	0
FAT4	1	0
FBLN2	1	0
FBXO11	1	0
FBXW7	1	0
FEN1	1	0
FES	1	1
FH	1	0
FHIT	1	0
FLCN	1	0
FOXL2	1	1
FOXO1	1	1
FOXO3	1	1
FOXO4	1	1
FUS	1	0
GATA1	1	1
GATA3	1	1
GPC3	1	1
GPC5	1	0
GRIN2A	1	0
HNF1A	1	0
HOXA11	1	1
HOXA9	1	1
ID3	1	0
IGF2BP2	1	0
IRF4	1	1
IRS4	1	1
JAK1	1	1
KAT6B	1	0
KDM5C	1	0
KDM6A	1	1
KEAP1	1	0
KLF4	1	1
KLF6	1	0
KMT2C	1	0
KMT2D	1	1
KNL1	1	0
LARP4B	1	0
LATS1	1	0
LATS2	1	0
LEF1	1	1
LEPROTL1	1	0
LRIG3	1	0
LRP1B	1	0
LZTR1	1	0
MAP2K4	1	1
MAP3K1	1	1
MAP3K13	1	1
MAX	1	0
MED12	1	0
MEN1	1	0
MGMT	1	0
MLF1	1	0
MLH1	1	0
MRTFA	1	1
MSH2	1	0
MSH6	1	0
MUTYH	1	0
MYH9	1	0
N4BP2	1	0
NAB2	1	0
NBN	1	0
NCOA4	1	0
NCOR1	1	0
NCOR2	1	0
NDRG1	1	0
NF1	1	0
NF2	1	0
NFE2L2	1	1
NFKB2	1	1
NFKBIE	1	0
NKX2-1	1	1
NOTCH1	1	1
NOTCH2	1	1
NRG1	1	0
NTHL1	1	0
NTRK1	1	1
PABPC1	1	1
PALB2	1	0
PATZ1	1	0
PAX5	1	1
PBRM1	1	0
PER1	1	0
PHF6	1	0
PHOX2B	1	0
PIK3R1	1	0
PML	1	0
PMS2	1	0
POLD1	1	0
POLE	1	0
POLG	1	0
POLQ	1	1
POT1	1	0
PPARG	1	0
PPP2R1A	1	0
PPP6C	1	0
PRDM1	1	0
PRDM2	1	0
PRF1	1	0
PRKAR1A	1	1
PTCH1	1	0
PTEN	1	0
PTK6	1	1
PTPN13	1	0
PTPN6	1	0
PTPRB	1	0
PTPRC	1	0
PTPRD	1	0
PTPRK	1	0
PTPRT	1	0
QKI	1	1
RAD17	1	0
RAD21	1	1
RAD51B	1	0
RANBP2	1	0
RB1	1	0
RBM10	1	0
RECQL4	1	1
RFWD3	1	0
RHOA	1	1
RHOH	1	0
RMI2	1	0
RNF43	1	0
ROBO2	1	0
RPL10	1	0
RPL22	1	0
RPL5	1	0
RSPO2	1	0
RUNX1	1	1
RUNX1T1	1	1
SBDS	1	0
SDHA	1	0
SDHAF2	1	0
SDHB	1	0
SDHC	1	0
SDHD	1	0
SETD1B	1	0
SETD2	1	0
SFPQ	1	0
SFRP4	1	0
SH2B3	1	0
SIRPA	1	0
SLC34A2	1	0
SMAD2	1	0
SMAD3	1	0
SMAD4	1	0
SMARCA4	1	0
SMARCB1	1	0
SMARCD1	1	0
SMARCE1	1	0
SMC1A	1	0
SOCS1	1	0
SOX21	1	0
SPEN	1	0
SPOP	1	0
STAG1	1	0
STAG2	1	0
STAT5B	1	1
STK11	1	0
SUFU	1	0
SUZ12	1	1
TBL1XR1	1	1
TBX3	1	1
TCF3	1	1
TENT5C	1	0
TERT	1	1
TET1	1	1
TET2	1	0
TGFBR2	1	0
TMEM127	1	0
TNFAIP3	1	0
TNFRSF14	1	0
TP53	1	1
TP63	1	1
TPM3	1	0
TRAF7	1	0
TRIM24	1	1
TRIM33	1	0
TSC1	1	0
TSC2	1	0
USP44	1	0
VHL	1	0
WIF1	1	0
WNK2	1	0
WRN	1	0
WT1	1	1
XPA	1	0
XPC	1	0
YWHAE	1	0
ZBTB16	1	0
ZFHX3	1	0
ZMYM3	1	0
ZNF331	1	0
ZNRF3	1	0
ZRSR2	1	0
A1CF	0	1
ABL1	0	1
ABL2	0	1
ACKR3	0	1
ACVR1	0	1
AFDN	0	1
AFF3	0	1
AFF4	0	1
AKT1	0	1
AKT2	0	1
AKT3	0	1
ALK	0	1
AR	0	1
ARAF	0	1
ARHGAP5	0	1
ATF1	0	1
BCL11A	0	1
BCL2	0	1
BCL2L12	0	1
BCL3	0	1
BCL6	0	1
BCL9	0	1
BIRC6	0	1
BRAF	0	1
BRD3	0	1
BRD4	0	1
CACNA1D	0	1
CALR	0	1
CARD11	0	1
CCND1	0	1
CCND2	0	1
CCND3	0	1
CCNE1	0	1
CCR4	0	1
CCR7	0	1
CD28	0	1
CD74	0	1
CD79A	0	1
CD79B	0	1
CDH17	0	1
CDK4	0	1
CDK6	0	1
CHD4	0	1
CHST11	0	1
CREB1	0	1
CREB3L2	0	1
CRTC1	0	1
CSF1R	0	1
CSF3R	0	1
CTNNA2	0	1
CTNNB1	0	1
CTNND2	0	1
CXCR4	0	1
CYSLTR2	0	1
DDIT3	0	1
DDR2	0	1
DDX5	0	1
DDX6	0	1
DEK	0	1
DGCR8	0	1
EGFR	0	1
ELK4	0	1
ERBB2	0	1
ERBB3	0	1
ERG	0	1
ETV1	0	1
ETV4	0	1
ETV5	0	1
EWSR1	0	1
FCGR2B	0	1
FCRL4	0	1
FEV	0	1
FGFR1	0	1
FGFR2	0	1
FGFR3	0	1
FGFR4	0	1
FLI1	0	1
FLT3	0	1
FLT4	0	1
FOXA1	0	1
FOXP1	0	1
FOXR1	0	1
FSTL3	0	1
FUBP1	0	1
GATA2	0	1
GLI1	0	1
GNA11	0	1
GNAQ	0	1
GNAS	0	1
GRM3	0	1
H3-3A	0	1
H3-3B	0	1
HEY1	0	1
HIF1A	0	1
HIP1	0	1
H3C2	0	1
HLF	0	1
HMGA1	0	1
HMGA2	0	1
HNRNPA2B1	0	1
HOXA13	0	1
HOXC11	0	1
HOXC13	0	1
HOXD11	0	1
HOXD13	0	1
HRAS	0	1
IDH1	0	1
IDH2	0	1
IKBKB	0	1
IL6ST	0	1
IL7R	0	1
JAK2	0	1
JAK3	0	1
JUN	0	1
KAT6A	0	1
KAT7	0	1
KCNJ5	0	1
KDM5A	0	1
KDR	0	1
KIT	0	1
KMT2A	0	1
KNSTRN	0	1
KRAS	0	1
LCK	0	1
LMO1	0	1
LMO2	0	1
LPP	0	1
LYL1	0	1
MACC1	0	1
MAF	0	1
MAFB	0	1
MALT1	0	1
MAML2	0	1
MAP2K1	0	1
MAP2K2	0	1
MAPK1	0	1
MDM2	0	1
MDM4	0	1
MECOM	0	1
MET	0	1
MITF	0	1
MLLT10	0	1
MN1	0	1
MPL	0	1
MSI2	0	1
MTCP1	0	1
MTOR	0	1
MUC16	0	1
MUC4	0	1
MYB	0	1
MYC	0	1
MYCL	0	1
MYCN	0	1
MYD88	0	1
MYOD1	0	1
NCOA2	0	1
NFATC2	0	1
NPM1	0	1
NR4A3	0	1
NRAS	0	1
NSD2	0	1
NSD3	0	1
NT5C2	0	1
NTRK3	0	1
NUP98	0	1
NUTM1	0	1
OLIG2	0	1
P2RY8_chrX	0	1
P2RY8_chrY	0	1
PAX3	0	1
PBX1	0	1
PDCD1LG2	0	1
PDGFB	0	1
PDGFRA	0	1
PDGFRB	0	1
PIK3CA	0	1
PIK3CB	0	1
PIM1	0	1
PLAG1	0	1
PLCG1	0	1
POU2AF1	0	1
POU5F1	0	1
PPM1D	0	1
PRDM16	0	1
PREX2	0	1
PRKACA	0	1
PSIP1	0	1
PTPN11	0	1
RAC1	0	1
RAF1	0	1
RAP1GDS1	0	1
RARA	0	1
REL	0	1
RET	0	1
ROS1	0	1
RSPO3	0	1
SALL4	0	1
SET	0	1
SETBP1	0	1
SETDB1	0	1
SF3B1	0	1
SGK1	0	1
SH3GL1	0	1
SIX1	0	1
SIX2	0	1
SKI	0	1
SMO	0	1
SND1	0	1
SOX2	0	1
SRC	0	1
SRSF2	0	1
SRSF3	0	1
SSX1	0	1
SSX2	0	1
SSX4	0	1
STAT3	0	1
STAT6	0	1
STIL	0	1
SYK	0	1
TAF15	0	1
TAL1	0	1
TAL2	0	1
TCF7L2	0	1
TCL1A	0	1
TEC	0	1
TFE3	0	1
TFEB	0	1
TLX1	0	1
TLX3	0	1
TNC	0	1
TNFRSF17	0	1
TRIM27	0	1
TRRAP	0	1
TSHR	0	1
U2AF1	0	1
UBR5	0	1
USP6	0	1
USP8	0	1
WAS	0	1
WWTR1	0	1
XPO1	0	1
ZEB1	0	1
ZNF521	0	1

### Sheet: Supplemental Data S1D
DCC
CASP3
CASP9
APPL1
CDH1
CTNNB1
CTNNA3
CTNNA1
CTNNA2
AXIN1
AXIN2
APC
APC2
GSK3B
TCF7
TCF7L1
TCF7L2
LEF1
BIRC5
MYC
CCND1
WNT1
WNT2
WNT2B
WNT3
WNT3A
WNT4
WNT5A
WNT5B
WNT6
WNT7A
WNT7B
WNT8A
WNT8B
WNT9A
WNT9B
WNT10B
WNT10A
WNT11
WNT16
FZD1
FZD7
FZD2
FZD3
FZD4
FZD5
FZD8
FZD6
FZD10
FZD9
LRP5
LRP6
DVL3
DVL2
DVL1
FRAT1
FRAT2
F2
AGT
F2R
F2RL3
LPAR1
LPAR2
LPAR3
LPAR4
LPAR5
LPAR6
AGTR1
GNA12
GNA13
ARHGEF12
ARHGEF11
ARHGEF1
PLEKHG5
RHOA
ROCK1
ROCK2
CXCL12
CXCR4
GNAI1
GNAI3
GNAI2
PTGER1
PTGER2
PTGER3
PTGER4
GNAS
ADCY1
ADCY2
ADCY3
ADCY4
ADCY5
ADCY6
ADCY7
ADCY8
ADCY9
PRKACA
PRKACB
PRKACG
GNB1
GNB2
GNB3
GNB4
GNB5
GNG2
GNG3
GNG4
GNG5
GNG7
GNG8
GNG10
GNG11
GNG12
GNG13
GNGT1
GNGT2
COL4A2
COL4A4
COL4A6
COL4A1
COL4A5
COL4A3
LAMA1
LAMA2
LAMA3
LAMA5
LAMA4
LAMB1
LAMB2
LAMB3
LAMB4
LAMC1
LAMC2
LAMC3
FN1
ITGA2
ITGA2B
ITGA3
ITGA6
ITGAV
ITGB1
PTK2
PIK3CA
PIK3CD
PIK3CB
PIK3R1
PIK3R2
PIK3R3
PTEN
NKX3-1
AKT1
AKT2
AKT3
CHUK
IKBKB
IKBKG
NFKBIA
NFKB1
NFKB2
RELA
PTGS2
NOS2
BCL2
BIRC2
BIRC3
XIAP
BIRC7
BCL2L1
TRAF1
TRAF2
TRAF3
TRAF4
TRAF5
TRAF6
MTOR
RPS6KB1
RPS6KB2
BAD
FOXO1
MDM2
TP53
CDKN1B
CDKN1A
BCR
ABL1
CRK
CRKL
CBL
STAT5A
STAT5B
PIM1
PIM2
KNG1
EDN1
BDKRB1
BDKRB2
EDNRA
EDNRB
GNAQ
GNA11
PLCB1
PLCB2
PLCB3
PLCB4
PRKCA
PRKCB
PRKCG
IL2
IL3
IL4
IL5
IL6
IL7
IL12A
IL12B
IL13
IL15
IL23A
EPO
IFNA1
IFNA2
IFNA4
IFNA5
IFNA6
IFNA7
IFNA8
IFNA10
IFNA13
IFNA14
IFNA16
IFNA17
IFNA21
IFNG
IL2RA
IL2RB
IL2RG
IL3RA
IL4R
CSF2RB
IL5RA
IL6R
IL6ST
IL7R
IL12RB1
IL12RB2
IL13RA1
IL15RA
IL23R
EPOR
IFNAR1
IFNAR2
IFNGR1
IFNGR2
EML4
ALK
RASGRP1
RASGRP2
RASGRP3
RASGRP4
JAK1
JAK2
JAK3
STAT3
STAT1
STAT2
STAT4
STAT6
VEGFA
VEGFB
PGF
VEGFC
VEGFD
TGFA
EGF
EGFR
ERBB2
PDGFA
PDGFB
PDGFRA
PDGFRB
IGF1
IGF2
IGF1R
KITLG
KIT
FLT3LG
FLT3
HGF
MET
FGF1
FGF2
FGF3
FGF4
FGF17
FGF6
FGF7
FGF8
FGF9
FGF10
FGF16
FGF5
FGF18
FGF20
FGF22
FGF19
FGF21
FGF23
FGFR1
FGFR2
FGFR3
FGFR4
GRB2
SOS1
SOS2
HRAS
KRAS
NRAS
ARAF
BRAF
RAF1
MAP2K1
MAP2K2
MAPK1
MAPK3
JUN
FOS
ETS1
MMP1
MMP2
MMP9
CXCL8
CDK4
RPS6KA5
RET
CCDC6
NCOA4
NTRK1
TPM3
TPR
TFG
RASSF1
RASSF5
STK4
DAPK1
DAPK3
DAPK2
PLCG1
PLCG2
ELK1
CALML3
CALM2
CALM3
CALM1
CALML6
CALML5
CALML4
CAMK2A
CAMK2D
CAMK2B
CAMK2G
RALGDS
RALA
RALB
RALBP1
CDC42
RAC1
RAC2
RAC3
PLD1
PLD2
MAPK8
MAPK10
MAPK9
PAX8
PPARG
RXRA
RXRB
RXRG
RARB
ESR1
ESR2
NCOA1
NCOA3
SP1
PPARD
JUP
ZBTB16
RARA
CCNA2
CCNA1
PML
RUNX1
RUNX1T1
SPI1
CEBPA
CSF2RA
CSF3R
CSF1R
CDKN2A
E2F1
E2F2
E2F3
MAX
ZBTB17
CDKN2B
CDK6
CCND2
CCND3
CKS1B
CKS2
SKP1
CUL1
RBX1
SKP2
CDK2
CCNE1
CCNE2
RB1
GADD45A
GADD45B
GADD45G
BAX
BAK1
DDB2
POLK
TERT
TERC
MITF
TGFB1
TGFB2
TGFB3
TGFBR1
TGFBR2
SMAD2
SMAD3
SMAD4
MECOM
CTBP1
CTBP2
HDAC1
HDAC2
MLH1
MSH2
MSH3
MSH6
BRCA2
RAD51
FASLG
FAS
FADD
CASP8
BID
PMAIP1
BBC3
BCL2L11
CYCS
APAF1
CASP7
KEAP1
NFE2L2
HMOX1
NQO1
GSTA5
GSTA2
GSTA4
GSTO2
GSTM4
GSTT2
GSTT1
GSTM3
MGST1
MGST3
GSTM1
GSTM5
MGST2
GSTA1
GSTM2
GSTA3
GSTO1
GSTT2B
GSTP1
TXNRD1
TXNRD3
TXNRD2
VHL
ELOC
ELOB
CUL2
EGLN1
EGLN3
EGLN2
FH
HIF1A
EPAS1
ARNT
ARNT2
CREBBP
EP300
SLC2A1
JAG1
JAG2
DLL3
DLL1
DLL4
NOTCH1
NOTCH2
NOTCH3
NOTCH4
HES1
HES5
HEYL
HEY1
HEY2
FLT4
SHH
PTCH1
SMO
KIF7
SUFU
GLI1
GLI2
GLI3
BMP2
BMP4
HHIP
PTCH2
AR
HSP90AA1
HSP90AB1
HSP90B1
KLK3

### Sheet: Supplemental Data S1E
BRAF
KRAS
PIK3CA
IDH1
CTNNB1
AKT1
IDH2
NRAS
RAC1
EGFR
NFE2L2
EZH2
U2AF1
SF3B1
PGM5
PPP6C
PPP2R1A
MAPK1
FGFR2
AQP2
MTOR
KRT15
MEF2BNB-MEF2B
CHD4
MAP2K1
TRIM48
ERBB2
SPOP
KRTAP4-11
FLT3
MYD88
RRAS2
MAX
MYCN
MEF2B
MB21D2
HRAS
CARM1
DKK2
MBOAT2
ERBB3
EEF1B2
GNAS
NUTM2F
TAF1
RHOA
PTN
ALK
PTPN11
ACADS
MED12
SULT1C4
ZNF799
LHFPL1
ARF4
KCND3
MYC
CAPRIN2
MFGE8
LUM
TBX18
TRIM23
MS4A8
PRKCI
GOT2
LZTR1
TOR1A
HGF
HIST1H2BF
PDE7B
ZNF117
MAGI2
RIT1
BTBD11
NSMCE1
UBQLN2
DCLK1
MFAP5
COL5A2
ABCB1
TUSC3
KCNQ5
SKAP2
INTS7
METTL14
XYLT1
FAM8A1
JAKMIP2
SOX17
LSM11
GRXCR1
GRID1
OR5I1
GRM5
MYF5
MYH2
CSMD3
PLK2
ZNF844
EBPL
IFITM1
MFF
GABRG1
CUL1
EPHA6
MYOT
KLHL5
PRRX1
CPB1
NRAP
ZNF181
RGPD3
RBM39
GNG4
HMCN1
GRIA3
NSFL1C
SEMG2
CRISPLD1
HLF
CMAS
CCDC36
SMO
2023-09-14
EIF1AX
SIAH2
AK8
MRPL32
C16ORF45
WBSCR17
NRG3
LIN9
FMNL3
HARS2
STXBP6
MDGA2
CACNG3
IRF2
SMARCA2
MLLT11
BCLAF1
PRPF8
ARHGEF33
NBPF10
BRWD3
GPR141
MECOM
PTPRF
XPOT
ALDH1L2
LPA
STAT3
PLCL1
OR4M2
TMEM11
PIK3CB
PSPH
WNT11
STRIP2
MAPK8
POTEG
MARCO
SPPL3
NENF
DTX1
HIST1H3B
SLC35G3
TLL1
PDYN
ABI1
DICER1
ZFR
UBE2QL1
TLL2
FGFR3
STXBP1
PSMC3IP
GTF2I
MICU3
ASCC3
IL5RA
GNA15
JUN
ITM2C
POLE
TM2D3
ZNF479
CDH7
REXO2
GK2
ZFP2
CSNK1E
KAT8
CD163
GRID2
IL21
BRSK1
SOCS5
UGT8
RIMS2
CDC73
TXNRD1
C16ORF80
CCND3
KLK8
GRIA2
SAP30
SMOC2
MRPL49
SRC
BZW2
IREB2
ENAH
NBPF1
MAPK8IP2
SEC63
CCDC132
RHBDL3
SOS1
TKTL2
NNMT
LPHN3
MYO3A
OPRM1
C3ORF27
TOX
PPP1R9A
WDR17
PTPRU
PIK3R5
CADPS
KRTAP4-5
ZBTB7A
ZNF559
GJB3
ACBD3
SBNO1
C16ORF87
NDUFS5
GABRA5
PCMTD1
ZNF878
SCN3A
GABRA2
CIZ1
SHB
COL9A1
TES
TBX15
TRPC6
ZNF263
CEP128
KCNMB2
ADRBK2
GABRA1
PANK3
GTPBP1
FHL3
OSBPL6
NALCN
KRTAP5-5
PNOC
VIM
STIL
TENM4
CACNA1H
GLRA3
STK16
KRTAP19-1
NDUFA9
AHCYL2
ZNF442
GPC6
FAM154B
SPACA3
PGS1
RGS7
TRIO
PAN3
CNPY1
PPT2
HBEGF
UVRAG
RBPJL
SORCS1
GNG3
DCT
GABRB1
FGD6
COL11A1
SH3GLB2
SEL1L
CHRD
POSTN
NICN1
LRP12
DYNC1LI2
SAMSN1
ODF4
HTRA3
CEP135
TXNL1
RSPO2
SLBP
AR
FBXO22
HS3ST2
ETV1
BCL2
TJP2
PCBP1
TECTB
ERAS
PCCA
TINAG
FBN2
ENOX2
LY6D
HS3ST6
TCF7
BNC2
SNTG1
ZNRF2
RNF148
RBL2
LPAR1
TRIP13
PLN
PDE10A
RAB7L1
PDHA2
KIF5A
KIF1B
DCX
ZKSCAN7
MAP2K7
FAM173B
CCDC105
MGAT4C
RIMS1
GEN1
RRAD
USP25
DHTKD1
EXOC1
ATP9B
PALM2
ZNF91
STK32B
NELL1
CNTN6
LHCGR
UBR5
COMMD4
ZNF528
PRAMEF11
DAAM1
MIB1
TRA2B
LRP2
MRS2
EIF2S2
MYO1D
KLF4
EYA4
KLK2
RPL39
SOCS2
DLG2
SHPRH
SDHA
LELP1
CDH12
GJC3
ATRNL1
AICDA
DCN
COL3A1
KCNS2
CEACAM3
ZFHX4
ZNF471
RNF2
KIF20B
DOK6
KRTAP12-4
PSMA3
KIRREL
PTPRM
NUBP2
SETDB1
TPST2
RAF1
ERC2
COL22A1
PSMD6
BATF3
P2RY8
LINGO2
MCUR1
CD5L
ZNF136
PSMC4
PPP2CB
PTPRA
PDHA1
LAT2
CDC7
XPR1
POLR2A
ITFG2
MMP10
CDH10
MGAT5
GGTLC1
SRP19
TMEM38A
RPIA
HCRTR2
SOX6
TUBA1B
NCF1
NTN4
IQCF2
TAF1L
ATG16L1
TLR9
IGSF1
AVL9
VANGL2
SGCG
LACTB
PPFIA2
DPYS
MCM7
HK2
AMPD1
SIPA1L1
CUL3
HIST2H2BF
FAM184A
CAST
TUBB8
CLEC4M
KCNJ5
FOXE3
GLRA2
RSRC1
IGF2BP1
ENOX1
KIF23
EIF4ENIF1
KIF25
SAMD14
ZNF488
DENND3
GNA13
RASGRF2
GPR107
LCE2D
HHIP
ANAPC1
MLANA
CPXM2
PTER
THRA
RAP1B
GPM6A
DPYD
SYNPO2L
SPATS2
ANO4
RASGRP3
CPS1
GABRR2
EPHA7
FAT4
FAM115C
LPHN2
FNBP1L
SMAP1
IKZF5
COL14A1
LNX2
POLR2C
SLC9A9
CPLX3
ZNF146
SCCPDH
SPATA17
HLA-DRA
TNRC6A
CSMD1
GABRA3
NUFIP1
SF1
ZNF845
KRTAP1-3
ATAD1
SNAP25
CDH11
BAZ2B
TWF2
SYPL2
ALDH8A1
CLEC4C
ZNF208
ATP1A4
CKMT1A
PTPN3
OSTN
ERO1LB
HECW2
FZD6
ZNF836
BTAF1
HDAC3
ROBO2
STXBP5L
ETV6
TRIM41
PSMA7
WBP4
CACNA1E
EPHA5
ZNF485
HPRT1
DGKI
PPP2R5C
NOL4
BAMBI
CSNK1G1
SELP
KIAA1967
TCEA2
MDGA1
DOK5
DAO
AP1G2
RAB3IP
CD1A
ITK
SCAF8
GABRG2
REG1A
EPHB1
PLXNA4
HLCS
NBPF9
POU4F3
RYR2
CIRH1A
ZNF563
MYH10
SOX5
PER1
BMP5
LRP6
C15ORF53
COL12A1
CAMK1
RAB3GAP1
FGB
ADRA1B
HESX1
INHBA
KCNQ2
ZFP14
KALRN
ZNF160
TRPM7
HPS3
HPSE2
NAV3
ZNF823
DCC
FAM46D
ZBTB24
HS3ST5
CDCA7L
PTPDC1
CRIM1
XKR6
DYRK1A
PRKAG3
ATP1A2
LRBA
WIPF1
FAM179B
CXXC5
MMAA
OTUD7A
KPNA1
BCL7A
RCOR2
ATXN2
PDE1B
CACHD1
ZNF521
NETO1
INPP4A
TMPRSS4
ZNF676
SEZ6L
DNAH8
BIRC6
CHST11
GABRA6
BTN3A2
ZIM3
PAPSS1
RNF5
PCDH19
PSMC5
DSPP
SLC8A1
NAPSA
ATP5B
IL36G
ZNF302
KRT13
ZNF454
C5ORF28
COL4A1
ANGPTL5
KLHL4
ZNF367
ANXA6
KIT
SLC4A4
CHCHD4
DNAJC24
ASB11
ACTR6
INPP4B
GATA2
SECISBP2L
BAI1
DIAPH2
S100A8
RALYL
PCDH18
USP32
HOOK3
TNFSF12
RGS22
G3BP2
PPT1
MEF2C
SUV420H1
FLRT2
HRSP12
B3GALNT1
NRP2
OXCT2
SLC12A2
ATP12A
NUDT15
SFRP4
KLHL14
LRCH2
EML3
OR2K2
DCHS1
SMC1A
ITIH5
C8ORF33
SORD
WIPI1
DMXL2
RIMS3
TAF4
GDF11
SLC25A13
LCTL
GJA1
STAG1
LGALS3BP
SLAMF1
CCDC60
PHIP
KIF16B
TNFRSF10C
RNF220
DRP2
JAM2
PCBP4
FBLN2
STAC
LCP1
COL5A1
SCUBE3
EPHA4
SDK1
CD84
TRPS1
SCN5A
TMTC2
ZMYM5
KRT84
ZNF561
ZNF266
ZNF180
PAX1
FAM180A
TCHP
APPL2
NFIA
EXOC3L2
SNAP91
COL21A1
POLDIP3
IL17B
CACNB2
POLR2B
DIRC2
TBR1
EYA2
ELMO1
AHR
NAALADL2
IFNA10
PPM1E
UPF2
GTF2E1
PCNX
KPNA4
ATP6V0A4
KCNN2
EPX
METTL3
ZNF326
DIRAS2
RECQL
BLZF1
RTP1
PAX3
CAPN3
NIPA2
GFER
OR5AC2
LCN2
TGFA
TMEM106A
OR5M3
PDGFRA
PDE3B
PRPH2
PLCG1
TRPC5
MYO1E
ONECUT1
FOXK1
KCTD16
KAT2B
KRTAP20-2
KRTAP4-7
LMBRD2
AFF2
FUBP3
BAI3
GBAS
KCNIP2
ABCC9
TRPC4
SETD4
AVPR1B
B3GALT2
MUC20
CEACAM5
KLK6
SATB2
UGP2
PPP1R12B
DENND4C
ZNF665
CNBD1
CNTN5
ATP9A
HIST1H2AA
KCNMB4
MGST1
SPO11
SMC4
PHF20L1
CD226
CPA6
MYEF2
CDH2
CLEC18C
ACSM2B
PDE4C
ASB2
CDCA4
SLC5A8
PUM2
STX3
RAB13
RNF141
MANSC1
RELN
NELL2
NFASC
POLE2
ASH1L
ACSBG2
CXCL5
GALNT7
ERBB4
SRL
ZNF678
NR4A2
RCC1
ZNF101
GNG2
KCTD11
NDUFA8
GABRA4
BEND5
PLXNA2
TMTC3
EID3
WDR7
UBL3
SPARC
TPK1
GRIK3
DYRK2
HECTD1
SGSM1
MME
POU4F2
SEMA3A
CPSF6
CLCN1
PREX2
CATSPERB
ARHGAP29
MR1
TRIM67
CHERP
PLCH2
ASTN1
OARD1
HTR1E
PRSS35
HAUS6
ZEB1
MIPEP
DYNC1I1
ADAMTS16
ZNF583
ZNF763
GBP5
GSTO2
PGAP2
CBLN4
FUT3
HRASLS
FBXW11
CACNA1D
HMBOX1
ZNF774
YIPF4
TSC22D2
CPLX4
GRXCR2
KCNV1
STOML2
SH3BGRL2
SH3GL3
NT5C3A
ZBTB37
ADAMTS19
GH2
OOEP
ZNF780A
OR9A2
PIK3R3
GRM1
ST6GAL2
MYH6
MSH3
CCDC104
ZNF732
COPB1
SHANK1
CBLL1
HBS1L
TRPV5
ARL15
CCDC92
SIX6
ERCC3
ATP4A
SCN10A
NCAPH2
POGZ
LPAR4
TMEM117
CORO2B
RBM15B
BCL2L11
CCNJ
COL1A2
HMP19
DEFB114
FRMD7
CCT2
CDH4
IFT172
BHLHE23
POLM
SRP72
KCMF1
GAS8
DHCR7
MARK3
MLEC
HPCAL4
ZNF333
RBM42
2023-03-11
CERS3
TEK
SMG8
TNNI3K
ASAP1
KLHL17
GFI1B
NMD3
CHD9
MT1G
OR52W1
HTR3B
ANKDD1A
PPP2R3B
ZNF697
OXR1
FN1
CDKL3
ASB5
RIC8B
PI3
SLC30A9
STXBP5
RBBP7
ZNF32
ZNF600
FAM46C
MAP4K4
CAPN5
NEDD9
VAV1
MYF6
CCDC171
OVOL2
CHRNB2
QTRTD1
SPDYE5
CNOT1
RUNX1T1
NTNG1
DUSP14
ARHGAP12
DHX36
NUDT1
NRF1
SLC26A3
EPHA3
ZPBP
ARVCF
DNAJB5
OLFM3
CHRNA4
E2F1
CLDN10
LY96
ZMPSTE24
NDFIP1
EFNA4
TBC1D3
TNFRSF19
SPTA1
SFMBT2
TMEM151B
PURB
ZBTB7C
RSRC2
CAPN2
SUPT16H
ANO1
NUF2
KCNA10
ZNF76
GGA2
CAPSL
GPATCH2
LRCH1
CLYBL

### Sheet: Supplemental Data S1F
TP53
PTEN
CDKN2A
ARID1A
APC
PBRM1
RB1
VHL
NF1
MAP3K1
SMAD4
KDM6A
GATA3
ARID2
SETD2
KMT2D
NPM1
ATRX
FBXW7
KMT2C
PIK3R1
CASP8
CDH1
CTCF
ATM
CIC
RUNX1
RPL22
STAG2
FAT1
NOTCH1
MAP2K4
BAP1
RNF43
ARHGAP35
ZC3H13
RASA1
STK11
CDKN1A
EP300
CDKN1B
ARID1B
B2M
KDM5C
IL32
FUBP1
TGFBR2
KANSL1
BCOR
GPS2
SMARCA4
LARP4B
NSD1
HLA-A
CRIPAK
AOAH
CREBBP
TNRC6B
ACVR1B
DNMT3A
ACVR2A
RERE
ASXL1
NCOR1
USP28
THRAP3
MEN1
TBX3
ZFP36L2
ID3
SMAD2
NOTCH2
TBL1XR1
ZFP36L1
SMARCB1
RBMX
AJUBA
TET2
CDK12
ELF3
WT1
KEAP1
PLEKHA6
HLA-B
NF2
RBM10
CHD8
ZC3H18
CEBPA
DDX3X
MYO6
ZNF318
MBD6
COL4A2
TRIP12
KMT2B
CCAR1
NAA25
MLLT4
PHF6
TCF12
KMT2A
DNER
MGA
CYLD
TMCO2
HS6ST1
GIGYF2
TP53BP1
CCDC88A
EIF2AK3
USP9X
GSE1
JMJD1C
CBFB
FANCM
IWS1
FOXA1
ZNF292
ZNRF3
BRCA1
TCF7L2
CHD2
SOX9
WDR33
EMG1
MTFR1L
TRAF3
AMER1
SIN3A
SOX21
CCDC144NL
LUC7L3
RPL5
AMBRA1
CSNK2A1
ZMYM4
AXIN1
FAS
INPPL1
EPHA2
HERC1
DACH1
PTCH1
CNOT3
CTDNEP1
EXO5
ATAD2
RGS12
SPRED1
PLAC4
AMOT
ARHGAP5
DENND6A
RUFY2
ZMYM3
MED23
ASXL2
RAD21
GGCT
HNF1A
LIMCH1
CTNND1
RBM26
HDAC2
MBD1
STX7
THUMPD3
CPEB2
MYO1B
PHACTR4
HMCN1
TBC1D10C
BRCA2
NUP98
SPATA6
AFF4
IDH2
EPB41L4A
ANKRD46
ANO3
RBBP6
NEK9
SMARCA1
BAX
PNISR
WAC
C2CD5
INO80
CUL3
RIMS2
PSIP1
DUSP16
UPF3B
ATG5
SFPQ
SEC22A
CSDE1
PRRC2C
HLA-DRB1
SESTD1
CD58
ZNF319
PTPRK
CHD3
RPL18
PPM1D
BRE
SPCS1
SPSB2
TMPO
ZNF750
TMEM30A
SPRED2
RXRB
BRWD3
PCDH7
ZBTB18
DEPDC5
BTBD7
BCL10
GNPTAB
PLEKHM3
TAOK1
DIP2C
NFATC4
ADAMTS19
TTC18
CERK
IFNGR2
SRSF11
MKRN1
TYRP1
VPS13A
PRKRA
NCOR2
DAAM1
PUS7
BTG3
PRPF40A
NIPBL
SLC23A2
CDC27
KCNT2
MOAP1
GAPVD1
RBM15
SMC4
SCRN3
UBR5
RNF111
WDR47
DOPEY1
WBP1
MAGED1
TCEB3
ZNF234
GLTSCR1
FAM58A
KIAA0907
BRD7
PPP3CC
FOSL2
KBTBD7
HNRNPD
PEX2
LDB1
MAP3K4
HGF
COQ9
CLGN
SNRPN
LEMD2
BMPR2
YLPM1
ATR
BIRC6
HAUS8
SIK3
KDM3B
CCDC120
TEX11
B3GNT5
COL8A2
DYRK1A
UGT2A2
PABPC3
GPR174
CCDC38
RAPGEF6
SUZ12
WWC2
GGNBP2
TNIK
DPY19L4
ABCA10
CACUL1
ERRFI1
MORC4
APPBP2
SPEN
BCL9
WWP1
IL25
CCND3
LEPREL2
UNC13C
NEUROD6
MARCKSL1
PAWR
BCORL1
PHF20L1
TAF15
MGAT2
BTBD11
CLSPN
MLF1
RNF217
SENP6
USP26
ATF7IP
BAZ2B
ING1
CEP290
KBTBD4
ZFY
NOTCH3
MBNL1
NFE2
OR2T35
API5
JAK1
DHX15
CSMD3
ARID5B
ZNF222
TCF4
IRF6
SEC63
TMEM131
RLTPR
BRSK1
ITSN1
ZFHX3
UTY
SBNO1
ACOT4
TACR1
ZNF146
MAZ
HECTD1
PPFIA4
CHD9
MSH2
C10ORF88
SHANK1
SENP8
LMBRD2
RIMS1
IRF2BP2
MAP4K4
TMEM63A
SCAF8
ZNF225
MAP4K3
GUSB
CCPG1
LARP1
MGAT5
TOP2B
TFAM
FSIP2
FXR1
VAMP1
ARPP21
ZMYM2
PADI2
CUX1
IVNS1ABP
CTH
KIAA0430
SLC4A4
IRF2
FTSJD1
TNRC6A
STIP1
BIN2
MMP10
UBE2T
INPP4B
SF1
CNTLN
FIP1L1
BRMS1
RC3H2
DNM1L
KRTAP19-2
MAP4K5
NAA15
C15ORF39
TCEB3CL
PCNX
KRTAP9-8
RASAL2
YBX2
KLRG1
SLC35B2
TTK
TFDP2
BRCC3
ELF1
NDUFC2
COL11A1
CXORF58
LRIG3
TRIM59
ATRNL1
SRSF1
GCC2
FBXL17
PAFAH1B2
MKI67
PKD2
MLH1
SNAPC1
LARP7
TSPYL2
ZNF608
ADAM33
RSRC1
MEDAG
PSCA
CDKN2C
CFHR4
OCIAD2
FEZ2
FAM175A
CEP128
OBSL1
AAMP
SPAG11A
MCRS1
MXRA8
ETV3
WNT16
ASUN
ST8SIA6
SENP3
NRXN2
ARID4B
LUC7L2
ARHGEF25
COPG2
KRT222
RBM46
MPZ
CLCN5
ZNF768
PAN3
ACIN1
HERC4
CR1
TEX26
PRDM5
TNRC18
SMAD7
GNB4
NIT1
PRKAR1A
EML5
MFRP
NFE2L3
KMT2E
MYBL1
CCDC18
CYBRD1
KIRREL
PRPF38B
YTHDC1
HEPACAM2
SMURF2
PLCL1
EIF3J
C11ORF94
TNPO1
ADNP
DNAJC11
ZMAT1
CCBE1
TBC1D19
PRB3
LAMA2
GNA13
MCM7
INPP4A
ERO1LB
TAF3
PXK
LETM2
RNF103
SUFU
GRPEL2
MIB1
NCAPH2
ASH1L
PIGB
IGSF1
AKIP1
ANKRD12
SLC35F1
SCAF11
MALT1
SMARCD2
SAMD4A
RABL6
CEL
FAM222B
C1ORF53
ATP11C
MED1
EOMES
IAH1
MEF2B
DOCK6
DENND4A
AMY2A
MSX1
RIC3
ZNF492
GPRASP1
C8ORF34
INTS4
ADAM23
ARFGAP3
ANAPC4
CHDC2
RFX7
PRKCD
BMF
RTF1
CUL1
POGLUT1
TM9SF3
GPATCH8
ATG14
MCPH1
C7ORF50
FGFBP1
TSC2
NUCKS1
C8ORF37
AMOTL1
SGMS2
ZSWIM8
PRDX3
NKAIN4
ZFYVE9
LRPPRC
ZNF395
MANEA
IK
COPS4
PPP1R3D
CERS3
MSL3
R3HCC1L
HOXD9
MTO1
AADACL3
PLK2
TCERG1
DALRD3
KHSRP
MAST2
COL9A2
CNOT1
C6ORF203
NELL2
ZNF12
SP3
AQP2
YWHAE
LIN28B
PKN2
GRXCR1
CASC3
ZNF717
TIGD7
KRTAP4-6
SLC25A51
ABCB6
DMXL2
SEL1L
ZNF654
MTL5
ARHGAP27
PYGO2
CHRDL1
PSTPIP1
MED6
FAM53C
MAP7D2
CBLN3
YPEL2
OR7C1
TOP1
MLLT10
2023-03-08
RGPD4
CACNA1H
RPTN
DNAJC1
ENO2
LRBA
C16ORF70
RXRG
GLT8D1
PIK3R3
SCAF1
RHOXF2
KANSL1L
ARHGAP33
PRIM1
IRF2BP1
TMEM165
SLC4A7
BTAF1
FAM153A
SDC4
HNRPDL
RALGAPA1
PEX1
CDH7
UHRF1BP1L
NCOA2
LRFN4
SLC6A14
KLRC2
TRIM72
PPP1R21
ODF1
MAP3K13
ZDHHC13
HPSE2
CTSK
TKTL1
TTYH1
RASSF7
MYCN
BAG6
E2F5
ALDOB
TGIF1
SLK
ZBTB20
KAT6B
ALB
CD1D
SPATA17
ZFX
RECK
GSK3B
NEXN
PDS5B
OR4F5
SUCNR1
TNFRSF18
TMEM55A
CTCFL
RTN4IP1
JUN
NR3C1
FN3KRP
MICU3
SCAF4
HECA
SLC26A7
CCDC171
NDUFA8
CASZ1
USP29
SPTY2D1
RMDN3
TBKBP1
FBXL19
ABL2
ZNF658
EBF2
CASK
AKR1C2
PHF14
ISY1
TFG
FUT11
GPM6A
NRK
GPR137B
PRKCE
DDX4
INTS8
PAX2
DYNC1LI2
GPR88
MICAL1
EIF4ENIF1
SUPT6H
STIL
MRPS31
GOLIM4
TRDN
PPP4R1
SCHIP1
ACY1
FIBP
DMWD
MDFIC
NR6A1
EPG5
FOXQ1
EPHA5
ABCA5
PAPD4
CLASP2
RBM47
FGB
SLC30A1
KDM3A
CACNB4
KLHDC8B
SLTM
GJB1
RNASEH2B
SRPX2
FAM57B
DDO
USP15
CPEB4
MGAT4C
CMAS
NLRC5
ADAMTS20
FBXL3
TINAG
FN1
CDC25A
NKX6-1
LPAR3
ADPGK
DEFB113
DCHS1
TOB1
GDPD3
DOCK11
RBM5
STK38
PPP1R1B
ACADVL
RTN3
ARL6IP4
LAMTOR4
TTPAL
CABYR
ITFG1
CRISPLD1
ZNF763
RUNDC1
LNX2
MYEF2
TMEM70
POGZ
MAP7D1
CECR6
MYB
PLCB3
CTNNA1
PSKH1
ACSM3
HIGD2A
HEPACAM
STEAP1B
BRWD1
RASA2
NFKB2
ATP8B4
TAF1B
EEF1A1
TRAPPC8
TSG101
EML4
CTSF
NEUROD2
NME5
PXMP2
QSER1
PCBP2
RHBDL3
ABHD16A
DEFB115
MFAP1
ITPR2
CDC73
PHC3
HPS1
RGS22
ING5
NTRK2
DST
TREH
LCE5A
PRDX1
INO80E
KIAA1967
SLC16A10
ARHGAP12
POLA2
ZMYM6
WNT1
ZNF142
DLG1
KLHL8
PHEX
CCDC15
PDE6A
ARAF
TAB3
RBM15B
NELL1
NUP205
PYCARD
RTFDC1
EME1
ZBTB11
C15ORF52
RPS6KB1
SNAP29
NUDT19
ARRDC3
IFNGR1
CCDC30
ARAP3
SMG1
HNRNPUL2
STX5
ANKRD44
ZNF451
CNIH
C10ORF25
CNOT6
AP4E1
DEFB123
DCT
ACSS3
RBM27
C1ORF68
FUNDC1
UNCX
SAMHD1
SAV1
GNG2
PLA2G15
SPAG4
YEATS4
KAT6A
APEX1
ARHGEF6
TEAD1
DDX5
CDK17
SWAP70
MARK2
ACBD4
GPSM2
BLMH
METTL1
KCNJ9
TIGD4
DAZAP1
CMPK1
ARAP2
CFI
ALPL
SLC7A13
ARHGAP26
USP6
STK4
UBN2
RCOR1
ADNP2
LANCL3
E2F8
MTX1
SYCP2
HAS2
STK19
PTPN12
KCNIP4
PPP1R13B
SELP
NIPA2
KDELR3
ANKIB1
ZNF568
RIC8B
IGFN1
PPP1R3C
CCL8
SLC9A1
PAQR3
POLD3
CPB1
MKL1
SLC9A9
AP4M1
CHPF2
PTN
PIGH
NOTCH2NL
LONRF2
GBE1
PARP2
RNMT
FAM160A2
TLR9
EIF5A2
CAMTA2
ZNF687
CCDC39
SH3PXD2A
DNAJB13
SETDB2
JOSD1
FOXE3
CCRL1
TMTC3
GTF3C6
UBXN2B
TOR1AIP1
RANBP3L
FAM135A
VEGFB
WWC1
STAU2
NRBP2
C16ORF86
SULT1C3
BCL7C
PHGDH
HSP90AB1
MRPL24
NRIP1
TRIP13
LDOC1L
C14ORF93
CD300A
TMED10
PKP4
PARD3B
HPR
KIAA1009
RPS6KA3
PLK1
CDH24
NRP2
GPR141
MKL2
TBR1
SENP7
ESRP1
CUL2
ZBTB44
SPTAN1
RAD9B
RAVER1
ERBB2IP
TPX2
CYP8B1
PPP6R1
MAGEE2
FAM19A1
MFSD8
ANXA7
KCNIP2
BMP5
CNGA2
SLC10A3
FBXO34
RNF219
C1QA
TSGA10
C12ORF10
EGFL6
RBFOX2
NAMPT
GALR3
NECAB1
VSTM2A
PTPN3
STXBP2
PIM2
POLDIP3
