## Supplementary Data 2 for "Cancer Driver Topologically Associated Domains identify oncogenic and tumor suppressive lncRNAs"

### Sheet: Summary
Supplemental Data S2	The list of cancer driver PCGs in individual cancer types (prostate cancer, gastric cancer, and lung cancer) from TUSON
Supplemental Data S2A	The list of cancer driver PCGs in prostate cancer from TUSON
Supplemental Data S2B	The list of cancer driver PCGs in gastric cancer from TUSON
Supplemental Data S2C	The list of cancer driver PCGs in lung cancer from TUSON

### Sheet: Supplemental Data S2A
id	TSG	OG
ENSG00000001629.10	0	1
ENSG00000005020.13	0	1
ENSG00000005206.17	0	1
ENSG00000005339.15	1	0
ENSG00000006116.3	0	1
ENSG00000008517.16	1	0
ENSG00000011405.13	0	1
ENSG00000012048.23	1	0
ENSG00000012822.16	0	1
ENSG00000013293.6	0	1
ENSG00000013563.14	0	1
ENSG00000019991.18	0	1
ENSG00000026103.22	1	0
ENSG00000029363.17	0	1
ENSG00000032444.16	0	1
ENSG00000039068.19	1	0
ENSG00000043591.6	0	1
ENSG00000046653.15	0	1
ENSG00000048028.11	1	0
ENSG00000049618.23	1	0
ENSG00000054118.15	1	0
ENSG00000055130.17	0	1
ENSG00000055609.18	1	0
ENSG00000058085.15	0	1
ENSG00000060339.14	1	0
ENSG00000064012.22	1	0
ENSG00000065361.15	0	1
ENSG00000065526.12	1	0
ENSG00000065559.15	1	1
ENSG00000066468.22	0	1
ENSG00000067167.8	0	1
ENSG00000067369.13	1	0
ENSG00000067560.12	0	1
ENSG00000067955.15	1	0
ENSG00000068028.17	0	1
ENSG00000073464.12	0	1
ENSG00000075188.9	0	1
ENSG00000077080.10	0	1
ENSG00000079432.7	1	0
ENSG00000079999.14	1	0
ENSG00000080224.17	0	1
ENSG00000080503.24	0	1
ENSG00000083799.17	1	0
ENSG00000083857.14	1	0
ENSG00000085224.22	1	0
ENSG00000085276.19	0	1
ENSG00000085563.15	0	1
ENSG00000087338.5	0	1
ENSG00000087460.25	0	1
ENSG00000088038.19	1	1
ENSG00000088833.17	0	1
ENSG00000089022.14	0	1
ENSG00000089177.18	1	0
ENSG00000089682.16	0	1
ENSG00000092098.17	1	0
ENSG00000092201.10	0	1
ENSG00000095015.6	1	0
ENSG00000095303.17	0	1
ENSG00000095464.10	0	1
ENSG00000097007.19	0	1
ENSG00000099849.15	0	1
ENSG00000099949.21	0	1
ENSG00000099956.19	1	0
ENSG00000100012.11	0	1
ENSG00000100030.14	0	1
ENSG00000100038.19	0	1
ENSG00000100196.11	0	1
ENSG00000100354.21	1	0
ENSG00000100393.14	1	0
ENSG00000100739.11	0	1
ENSG00000100888.14	1	0
ENSG00000101210.12	0	1
ENSG00000101266.19	1	0
ENSG00000101391.21	0	1
ENSG00000101596.15	0	1
ENSG00000101958.14	0	1
ENSG00000101972.18	1	0
ENSG00000102076.10	0	1
ENSG00000102302.8	0	1
ENSG00000102974.16	1	0
ENSG00000103126.15	1	0
ENSG00000103275.20	0	1
ENSG00000103489.12	0	1
ENSG00000103657.14	1	0
ENSG00000104450.12	0	1
ENSG00000104723.21	0	1
ENSG00000105127.9	0	1
ENSG00000105131.8	0	1
ENSG00000105245.9	0	1
ENSG00000105290.12	0	1
ENSG00000105325.14	0	1
ENSG00000105568.18	0	1
ENSG00000105647.18	0	1
ENSG00000105707.14	0	1
ENSG00000105717.14	1	0
ENSG00000105894.12	0	1
ENSG00000105948.13	0	1
ENSG00000106462.11	0	1
ENSG00000106588.11	0	1
ENSG00000106591.4	0	1
ENSG00000107485.18	1	0
ENSG00000107929.15	1	0
ENSG00000108018.15	1	0
ENSG00000108107.14	0	1
ENSG00000108375.12	1	0
ENSG00000108848.16	1	0
ENSG00000108924.14	0	1
ENSG00000109046.15	0	1
ENSG00000109670.16	1	0
ENSG00000109790.16	0	1
ENSG00000110497.14	1	0
ENSG00000110888.17	0	1
ENSG00000111049.4	0	1
ENSG00000111276.11	1	0
ENSG00000111300.10	1	0
ENSG00000111642.15	0	1
ENSG00000111726.13	0	1
ENSG00000112308.13	0	1
ENSG00000112541.15	0	1
ENSG00000112837.17	0	1
ENSG00000112855.17	0	1
ENSG00000113595.15	0	1
ENSG00000113722.17	0	1
ENSG00000114491.14	0	1
ENSG00000114861.21	1	0
ENSG00000114942.14	0	1
ENSG00000115165.10	0	1
ENSG00000115234.11	0	1
ENSG00000115353.11	0	1
ENSG00000115355.17	1	0
ENSG00000115524.16	0	1
ENSG00000115568.15	0	1
ENSG00000115998.7	0	1
ENSG00000116044.16	0	1
ENSG00000116132.12	0	1
ENSG00000116138.13	0	1
ENSG00000116251.11	1	0
ENSG00000116539.13	1	0
ENSG00000116754.13	1	0
ENSG00000117036.12	1	0
ENSG00000117318.9	1	0
ENSG00000117523.16	0	1
ENSG00000117640.18	1	0
ENSG00000117713.20	1	0
ENSG00000118046.16	1	0
ENSG00000118058.22	1	0
ENSG00000118596.12	0	1
ENSG00000119121.22	1	0
ENSG00000119414.11	0	1
ENSG00000119487.17	0	1
ENSG00000119772.16	1	0
ENSG00000120071.14	1	0
ENSG00000120658.13	0	1
ENSG00000120729.10	0	1
ENSG00000121005.9	0	1
ENSG00000121067.19	0	1
ENSG00000121879.5	0	1
ENSG00000121964.14	0	1
ENSG00000121989.15	1	0
ENSG00000122025.15	0	1
ENSG00000122406.14	1	0
ENSG00000122884.12	0	1
ENSG00000122971.9	0	1
ENSG00000123179.14	0	1
ENSG00000123200.16	1	0
ENSG00000123473.15	0	1
ENSG00000124157.7	0	1
ENSG00000124486.13	1	0
ENSG00000124762.13	1	0
ENSG00000124942.14	1	0
ENSG00000125149.12	0	1
ENSG00000125166.13	0	1
ENSG00000125285.6	1	0
ENSG00000125398.8	1	0
ENSG00000125414.19	0	1
ENSG00000125630.16	0	1
ENSG00000125675.18	0	1
ENSG00000125817.8	0	1
ENSG00000125952.20	0	1
ENSG00000126012.11	1	0
ENSG00000126247.11	0	1
ENSG00000126351.12	0	1
ENSG00000126749.16	1	0
ENSG00000127191.18	0	1
ENSG00000127366.5	0	1
ENSG00000127616.18	1	0
ENSG00000128283.7	0	1
ENSG00000128602.11	0	1
ENSG00000128699.14	0	1
ENSG00000129474.16	1	0
ENSG00000129514.7	1	0
ENSG00000129946.10	0	1
ENSG00000130768.15	0	1
ENSG00000130812.10	0	1
ENSG00000130950.14	0	1
ENSG00000131051.24	0	1
ENSG00000131149.19	1	0
ENSG00000131323.15	1	0
ENSG00000131398.14	0	1
ENSG00000132522.16	1	0
ENSG00000132670.20	0	1
ENSG00000132763.15	0	1
ENSG00000133083.14	0	1
ENSG00000133703.12	0	1
ENSG00000133818.14	0	1
ENSG00000133895.15	1	1
ENSG00000134072.11	0	1
ENSG00000134086.7	1	0
ENSG00000134250.20	1	0
ENSG00000134265.13	0	1
ENSG00000134323.12	0	1
ENSG00000134352.20	1	0
ENSG00000134871.19	1	0
ENSG00000134910.14	0	1
ENSG00000134982.17	1	0
ENSG00000135111.16	1	0
ENSG00000135443.8	0	1
ENSG00000135503.13	1	0
ENSG00000135597.18	0	1
ENSG00000135723.14	0	1
ENSG00000136021.19	0	1
ENSG00000136238.18	0	1
ENSG00000136250.12	1	0
ENSG00000136267.13	0	1
ENSG00000136449.15	0	1
ENSG00000136709.12	1	0
ENSG00000136720.7	1	0
ENSG00000136827.12	0	1
ENSG00000136940.14	0	1
ENSG00000136950.13	0	1
ENSG00000136997.19	0	1
ENSG00000137414.6	0	1
ENSG00000137656.12	0	1
ENSG00000137872.16	0	1
ENSG00000138378.19	0	1
ENSG00000138413.13	0	1
ENSG00000138675.16	0	1
ENSG00000138814.17	0	1
ENSG00000138964.17	0	1
ENSG00000139329.5	0	1
ENSG00000139546.11	0	1
ENSG00000139618.15	1	0
ENSG00000139687.15	1	0
ENSG00000139915.20	0	1
ENSG00000140262.17	1	0
ENSG00000140545.15	0	1
ENSG00000140836.17	1	0
ENSG00000140948.13	0	1
ENSG00000141027.21	1	0
ENSG00000141295.14	0	1
ENSG00000141404.16	0	1
ENSG00000141446.11	1	0
ENSG00000141510.17	1	0
ENSG00000141646.14	1	0
ENSG00000141736.13	0	1
ENSG00000141985.9	0	1
ENSG00000142208.16	0	1
ENSG00000142405.21	0	1
ENSG00000142453.11	0	1
ENSG00000142599.19	1	1
ENSG00000142627.13	1	0
ENSG00000142949.17	0	1
ENSG00000143171.13	0	1
ENSG00000143341.12	0	1
ENSG00000143493.13	0	1
ENSG00000143622.11	0	1
ENSG00000143797.12	0	1
ENSG00000143850.16	1	0
ENSG00000143970.17	1	0
ENSG00000145388.15	0	1
ENSG00000145632.15	0	1
ENSG00000145675.15	1	0
ENSG00000145715.15	1	0
ENSG00000146463.12	1	0
ENSG00000146648.18	0	1
ENSG00000146757.13	0	1
ENSG00000146833.15	0	1
ENSG00000147050.14	1	0
ENSG00000147130.14	1	0
ENSG00000147133.15	0	1
ENSG00000147274.14	1	0
ENSG00000147475.17	0	1
ENSG00000147889.17	1	0
ENSG00000148400.12	1	0
ENSG00000148737.17	1	0
ENSG00000148835.11	0	1
ENSG00000149212.12	0	1
ENSG00000149311.18	1	0
ENSG00000149380.12	0	1
ENSG00000150244.12	0	1
ENSG00000151136.15	0	1
ENSG00000151151.6	0	1
ENSG00000152518.8	1	0
ENSG00000152683.14	0	1
ENSG00000152926.15	0	1
ENSG00000153002.12	0	1
ENSG00000153165.18	0	1
ENSG00000153827.13	1	0
ENSG00000153896.19	0	1
ENSG00000154330.13	0	1
ENSG00000155011.9	0	1
ENSG00000155100.11	0	1
ENSG00000155657.26	1	0
ENSG00000155858.6	0	1
ENSG00000156531.16	1	0
ENSG00000156650.14	1	0
ENSG00000156802.13	1	0
ENSG00000157764.13	0	1
ENSG00000157856.12	0	1
ENSG00000158008.10	0	1
ENSG00000158286.13	0	1
ENSG00000158545.15	1	0
ENSG00000158710.14	0	1
ENSG00000159216.18	1	0
ENSG00000159479.17	0	1
ENSG00000159592.11	0	1
ENSG00000159650.9	0	1
ENSG00000159788.19	1	0
ENSG00000160007.19	1	0
ENSG00000160201.11	0	1
ENSG00000160255.18	0	1
ENSG00000161791.14	0	1
ENSG00000162521.19	0	1
ENSG00000162613.16	1	0
ENSG00000162624.14	0	1
ENSG00000163166.15	1	0
ENSG00000163283.7	0	1
ENSG00000163285.8	0	1
ENSG00000163435.16	1	0
ENSG00000163513.19	1	0
ENSG00000163558.13	0	1
ENSG00000163644.15	0	1
ENSG00000163743.13	0	1
ENSG00000163930.10	1	0
ENSG00000163939.18	1	0
ENSG00000164002.11	1	0
ENSG00000164346.10	0	1
ENSG00000164509.15	0	1
ENSG00000164736.6	0	1
ENSG00000164796.18	1	1
ENSG00000164951.16	0	1
ENSG00000165288.11	0	1
ENSG00000165458.14	1	0
ENSG00000165671.20	1	0
ENSG00000165682.14	0	1
ENSG00000165695.10	0	1
ENSG00000166710.20	1	0
ENSG00000166866.13	0	1
ENSG00000166924.9	0	1
ENSG00000166959.8	0	1
ENSG00000166987.15	1	1
ENSG00000167034.10	0	1
ENSG00000167258.14	1	0
ENSG00000167548.15	1	0
ENSG00000167580.7	0	1
ENSG00000167600.14	0	1
ENSG00000167755.15	0	1
ENSG00000167825.3	0	1
ENSG00000168036.18	0	1
ENSG00000168216.13	0	1
ENSG00000168243.11	0	1
ENSG00000168310.11	0	1
ENSG00000168356.12	1	0
ENSG00000168374.11	0	1
ENSG00000168769.13	1	0
ENSG00000168875.3	0	1
ENSG00000168952.15	0	1
ENSG00000168958.19	0	1
ENSG00000168959.14	0	1
ENSG00000169032.9	0	1
ENSG00000169083.17	0	1
ENSG00000169189.17	0	1
ENSG00000169306.10	0	1
ENSG00000169375.16	1	0
ENSG00000169918.9	0	1
ENSG00000170004.17	1	0
ENSG00000170088.14	0	1
ENSG00000171094.18	0	1
ENSG00000171346.16	0	1
ENSG00000171385.9	0	1
ENSG00000171408.14	0	1
ENSG00000171456.20	1	0
ENSG00000171462.15	0	1
ENSG00000171467.16	1	0
ENSG00000171603.18	0	1
ENSG00000171862.11	1	0
ENSG00000171988.19	1	0
ENSG00000172071.14	1	0
ENSG00000172493.21	0	1
ENSG00000172765.17	0	1
ENSG00000172936.14	0	1
ENSG00000172943.19	0	1
ENSG00000173406.15	0	1
ENSG00000173421.17	0	1
ENSG00000173575.22	1	0
ENSG00000173674.11	0	1
ENSG00000173848.19	0	1
ENSG00000174197.16	1	0
ENSG00000174231.17	0	1
ENSG00000174327.7	0	1
ENSG00000174775.17	0	1
ENSG00000175387.16	1	0
ENSG00000175727.14	0	1
ENSG00000175826.12	1	0
ENSG00000175874.10	0	1
ENSG00000176049.16	0	1
ENSG00000176438.12	0	1
ENSG00000176692.8	0	1
ENSG00000176887.7	0	1
ENSG00000176978.14	0	1
ENSG00000177151.4	1	0
ENSG00000177174.1	0	1
ENSG00000177565.17	1	0
ENSG00000177694.16	0	1
ENSG00000177732.8	0	1
ENSG00000177971.8	0	1
ENSG00000178445.9	0	1
ENSG00000178826.11	0	1
ENSG00000179023.8	0	1
ENSG00000179295.17	0	1
ENSG00000179542.16	1	0
ENSG00000179886.6	0	1
ENSG00000179914.5	0	1
ENSG00000179918.19	0	1
ENSG00000180611.7	0	1
ENSG00000180871.8	0	1
ENSG00000181038.13	0	1
ENSG00000181163.13	1	0
ENSG00000181284.3	0	1
ENSG00000181555.20	1	0
ENSG00000181767.3	0	1
ENSG00000181788.4	0	1
ENSG00000181938.13	0	1
ENSG00000182054.9	0	1
ENSG00000182220.15	0	1
ENSG00000182508.14	0	1
ENSG00000182771.19	0	1
ENSG00000182872.16	1	0
ENSG00000183023.18	0	1
ENSG00000183098.11	0	1
ENSG00000183134.5	0	1
ENSG00000183206.17	0	1
ENSG00000183337.17	1	0
ENSG00000183579.16	1	0
ENSG00000183814.15	0	1
ENSG00000183831.7	0	1
ENSG00000184160.8	0	1
ENSG00000184216.14	0	1
ENSG00000184500.16	0	1
ENSG00000184575.12	0	1
ENSG00000184634.16	0	1
ENSG00000184675.11	1	0
ENSG00000184937.15	1	0
ENSG00000185442.13	0	1
ENSG00000185650.10	1	0
ENSG00000185737.13	0	1
ENSG00000185760.15	0	1
ENSG00000185885.16	0	1
ENSG00000185920.16	1	0
ENSG00000186185.14	0	1
ENSG00000186526.13	0	1
ENSG00000186575.18	1	0
ENSG00000186912.6	0	1
ENSG00000187037.8	0	1
ENSG00000187231.14	0	1
ENSG00000187391.21	0	1
ENSG00000187537.13	0	1
ENSG00000187741.15	0	1
ENSG00000187790.11	1	0
ENSG00000187957.8	1	0
ENSG00000188021.8	0	1
ENSG00000188517.16	0	1
ENSG00000188800.6	1	0
ENSG00000188994.13	1	0
ENSG00000189079.17	1	0
ENSG00000189280.3	0	1
ENSG00000189319.14	0	1
ENSG00000196224.7	0	1
ENSG00000196433.13	0	1
ENSG00000196433.13_PAR_Y	0	1
ENSG00000196449.4	0	1
ENSG00000196466.10	0	1
ENSG00000196505.11	0	1
ENSG00000196526.10	0	1
ENSG00000196586.16	1	0
ENSG00000196605.7	0	1
ENSG00000196660.10	0	1
ENSG00000196664.5	0	1
ENSG00000196712.18	1	0
ENSG00000197162.10	0	1
ENSG00000197256.10	0	1
ENSG00000197406.7	0	1
ENSG00000197614.11	0	1
ENSG00000197841.15	0	1
ENSG00000197893.13	0	1
ENSG00000198075.10	0	1
ENSG00000198121.13	0	1
ENSG00000198146.4	0	1
ENSG00000198553.9	0	1
ENSG00000198740.8	0	1
ENSG00000198755.11	0	1
ENSG00000198793.13	0	1
ENSG00000198814.12	0	1
ENSG00000198835.4	0	1
ENSG00000198947.15	0	1
ENSG00000204120.14	1	0
ENSG00000204262.14	0	1
ENSG00000204463.12	0	1
ENSG00000204965.9	0	1
ENSG00000205212.4	1	0
ENSG00000206503.13	1	0
ENSG00000212721.4	0	1
ENSG00000213190.4	0	1
ENSG00000213203.3	0	1
ENSG00000213281.5	0	1
ENSG00000213445.10	0	1
ENSG00000213923.13	0	1
ENSG00000213999.17	0	1
ENSG00000214050.8	0	1
ENSG00000214694.11	0	1
ENSG00000215203.2	0	1
ENSG00000215301.10	1	0
ENSG00000216490.4	0	1
ENSG00000221910.2	0	1
ENSG00000223547.10	0	1
ENSG00000234745.11	1	0
ENSG00000239264.9	0	1
ENSG00000239305.7	0	1
ENSG00000243335.9	0	1
ENSG00000245848.3	1	0
ENSG00000249581.2	0	1
ENSG00000250067.12	0	1
ENSG00000255501.3	0	1
ENSG00000272333.6	1	0
ENSG00000276644.5	1	0
ENSG00000278505.5	0	1

### Sheet: Supplemental Data S2B
id	TSG	OG
ENSG00000003096.14	1	0
ENSG00000005020.13	0	1
ENSG00000005339.15	1	0
ENSG00000005471.17	1	0
ENSG00000005810.18	1	0
ENSG00000006116.3	0	1
ENSG00000008517.16	1	0
ENSG00000010379.16	0	1
ENSG00000012048.23	1	0
ENSG00000016864.18	1	0
ENSG00000018610.14	1	0
ENSG00000019991.18	0	1
ENSG00000026103.22	1	0
ENSG00000029363.17	0	1
ENSG00000031823.14	0	1
ENSG00000034239.11	0	1
ENSG00000036828.16	1	0
ENSG00000038382.20	1	0
ENSG00000039068.19	1	1
ENSG00000044459.15	1	0
ENSG00000047644.18	0	1
ENSG00000048028.11	1	0
ENSG00000049618.23	1	0
ENSG00000054118.15	1	0
ENSG00000055130.17	0	1
ENSG00000055609.18	1	0
ENSG00000059915.17	1	0
ENSG00000060339.14	1	0
ENSG00000064012.22	1	0
ENSG00000065243.20	1	0
ENSG00000065361.15	0	1
ENSG00000065559.15	1	0
ENSG00000066056.14	1	0
ENSG00000066468.22	0	1
ENSG00000066735.14	1	0
ENSG00000067369.13	1	0
ENSG00000067560.12	0	1
ENSG00000067955.15	1	0
ENSG00000072133.11	1	0
ENSG00000072682.18	0	1
ENSG00000072803.17	0	1
ENSG00000074276.10	1	0
ENSG00000075213.11	0	1
ENSG00000076984.17	0	1
ENSG00000078814.16	0	1
ENSG00000079156.17	0	1
ENSG00000079432.7	1	0
ENSG00000079841.18	0	1
ENSG00000079999.14	1	0
ENSG00000080224.17	0	1
ENSG00000080503.24	0	1
ENSG00000080573.7	1	0
ENSG00000080709.16	1	0
ENSG00000081237.20	0	1
ENSG00000081923.14	1	0
ENSG00000083799.17	1	0
ENSG00000083857.14	1	0
ENSG00000085185.15	1	0
ENSG00000085224.22	1	0
ENSG00000085276.19	0	1
ENSG00000085552.17	1	0
ENSG00000085563.15	0	1
ENSG00000087460.25	0	1
ENSG00000088038.19	1	0
ENSG00000088538.13	1	0
ENSG00000088833.17	0	1
ENSG00000089472.16	1	0
ENSG00000090316.16	0	1
ENSG00000091732.17	0	1
ENSG00000095015.6	1	0
ENSG00000099949.21	0	1
ENSG00000099956.19	1	0
ENSG00000100030.14	0	1
ENSG00000100122.7	0	1
ENSG00000100226.16	0	1
ENSG00000100354.21	1	1
ENSG00000100393.14	1	0
ENSG00000100523.15	0	1
ENSG00000100678.18	0	1
ENSG00000100852.13	1	0
ENSG00000100888.14	1	0
ENSG00000100968.14	0	1
ENSG00000101266.19	1	0
ENSG00000101945.16	0	1
ENSG00000101972.18	1	0
ENSG00000102174.9	1	0
ENSG00000102271.14	0	1
ENSG00000102452.17	0	1
ENSG00000102678.7	1	0
ENSG00000102802.10	1	0
ENSG00000102974.16	1	0
ENSG00000103126.15	1	0
ENSG00000103489.12	0	1
ENSG00000103510.20	0	1
ENSG00000103657.14	1	0
ENSG00000104413.18	1	0
ENSG00000104723.21	0	1
ENSG00000104957.14	0	1
ENSG00000104960.15	0	1
ENSG00000105568.18	0	1
ENSG00000105701.16	1	0
ENSG00000105722.10	0	1
ENSG00000105877.18	1	0
ENSG00000105894.12	0	1
ENSG00000106462.11	0	1
ENSG00000106591.4	0	1
ENSG00000107164.16	0	1
ENSG00000107186.16	1	0
ENSG00000107485.18	1	0
ENSG00000107929.15	1	0
ENSG00000108094.15	0	1
ENSG00000108375.12	1	0
ENSG00000108848.16	1	0
ENSG00000108924.14	0	1
ENSG00000108947.5	1	0
ENSG00000109670.16	1	0
ENSG00000109738.11	0	1
ENSG00000109790.16	0	1
ENSG00000110497.14	1	0
ENSG00000110888.17	0	1
ENSG00000110921.14	1	0
ENSG00000111049.4	0	1
ENSG00000111276.11	1	0
ENSG00000111300.10	1	0
ENSG00000111642.15	0	1
ENSG00000111726.13	0	1
ENSG00000111731.12	1	0
ENSG00000112237.13	0	1
ENSG00000112739.17	1	0
ENSG00000112742.10	1	0
ENSG00000112837.17	0	1
ENSG00000112855.17	0	1
ENSG00000113389.16	0	1
ENSG00000113595.15	0	1
ENSG00000113805.8	0	1
ENSG00000114859.16	0	1
ENSG00000114923.17	1	0
ENSG00000114942.14	0	1
ENSG00000115241.11	0	1
ENSG00000115355.17	1	0
ENSG00000115524.16	0	1
ENSG00000115935.17	0	1
ENSG00000116044.16	0	1
ENSG00000116132.12	0	1
ENSG00000116251.11	1	0
ENSG00000116783.15	0	1
ENSG00000117318.9	1	0
ENSG00000117640.18	1	0
ENSG00000117713.20	1	0
ENSG00000117834.12	0	1
ENSG00000118046.16	1	0
ENSG00000118058.22	1	0
ENSG00000119414.11	0	1
ENSG00000119509.13	1	0
ENSG00000119772.16	1	0
ENSG00000119965.13	1	0
ENSG00000120008.16	1	0
ENSG00000120071.14	1	0
ENSG00000120729.10	0	1
ENSG00000121005.9	0	1
ENSG00000121067.19	0	1
ENSG00000121879.5	0	1
ENSG00000121989.15	1	0
ENSG00000122025.15	0	1
ENSG00000122254.7	0	1
ENSG00000122406.14	1	0
ENSG00000122729.19	0	1
ENSG00000122971.9	0	1
ENSG00000123179.14	0	1
ENSG00000123200.16	1	0
ENSG00000124157.7	0	1
ENSG00000124302.13	0	1
ENSG00000124486.13	1	0
ENSG00000124762.13	1	0
ENSG00000124900.12	1	0
ENSG00000125166.13	0	1
ENSG00000125285.6	1	0
ENSG00000125398.8	1	0
ENSG00000125414.19	0	1
ENSG00000125675.18	0	1
ENSG00000125952.20	0	1
ENSG00000126001.16	1	0
ENSG00000126012.11	1	0
ENSG00000126583.11	0	1
ENSG00000126749.16	1	0
ENSG00000127603.28	1	0
ENSG00000127616.18	1	0
ENSG00000127863.15	0	1
ENSG00000128578.10	0	1
ENSG00000128602.11	0	1
ENSG00000128908.17	1	0
ENSG00000129003.18	1	0
ENSG00000129173.13	1	0
ENSG00000129474.16	1	0
ENSG00000129514.7	1	0
ENSG00000130032.16	1	0
ENSG00000130479.11	1	0
ENSG00000130749.10	0	1
ENSG00000130950.14	0	1
ENSG00000131051.24	0	1
ENSG00000131149.19	1	0
ENSG00000131323.15	1	0
ENSG00000131620.17	0	1
ENSG00000132259.13	0	1
ENSG00000132522.16	1	0
ENSG00000133083.14	0	1
ENSG00000133703.12	0	1
ENSG00000133818.14	0	1
ENSG00000133895.15	1	0
ENSG00000134086.7	1	0
ENSG00000134250.20	1	0
ENSG00000134323.12	0	1
ENSG00000134871.19	1	0
ENSG00000134982.17	1	0
ENSG00000135049.15	1	0
ENSG00000135111.16	1	0
ENSG00000135144.7	0	1
ENSG00000135503.13	1	0
ENSG00000135905.19	0	1
ENSG00000135919.13	0	1
ENSG00000136169.16	1	0
ENSG00000136238.18	0	1
ENSG00000136250.12	1	0
ENSG00000136709.12	1	0
ENSG00000136720.7	1	0
ENSG00000136827.12	0	1
ENSG00000136997.19	0	1
ENSG00000137177.20	1	0
ENSG00000137414.6	0	1
ENSG00000138311.17	1	0
ENSG00000138375.13	1	0
ENSG00000138413.13	0	1
ENSG00000138741.11	0	1
ENSG00000138814.17	1	0
ENSG00000139174.12	0	1
ENSG00000139329.5	0	1
ENSG00000139687.15	1	0
ENSG00000139915.20	0	1
ENSG00000140262.17	1	0
ENSG00000140545.15	0	1
ENSG00000140853.15	1	0
ENSG00000140937.14	0	1
ENSG00000141027.21	1	0
ENSG00000141101.13	0	1
ENSG00000141200.8	0	1
ENSG00000141480.18	0	1
ENSG00000141510.17	1	0
ENSG00000141646.14	1	0
ENSG00000141736.13	0	1
ENSG00000141750.7	0	1
ENSG00000142208.16	0	1
ENSG00000142453.11	0	1
ENSG00000142599.19	1	0
ENSG00000142627.13	1	0
ENSG00000142949.17	0	1
ENSG00000143341.12	1	1
ENSG00000143369.15	1	0
ENSG00000143493.13	0	1
ENSG00000143622.11	0	1
ENSG00000143797.12	0	1
ENSG00000143850.16	1	0
ENSG00000144445.17	1	0
ENSG00000144893.12	1	0
ENSG00000145242.13	0	1
ENSG00000145388.15	0	1
ENSG00000145632.15	0	1
ENSG00000145675.15	1	0
ENSG00000145715.15	1	0
ENSG00000145868.16	1	0
ENSG00000146247.14	0	1
ENSG00000146373.16	1	0
ENSG00000146463.12	1	0
ENSG00000146555.19	0	1
ENSG00000146648.18	0	1
ENSG00000147050.14	1	0
ENSG00000147130.14	1	0
ENSG00000147133.15	0	1
ENSG00000147255.19	0	1
ENSG00000147274.14	1	0
ENSG00000147647.13	0	1
ENSG00000147650.11	0	1
ENSG00000147889.17	1	0
ENSG00000148053.16	0	1
ENSG00000148400.12	1	0
ENSG00000148737.17	1	0
ENSG00000149311.18	1	0
ENSG00000149970.16	1	0
ENSG00000150244.12	0	1
ENSG00000151067.22	1	0
ENSG00000151136.15	0	1
ENSG00000151233.11	1	0
ENSG00000151304.6	1	0
ENSG00000152127.9	1	0
ENSG00000152208.13	0	1
ENSG00000152377.14	0	1
ENSG00000152518.8	1	0
ENSG00000152520.14	0	1
ENSG00000152580.8	1	0
ENSG00000152926.15	0	1
ENSG00000152953.13	0	1
ENSG00000153002.12	0	1
ENSG00000153165.18	0	1
ENSG00000153827.13	1	0
ENSG00000154263.17	1	0
ENSG00000154310.17	1	0
ENSG00000154330.13	0	1
ENSG00000154864.12	0	1
ENSG00000155011.9	0	1
ENSG00000155511.18	0	1
ENSG00000155858.6	0	1
ENSG00000156531.16	1	0
ENSG00000156802.13	1	0
ENSG00000157450.15	1	0
ENSG00000157764.13	0	1
ENSG00000158417.11	1	0
ENSG00000158488.16	0	1
ENSG00000158545.15	1	0
ENSG00000159216.18	1	0
ENSG00000159788.19	1	0
ENSG00000160007.19	1	0
ENSG00000160201.11	0	1
ENSG00000160271.16	0	1
ENSG00000160469.17	0	1
ENSG00000161681.15	1	0
ENSG00000161791.14	0	1
ENSG00000162576.16	1	0
ENSG00000162613.16	1	0
ENSG00000162631.18	1	0
ENSG00000162669.16	1	0
ENSG00000162989.5	0	1
ENSG00000163166.15	1	0
ENSG00000163285.8	0	1
ENSG00000163435.16	1	0
ENSG00000163513.19	1	0
ENSG00000163558.13	0	1
ENSG00000163623.9	1	0
ENSG00000163714.18	1	0
ENSG00000163930.10	1	0
ENSG00000163939.18	1	0
ENSG00000164002.11	1	0
ENSG00000164082.15	0	1
ENSG00000164659.15	1	0
ENSG00000164736.6	0	1
ENSG00000164796.18	0	1
ENSG00000165288.11	0	1
ENSG00000165458.14	1	0
ENSG00000165494.11	1	0
ENSG00000165671.20	1	0
ENSG00000165694.9	1	0
ENSG00000165695.10	0	1
ENSG00000165819.12	0	1
ENSG00000165972.13	1	0
ENSG00000166342.19	1	0
ENSG00000166508.18	0	1
ENSG00000166710.20	1	0
ENSG00000166736.11	0	1
ENSG00000166801.15	1	0
ENSG00000166959.8	0	1
ENSG00000166987.15	1	0
ENSG00000167258.14	1	1
ENSG00000167548.15	1	0
ENSG00000167580.7	0	1
ENSG00000167825.3	0	1
ENSG00000168036.18	0	1
ENSG00000168243.11	0	1
ENSG00000168310.11	1	1
ENSG00000168356.12	1	0
ENSG00000168374.11	0	1
ENSG00000168386.18	1	0
ENSG00000168389.17	1	0
ENSG00000168546.11	0	1
ENSG00000168769.13	1	0
ENSG00000168952.15	0	1
ENSG00000168958.19	0	1
ENSG00000168959.14	0	1
ENSG00000169032.9	0	1
ENSG00000169083.17	0	1
ENSG00000169189.17	0	1
ENSG00000169247.13	1	0
ENSG00000169375.16	1	0
ENSG00000169604.19	0	1
ENSG00000169862.19	0	1
ENSG00000170271.11	0	1
ENSG00000170276.6	0	1
ENSG00000171094.18	0	1
ENSG00000171346.16	0	1
ENSG00000171385.9	0	1
ENSG00000171408.14	0	1
ENSG00000171456.20	1	0
ENSG00000171467.16	1	0
ENSG00000171862.11	1	0
ENSG00000171988.19	1	0
ENSG00000172071.14	1	0
ENSG00000172936.14	0	1
ENSG00000173068.18	0	1
ENSG00000173083.15	0	1
ENSG00000173421.17	0	1
ENSG00000173575.22	1	0
ENSG00000173674.11	0	1
ENSG00000174197.16	1	0
ENSG00000174231.17	0	1
ENSG00000174720.16	1	0
ENSG00000174775.17	0	1
ENSG00000174953.14	0	1
ENSG00000175198.17	0	1
ENSG00000175387.16	1	0
ENSG00000175826.12	1	0
ENSG00000176049.16	0	1
ENSG00000176571.12	0	1
ENSG00000177565.17	1	0
ENSG00000179295.17	0	1
ENSG00000180376.17	1	0
ENSG00000180611.7	0	1
ENSG00000181163.13	1	0
ENSG00000181222.17	0	1
ENSG00000181322.14	0	1
ENSG00000181381.13	1	0
ENSG00000181555.20	1	0
ENSG00000181722.16	1	0
ENSG00000181788.4	0	1
ENSG00000181958.4	0	1
ENSG00000182054.9	0	1
ENSG00000182095.14	1	0
ENSG00000182508.14	0	1
ENSG00000182752.10	1	0
ENSG00000182771.19	0	1
ENSG00000182872.16	1	0
ENSG00000183283.16	0	1
ENSG00000183337.17	1	0
ENSG00000183579.16	1	0
ENSG00000183814.15	0	1
ENSG00000184205.14	1	0
ENSG00000184575.12	0	1
ENSG00000184634.16	0	1
ENSG00000184675.11	1	0
ENSG00000184937.15	1	0
ENSG00000185070.11	0	1
ENSG00000185313.8	0	1
ENSG00000185650.10	1	0
ENSG00000185658.13	1	0
ENSG00000185737.13	0	1
ENSG00000185760.15	0	1
ENSG00000185885.16	0	1
ENSG00000185920.16	1	0
ENSG00000186566.13	1	0
ENSG00000186575.18	1	0
ENSG00000186675.7	1	0
ENSG00000186714.12	1	0
ENSG00000187037.8	0	1
ENSG00000187231.14	1	0
ENSG00000187391.21	0	1
ENSG00000187537.13	0	1
ENSG00000187790.11	1	0
ENSG00000187957.8	1	0
ENSG00000188021.8	0	1
ENSG00000188175.10	1	0
ENSG00000188610.12	0	1
ENSG00000188800.6	1	0
ENSG00000188994.13	1	0
ENSG00000189079.17	1	0
ENSG00000196109.9	0	1
ENSG00000196187.12	1	0
ENSG00000196466.10	0	1
ENSG00000196504.17	1	0
ENSG00000196569.12	1	0
ENSG00000196586.16	1	0
ENSG00000196632.10	0	1
ENSG00000196700.9	1	0
ENSG00000196712.18	1	0
ENSG00000197532.2	0	1
ENSG00000197614.11	0	1
ENSG00000197841.15	0	1
ENSG00000197893.13	0	1
ENSG00000197969.14	1	0
ENSG00000198075.10	0	1
ENSG00000198300.14	0	1
ENSG00000198301.12	1	0
ENSG00000198561.14	1	0
ENSG00000198670.11	0	1
ENSG00000198793.13	0	1
ENSG00000203710.11	1	0
ENSG00000204120.14	1	0
ENSG00000204217.15	1	0
ENSG00000204262.14	0	1
ENSG00000204642.14	0	1
ENSG00000204923.4	0	1
ENSG00000205212.4	1	0
ENSG00000205403.13	1	0
ENSG00000206503.13	1	0
ENSG00000212721.4	0	1
ENSG00000213190.4	0	1
ENSG00000213281.5	0	1
ENSG00000213999.17	0	1
ENSG00000214694.11	0	1
ENSG00000214814.7	1	0
ENSG00000215203.2	0	1
ENSG00000215301.10	1	0
ENSG00000223547.10	0	1
ENSG00000229676.3	0	1
ENSG00000234745.11	1	0
ENSG00000245848.3	1	0
ENSG00000256087.7	0	1
ENSG00000259956.2	0	1
ENSG00000263001.6	0	1
ENSG00000263528.8	0	1
ENSG00000272333.6	1	0
ENSG00000276644.5	1	0
ENSG00000277363.5	1	0
ENSG00000284862.3	1	1

### Sheet: Supplemental Data S2C
id	TSG	OG
ENSG00000002746.15	1	0
ENSG00000004399.12	1	0
ENSG00000004846.16	1	0
ENSG00000005020.13	0	1
ENSG00000005339.15	1	0
ENSG00000006116.3	0	1
ENSG00000006715.16	0	1
ENSG00000007174.18	1	0
ENSG00000008517.16	1	0
ENSG00000008869.12	1	0
ENSG00000012048.23	1	0
ENSG00000019991.18	0	1
ENSG00000026103.22	1	0
ENSG00000027644.5	1	0
ENSG00000029363.17	0	1
ENSG00000036448.10	1	0
ENSG00000039068.19	1	0
ENSG00000039139.9	1	0
ENSG00000039537.13	1	0
ENSG00000040731.10	1	0
ENSG00000048028.11	1	0
ENSG00000048052.21	1	0
ENSG00000049323.16	1	1
ENSG00000049618.23	1	0
ENSG00000054118.15	1	0
ENSG00000054654.17	1	0
ENSG00000054983.17	0	1
ENSG00000055130.17	0	1
ENSG00000055609.18	1	1
ENSG00000060339.14	1	0
ENSG00000060656.20	0	1
ENSG00000060709.15	1	0
ENSG00000060718.22	1	0
ENSG00000064012.22	1	0
ENSG00000065361.15	0	1
ENSG00000065559.15	1	0
ENSG00000065882.16	1	0
ENSG00000066032.18	1	0
ENSG00000066468.22	0	1
ENSG00000067369.13	1	0
ENSG00000067560.12	0	1
ENSG00000067798.16	1	0
ENSG00000067900.8	1	0
ENSG00000067955.15	1	0
ENSG00000068078.18	0	1
ENSG00000069206.15	1	0
ENSG00000072121.16	1	0
ENSG00000072195.15	1	1
ENSG00000073754.6	1	0
ENSG00000075568.17	0	1
ENSG00000076513.17	0	1
ENSG00000077942.19	1	0
ENSG00000079102.16	0	1
ENSG00000079308.19	1	0
ENSG00000079432.7	1	0
ENSG00000079841.18	1	0
ENSG00000079999.14	1	1
ENSG00000080166.16	1	0
ENSG00000080224.17	0	1
ENSG00000080493.17	0	1
ENSG00000080503.24	0	1
ENSG00000081479.15	1	0
ENSG00000082397.17	1	0
ENSG00000083067.22	0	1
ENSG00000083168.11	1	0
ENSG00000083799.17	1	0
ENSG00000083857.14	1	1
ENSG00000085224.22	1	0
ENSG00000085276.19	0	1
ENSG00000085563.15	0	1
ENSG00000086570.12	1	0
ENSG00000086717.18	0	1
ENSG00000087460.25	0	1
ENSG00000088038.19	1	0
ENSG00000088833.17	0	1
ENSG00000089225.19	1	0
ENSG00000090402.8	1	0
ENSG00000090612.21	1	0
ENSG00000090615.15	1	0
ENSG00000091129.21	1	0
ENSG00000091136.14	1	0
ENSG00000091536.19	1	0
ENSG00000091664.9	1	0
ENSG00000092054.13	1	0
ENSG00000095015.6	1	0
ENSG00000096433.11	0	1
ENSG00000099949.21	0	1
ENSG00000099956.19	1	0
ENSG00000100030.14	0	1
ENSG00000100354.21	1	0
ENSG00000100393.14	1	0
ENSG00000100422.14	1	0
ENSG00000100888.14	1	0
ENSG00000101266.19	1	0
ENSG00000101307.15	1	0
ENSG00000101327.9	0	1
ENSG00000101350.8	0	1
ENSG00000101972.18	1	0
ENSG00000102218.6	1	0
ENSG00000102239.5	0	1
ENSG00000102452.17	1	0
ENSG00000102531.16	1	0
ENSG00000102935.11	1	0
ENSG00000102974.16	1	0
ENSG00000103126.15	1	0
ENSG00000103489.12	0	1
ENSG00000103657.14	1	0
ENSG00000104723.21	0	1
ENSG00000104755.15	1	0
ENSG00000104885.18	1	0
ENSG00000105063.19	1	0
ENSG00000105122.13	1	0
ENSG00000105568.18	0	1
ENSG00000105866.15	1	0
ENSG00000105894.12	0	1
ENSG00000106443.16	1	0
ENSG00000106462.11	0	1
ENSG00000106591.4	0	1
ENSG00000107485.18	1	0
ENSG00000107929.15	1	0
ENSG00000108375.12	1	0
ENSG00000108848.16	1	0
ENSG00000108924.14	0	1
ENSG00000109670.16	1	0
ENSG00000109790.16	0	1
ENSG00000110497.14	1	0
ENSG00000110888.17	0	1
ENSG00000110934.12	1	0
ENSG00000111049.4	0	1
ENSG00000111276.11	1	0
ENSG00000111300.10	1	0
ENSG00000111642.15	0	1
ENSG00000111647.13	1	0
ENSG00000111726.13	0	1
ENSG00000111799.21	0	1
ENSG00000112837.17	0	1
ENSG00000112855.17	0	1
ENSG00000113209.9	0	1
ENSG00000113595.15	0	1
ENSG00000114270.17	1	0
ENSG00000114942.14	0	1
ENSG00000115155.17	1	0
ENSG00000115355.17	1	0
ENSG00000115414.20	1	0
ENSG00000115524.16	0	1
ENSG00000115677.17	1	0
ENSG00000115896.16	1	0
ENSG00000116044.16	0	1
ENSG00000116127.18	1	0
ENSG00000116132.12	0	1
ENSG00000116183.11	1	0
ENSG00000116251.11	1	0
ENSG00000117318.9	1	0
ENSG00000117640.18	1	0
ENSG00000117713.20	1	0
ENSG00000117983.17	1	0
ENSG00000118046.16	1	0
ENSG00000118058.22	1	0
ENSG00000118473.22	0	1
ENSG00000119414.11	0	1
ENSG00000119681.12	1	0
ENSG00000119772.16	1	0
ENSG00000120071.14	1	0
ENSG00000120251.20	1	0
ENSG00000120729.10	0	1
ENSG00000121005.9	0	1
ENSG00000121067.19	0	1
ENSG00000121570.12	1	0
ENSG00000121879.5	0	1
ENSG00000121904.17	1	0
ENSG00000121989.15	1	0
ENSG00000122012.14	0	1
ENSG00000122025.15	0	1
ENSG00000122257.20	1	0
ENSG00000122406.14	1	0
ENSG00000122971.9	0	1
ENSG00000123179.14	0	1
ENSG00000123200.16	1	0
ENSG00000123572.17	1	0
ENSG00000124089.4	1	0
ENSG00000124157.7	0	1
ENSG00000124212.6	1	0
ENSG00000124486.13	1	0
ENSG00000124721.18	1	1
ENSG00000124762.13	1	0
ENSG00000125148.7	0	1
ENSG00000125166.13	0	1
ENSG00000125285.6	1	0
ENSG00000125398.8	1	0
ENSG00000125414.19	0	1
ENSG00000125675.18	0	1
ENSG00000125952.20	0	1
ENSG00000126012.11	1	0
ENSG00000126016.15	1	0
ENSG00000126705.15	1	1
ENSG00000126749.16	1	0
ENSG00000126775.9	1	0
ENSG00000127249.15	1	0
ENSG00000127616.18	1	1
ENSG00000127946.17	0	1
ENSG00000127955.17	1	0
ENSG00000128052.10	1	0
ENSG00000128602.11	0	1
ENSG00000129455.15	0	1
ENSG00000129474.16	1	0
ENSG00000129514.7	1	0
ENSG00000129566.13	1	0
ENSG00000130856.16	1	0
ENSG00000130950.14	0	1
ENSG00000131051.24	0	1
ENSG00000131149.19	1	0
ENSG00000131233.10	1	0
ENSG00000131323.15	1	0
ENSG00000131864.10	1	0
ENSG00000132522.16	1	0
ENSG00000132872.12	1	0
ENSG00000133020.4	1	1
ENSG00000133083.14	1	1
ENSG00000133640.20	1	1
ENSG00000133687.16	0	1
ENSG00000133703.12	0	1
ENSG00000133818.14	0	1
ENSG00000133858.16	0	1
ENSG00000133863.8	1	0
ENSG00000133895.15	1	0
ENSG00000134086.7	1	0
ENSG00000134250.20	1	0
ENSG00000134323.12	0	1
ENSG00000134343.14	1	0
ENSG00000134365.13	1	0
ENSG00000134376.16	1	0
ENSG00000134538.3	1	0
ENSG00000134588.12	1	0
ENSG00000134817.10	1	0
ENSG00000134871.19	1	0
ENSG00000134982.17	1	0
ENSG00000135111.16	1	0
ENSG00000135426.16	1	0
ENSG00000135503.13	1	0
ENSG00000135569.4	1	0
ENSG00000135905.19	0	1
ENSG00000136160.17	1	0
ENSG00000136238.18	0	1
ENSG00000136250.12	1	0
ENSG00000136267.13	1	0
ENSG00000136535.15	1	0
ENSG00000136546.16	1	0
ENSG00000136709.12	1	0
ENSG00000136720.7	1	0
ENSG00000136827.12	0	1
ENSG00000136997.19	0	1
ENSG00000137076.21	1	0
ENSG00000137414.6	0	1
ENSG00000137766.17	1	0
ENSG00000137975.8	1	0
ENSG00000138035.15	1	0
ENSG00000138193.15	1	1
ENSG00000138315.13	0	1
ENSG00000138336.9	0	1
ENSG00000138413.13	0	1
ENSG00000138759.19	1	0
ENSG00000138792.10	1	0
ENSG00000138829.12	1	0
ENSG00000139329.5	0	1
ENSG00000139687.15	1	0
ENSG00000139915.20	0	1
ENSG00000139926.15	1	0
ENSG00000140090.17	1	0
ENSG00000140262.17	1	0
ENSG00000140396.13	1	0
ENSG00000140545.15	0	1
ENSG00000141027.21	1	0
ENSG00000141510.17	1	0
ENSG00000141646.14	1	0
ENSG00000141736.13	0	1
ENSG00000141837.21	0	1
ENSG00000141968.8	0	1
ENSG00000142185.16	1	0
ENSG00000142208.16	0	1
ENSG00000142453.11	0	1
ENSG00000142599.19	1	0
ENSG00000142627.13	1	0
ENSG00000142949.17	0	1
ENSG00000143127.13	1	0
ENSG00000143341.12	1	1
ENSG00000143382.15	0	1
ENSG00000143493.13	0	1
ENSG00000143622.11	0	1
ENSG00000143669.14	1	0
ENSG00000143797.12	0	1
ENSG00000143850.16	1	0
ENSG00000143954.13	1	0
ENSG00000144749.13	1	0
ENSG00000144837.9	0	1
ENSG00000145147.20	1	0
ENSG00000145242.13	1	0
ENSG00000145388.15	0	1
ENSG00000145491.12	0	1
ENSG00000145536.15	1	1
ENSG00000145632.15	0	1
ENSG00000145675.15	1	0
ENSG00000145715.15	1	0
ENSG00000145907.15	0	1
ENSG00000146463.12	1	0
ENSG00000146618.3	0	1
ENSG00000146648.18	0	1
ENSG00000147050.14	1	0
ENSG00000147133.15	0	1
ENSG00000147138.2	1	0
ENSG00000147257.15	1	0
ENSG00000147274.14	1	0
ENSG00000147889.17	1	0
ENSG00000148136.5	1	0
ENSG00000148400.12	1	0
ENSG00000148513.18	1	0
ENSG00000148737.17	1	0
ENSG00000148773.14	1	0
ENSG00000149177.13	0	1
ENSG00000149256.16	1	1
ENSG00000149311.18	1	0
ENSG00000150244.12	0	1
ENSG00000150275.18	1	0
ENSG00000150316.12	0	1
ENSG00000150361.12	1	0
ENSG00000150893.11	1	0
ENSG00000151136.15	0	1
ENSG00000151388.11	1	0
ENSG00000151914.20	1	0
ENSG00000152092.16	1	0
ENSG00000152518.8	1	0
ENSG00000152818.18	1	0
ENSG00000152822.14	0	1
ENSG00000152910.19	1	0
ENSG00000152926.15	0	1
ENSG00000153002.12	0	1
ENSG00000153165.18	0	1
ENSG00000153827.13	1	0
ENSG00000154118.13	1	0
ENSG00000154162.15	1	0
ENSG00000154175.17	1	0
ENSG00000154263.17	1	0
ENSG00000154330.13	0	1
ENSG00000154380.17	0	1
ENSG00000154928.18	1	1
ENSG00000155011.9	0	1
ENSG00000155858.6	0	1
ENSG00000156103.16	1	0
ENSG00000156218.13	1	0
ENSG00000156486.8	0	1
ENSG00000156531.16	1	0
ENSG00000156802.13	1	0
ENSG00000157423.18	1	0
ENSG00000157764.13	0	1
ENSG00000158023.10	1	0
ENSG00000158258.16	1	0
ENSG00000158545.15	1	0
ENSG00000159216.18	1	0
ENSG00000159788.19	1	0
ENSG00000160007.19	1	0
ENSG00000160111.13	1	0
ENSG00000160145.15	1	0
ENSG00000160201.11	0	1
ENSG00000161791.14	0	1
ENSG00000162006.9	1	0
ENSG00000162374.17	1	0
ENSG00000162613.16	1	0
ENSG00000162687.18	1	0
ENSG00000162722.9	1	0
ENSG00000162951.11	1	0
ENSG00000163166.15	1	0
ENSG00000163285.8	0	1
ENSG00000163435.16	1	0
ENSG00000163513.19	1	0
ENSG00000163558.13	0	1
ENSG00000163867.17	1	0
ENSG00000163930.10	1	0
ENSG00000163939.18	1	0
ENSG00000164002.11	1	0
ENSG00000164440.15	1	0
ENSG00000164736.6	0	1
ENSG00000164796.18	1	1
ENSG00000164828.18	1	0
ENSG00000164946.19	1	0
ENSG00000165029.16	1	0
ENSG00000165124.18	1	0
ENSG00000165288.11	0	1
ENSG00000165379.13	1	0
ENSG00000165458.14	1	0
ENSG00000165671.20	1	0
ENSG00000165695.10	0	1
ENSG00000165973.19	1	0
ENSG00000166341.8	1	0
ENSG00000166415.15	1	0
ENSG00000166710.20	1	0
ENSG00000166959.8	0	1
ENSG00000166987.15	1	0
ENSG00000167232.14	1	0
ENSG00000167258.14	1	0
ENSG00000167377.18	1	0
ENSG00000167548.15	1	0
ENSG00000167580.7	0	1
ENSG00000167825.3	0	1
ENSG00000167978.17	1	0
ENSG00000168026.18	0	1
ENSG00000168036.18	0	1
ENSG00000168243.11	0	1
ENSG00000168269.10	0	1
ENSG00000168297.16	1	0
ENSG00000168310.11	0	1
ENSG00000168356.12	1	0
ENSG00000168374.11	0	1
ENSG00000168658.19	0	1
ENSG00000168702.18	1	0
ENSG00000168769.13	1	0
ENSG00000168952.15	0	1
ENSG00000168958.19	0	1
ENSG00000168959.14	0	1
ENSG00000169032.9	0	1
ENSG00000169047.5	0	1
ENSG00000169189.17	0	1
ENSG00000169306.10	0	1
ENSG00000169375.16	1	0
ENSG00000169436.17	1	0
ENSG00000169554.21	1	0
ENSG00000169744.13	0	1
ENSG00000169855.20	0	1
ENSG00000169919.17	1	0
ENSG00000170145.5	1	0
ENSG00000170290.4	0	1
ENSG00000170921.15	1	0
ENSG00000170927.15	1	0
ENSG00000170949.17	1	0
ENSG00000171094.18	0	1
ENSG00000171346.16	0	1
ENSG00000171385.9	0	1
ENSG00000171408.14	0	1
ENSG00000171456.20	1	0
ENSG00000171467.16	1	0
ENSG00000171487.15	1	0
ENSG00000171495.17	1	0
ENSG00000171564.11	1	1
ENSG00000171862.11	1	1
ENSG00000171914.16	1	0
ENSG00000171988.19	1	0
ENSG00000172071.14	1	0
ENSG00000172572.6	1	0
ENSG00000172936.14	0	1
ENSG00000173157.17	1	0
ENSG00000173421.17	0	1
ENSG00000173517.10	1	0
ENSG00000173572.11	1	0
ENSG00000173575.22	1	0
ENSG00000173674.11	0	1
ENSG00000173826.14	0	1
ENSG00000174175.17	1	0
ENSG00000174197.16	1	0
ENSG00000174231.17	0	1
ENSG00000174373.16	1	0
ENSG00000174775.17	0	1
ENSG00000174937.4	0	1
ENSG00000175264.8	1	0
ENSG00000175387.16	1	0
ENSG00000175826.12	1	0
ENSG00000176049.16	0	1
ENSG00000176299.5	1	0
ENSG00000176406.23	1	0
ENSG00000176438.12	1	0
ENSG00000176658.17	1	0
ENSG00000176714.9	0	1
ENSG00000177476.3	1	0
ENSG00000177565.17	1	0
ENSG00000177575.12	1	0
ENSG00000177839.7	0	1
ENSG00000178217.14	0	1
ENSG00000178394.4	0	1
ENSG00000178773.15	0	1
ENSG00000178950.17	1	0
ENSG00000179119.15	1	0
ENSG00000179295.17	0	1
ENSG00000179468.5	0	1
ENSG00000179915.23	1	0
ENSG00000180113.16	1	0
ENSG00000180611.7	0	1
ENSG00000181163.13	1	0
ENSG00000181433.9	1	0
ENSG00000181555.20	1	0
ENSG00000181788.4	0	1
ENSG00000181804.15	0	1
ENSG00000182054.9	0	1
ENSG00000182508.14	0	1
ENSG00000182771.19	0	1
ENSG00000182872.16	1	0
ENSG00000183337.17	1	0
ENSG00000183579.16	1	0
ENSG00000183638.6	1	0
ENSG00000183814.15	0	1
ENSG00000183862.5	1	0
ENSG00000183960.9	1	0
ENSG00000184575.12	0	1
ENSG00000184613.10	1	0
ENSG00000184634.16	0	1
ENSG00000184675.11	1	0
ENSG00000184937.15	1	0
ENSG00000185085.2	1	0
ENSG00000185177.12	1	0
ENSG00000185448.10	1	0
ENSG00000185650.10	1	0
ENSG00000185737.13	0	1
ENSG00000185760.15	0	1
ENSG00000185885.16	0	1
ENSG00000185920.16	1	0
ENSG00000186409.17	1	0
ENSG00000186575.18	1	0
ENSG00000187037.8	0	1
ENSG00000187391.21	0	1
ENSG00000187790.11	1	0
ENSG00000187857.4	0	1
ENSG00000187908.19	0	1
ENSG00000187957.8	1	0
ENSG00000188021.8	0	1
ENSG00000188340.2	0	1
ENSG00000188559.15	0	1
ENSG00000188800.6	1	0
ENSG00000188994.13	1	0
ENSG00000189079.17	1	0
ENSG00000189180.16	1	0
ENSG00000196090.12	1	0
ENSG00000196109.9	1	0
ENSG00000196218.13	1	0
ENSG00000196367.13	1	0
ENSG00000196376.11	1	0
ENSG00000196466.10	0	1
ENSG00000196576.15	1	0
ENSG00000196578.4	0	1
ENSG00000196586.16	1	0
ENSG00000196712.18	1	0
ENSG00000196862.9	1	0
ENSG00000196937.11	0	1
ENSG00000197102.12	1	0
ENSG00000197121.15	0	1
ENSG00000197405.8	0	1
ENSG00000197410.14	1	0
ENSG00000197497.11	0	1
ENSG00000197614.11	0	1
ENSG00000197653.16	1	0
ENSG00000197841.15	0	1
ENSG00000197893.13	1	1
ENSG00000197915.6	1	0
ENSG00000197961.11	1	0
ENSG00000197976.12	0	1
ENSG00000197976.12_PAR_Y	0	1
ENSG00000198075.10	0	1
ENSG00000198523.6	0	1
ENSG00000198707.16	0	1
ENSG00000198739.11	1	0
ENSG00000198793.13	0	1
ENSG00000198795.11	1	0
ENSG00000198796.7	1	0
ENSG00000198873.12	1	0
ENSG00000198947.15	1	0
ENSG00000204120.14	1	0
ENSG00000204262.14	0	1
ENSG00000205212.4	1	0
ENSG00000206384.10	0	1
ENSG00000206503.13	1	0
ENSG00000206536.1	0	1
ENSG00000212721.4	0	1
ENSG00000213190.4	0	1
ENSG00000213281.5	0	1
ENSG00000213999.17	0	1
ENSG00000214694.11	0	1
ENSG00000215203.2	0	1
ENSG00000215301.10	1	0
ENSG00000221866.9	1	0
ENSG00000221910.2	1	0
ENSG00000223547.10	0	1
ENSG00000225899.8	0	1
ENSG00000231192.2	1	0
ENSG00000234560.4	1	0
ENSG00000234745.11	1	0
ENSG00000238243.3	1	0
ENSG00000243130.8	1	0
ENSG00000243207.6	0	1
ENSG00000245848.3	1	0
ENSG00000247626.5	0	1
ENSG00000253873.6	1	0
ENSG00000272333.6	1	0
ENSG00000273540.4	0	1
ENSG00000274391.4	1	0
ENSG00000275395.6	0	1
ENSG00000276644.5	1	0
ENSG00000279111.2	0	1
ENSG00000279263.1	0	1
ENSG00000279270.2	1	0
ENSG00000279514.2	0	1
