## Supplementary Data 3 for "Cancer Driver Topologically Associated Domains identify oncogenic and tumor suppressive lncRNAs"

### Sheet: Summary
Supplemental Data S3	Detailed 139 Hi-C raw data information collected from ENCODE and GEO

### Sheet: Supplemental Data S3
type	source	tissue type	system	N_T	organ	ID	SRA	cell line/tissue	description	enzyme
cell line	ENCODE	solid	Urinary system	T	kidney	ENCFF032FMN	SRX3321874	G401	Rhabdoid Tumor; rep1	Nhe1
cell line	ENCODE	solid	Urinary system	T	kidney	ENCFF032FMN	SRX3321875	G401	Rhabdoid Tumor; rep2	Nhe1
cell line	ENCODE	solid	Nervous system	T	neuron	ENCFF310FEU	SRX3322837	SK-N-MC	Neuroepithelioma; rep1	Nhe1
cell line	ENCODE	solid	Nervous system	T	neuron	ENCFF310FEU	SRX3322838	SK-N-MC	Neuroepithelioma; rep2	Nhe1
cell line	ENCODE	solid	Respiratory system	T	lung	ENCFF336WPU	SRX3322441	A549	Lung carcinoma; rep1	Nhe1
cell line	ENCODE	solid	Respiratory system	T	lung	ENCFF336WPU	SRX3322442	A549	Lung carcinoma; rep2	Nhe1
cell line	ENCODE	solid	Reproductive system	T	breast	ENCFF437EBV	SRX3322591	T47D	Breast carcinoma; rep1	Nhe1
cell line	ENCODE	solid	Reproductive system	T	breast	ENCFF437EBV	SRX3322592	T47D	Breast carcinoma; rep2	Nhe1
cell line	ENCODE	solid	Respiratory system	T	lung	ENCFF451MCF	SRX3322614	NCI-H460	Lung carcinoma; rep1	Nhe1
cell line	ENCODE	solid	Respiratory system	T	lung	ENCFF451MCF	SRX3322615	NCI-H460	Lung carcinoma; rep2	Nhe1
cell line	ENCODE	solid	Endocrine system	T	pancreatic	ENCFF471EYL	SRX3322367	Panc1	Pancreatic ductal adenocarcinoma;rep1	Nhe1
cell line	ENCODE	solid	Digestive system	T	pancreatic	ENCFF471EYL	SRX3322368	Panc1	Pancreatic ductal adenocarcinoma;rep2	Nhe1
cell line	ENCODE	solid	Urinary system	T	kidney	ENCFF477VVJ	SRX3322373	ACHN	Papillary renal cell carcinoma; rep1	Nhe1
cell line	ENCODE	solid	Urinary system	T	kidney	ENCFF477VVJ	SRX3322374	ACHN	Papillary renal cell carcinoma; rep2	Nhe1
cell line	ENCODE	solid	Digestive system	T	colon	ENCFF569KNS	SRX3321987	DLD1	Colon adenocarcinoma; rep1	Nhe1
cell line	ENCODE	solid	Digestive system	T	colon	ENCFF569KNS	SRX3321988	DLD1	Colon adenocarcinoma; rep2	Nhe1
cell line	ENCODE	solid	Urinary system	T	kidney	ENCFF588KUZ	SRX3322200	Caki2	Papillary renal cell carcinoma; rep1	Nhe1
cell line	ENCODE	solid	Urinary system	T	kidney	ENCFF588KUZ	SRX3322201	Caki2	Papillary renal cell carcinoma; rep2	Nhe1
cell line	ENCODE	solid	Integumentary system	T	skin	ENCFF701HCM	SRX3323018	RPMI7951	Melanoma: rep1	Nhe1
cell line	ENCODE	solid	Integumentary system	T	skin	ENCFF701HCM	SRX3323019	RPMI7951	Melanoma: rep2	Nhe1
cell line	ENCODE	solid	Integumentary system	T	skin	ENCFF784LMI	SRX3322241	SK-MEL-5	Cutaneous melanoma; rep1	Nhe1
cell line	ENCODE	solid	Integumentary system	T	skin	ENCFF784LMI	SRX3322242	SK-MEL-5	Cutaneous melanoma; rep2	Nhe1
cell line	ENCODE	solid	Muscular system	T	muscle	ENCFF931RKD	SRX3323009	SJCRH30	Rhabdomyosarcoma; rep1	Nhe1
cell line	ENCODE	solid	Muscular system	T	muscle	ENCFF931RKD	SRX3323010	SJCRH30	Rhabdomyosarcoma; rep2	Nhe1
cell line	ENCODE	solid	Reproductive system	T	prostate	ENCFF938WXQ	SRX3322354	LNCaP clone FGC	Prostate carcinoma: rep1	Nhe1
cell line	ENCODE	solid	Reproductive system	T	prostate	ENCFF938WXQ	SRX3322355	LNCaP clone FGC	Prostate carcinoma: rep2	Nhe1
tissue	ENCODE	solid	Nervous system	N	cerebellum	ENCFF306YQN	SRX3322042	astrocyte of the cerebellum	astrocyte of the cerebellum; rep1	Nhe1
tissue	ENCODE	solid	Nervous system	N	cerebellum	ENCFF306YQN	SRX3322043	astrocyte of the cerebellum	astrocyte of the cerebellum; rep2	Nhe1
tissue	ENCODE	solid	Nervous system	N	brain	ENCFF373MCF	SRX3322340	brain microvascular endothelial cell	brain microvascular endothelial cell; rep1	Nhe1
tissue	ENCODE	solid	Nervous system	N	brain	ENCFF373MCF	SRX3322341	brain microvascular endothelial cell	brain microvascular endothelial cell; rep2	Nhe1
tissue	ENCODE	solid	Nervous system	N	spinal cord	ENCFF444XGA	SRX3322978	astrocyte of the spinal cord	astrocyte of the spinal cord; rep1	Nhe1
tissue	ENCODE	solid	Nervous system	N	spinal cord	ENCFF444XGA	SRX3322979	astrocyte of the spinal cord	astrocyte of the spinal cord; rep2	Nhe1
tissue	ENCODE	solid	Reproductive system	N	uterus	ENCFF633ORE	SRX3322599	endometrial microvascular endothelial cells	endometrial microvascular endothelial cells; rep1	Nhe1
tissue	ENCODE	solid	Reproductive system	N	uterus	ENCFF633ORE	SRX3322600	endometrial microvascular endothelial cells	endometrial microvascular endothelial cells; rep2	Nhe1
tissue	ENCODE	solid	Digestive system	N	liver	ENCFF879NDS	SRX3322955	endothelial cell of hepatic sinusoid	endothelial cell of hepatic sinusoid: rep1	Nhe1
tissue	ENCODE	solid	Digestive system	N	liver	ENCFF879NDS	SRX3322956	endothelial cell of hepatic sinusoid	endothelial cell of hepatic sinusoid: rep2	Nhe1
tissue	ENCODE	solid	Nervous system	N	brain	ENCFF907GFP	SRX3322286	brain pericyte	brain pericyte; rep1	Nhe1
tissue	ENCODE	solid	Nervous system	N	brain	ENCFF907GFP	SRX3322287	brain pericyte	brain pericyte; rep2	Nhe1
cell line	GEO	solid	Reproductive system	T	Uterus	GSM4112807	SRX6960074	HeLa	cervical carcinoma	DpnII
cell line	GEO	solid	Reproductive system	T	Uterus	GSM4112808	SRX6960075	HeLa	cervical carcinoma	DpnII
tissue	GEO	blood	Lymphatic system	T	T cell	GSM3967118	SRX6578971	primary T-ALL cells	primary T-ALL cells	Arima
tissue	GEO	blood	Lymphatic system	T	T cell	GSM3967119	SRX6578972	primary T-ALL cells	primary T-ALL cells	Arima
tissue	GEO	blood	Lymphatic system	T	T cell	GSM3967120	SRX6578973	primary T-ALL cells	primary T-ALL cells	Arima
tissue	GEO	blood	Lymphatic system	T	T cell	GSM3967121	SRX6578974	primary T-ALL cells	primary T-ALL cells	Arima
tissue	GEO	blood	Lymphatic system	T	T cell	GSM3967122	SRX6578975	primary T-ALL cells	primary T-ALL cells	Arima
tissue	GEO	blood	Lymphatic system	T	T cell	GSM3967123	SRX6578976	primary T-ALL cells	primary T-ALL cells	Arima
tissue	GEO	blood	Lymphatic system	T	T cell	GSM3967124	SRX6578977	primary T-ALL cells	primary T-ALL cells	Arima
tissue	GEO	blood	Lymphatic system	T	T cell	GSM3967125	SRX6578978	primary T-ALL cells	primary T-ALL cells	Arima
cell line	GEO	blood	Lymphatic system	T	myeloid cell	GSM2334832	SRX2208970	multiple myeloma cell line	multiple myeloma cell line	HindIII
cell line	GEO	blood	Lymphatic system	T	myeloid cell	GSM2334833	SRX2208971	multiple myeloma cell line	multiple myeloma cell line	MboI
cell line	GEO	blood	Lymphatic system	T	myeloid cell	GSM2334834	SRX2208972	multiple myeloma cell line	multiple myeloma cell line	HindIII
cell line	GEO	blood	Lymphatic system	T	myeloid cell	GSM2334835	SRX2208973	multiple myeloma cell line	multiple myeloma cell line	MboI
cell line	GEO	solid	Respiratory system	T	lung	GSM4663832	SRX8699716	DMS153	Small lung carcinoma cell line	MboI	domain_std
cell line	GEO	solid	Respiratory system	T	lung	GSM4663833	SRX8699717	H209	Small lung carcinoma cell line	MboI
tissue	GEO	blood	Lymphatic system	N	T cell	GSM3967114	SRX6578967	Peripheral blood T cells	Healthy T cells	HindIII
tissue	GEO	blood	Lymphatic system	N	T cell	GSM3967115	SRX6578968	Peripheral blood T cells	Healthy T cells	HindIII
tissue	GEO	blood	Lymphatic system	N	T cell	GSM3967116	SRX6578969	Peripheral blood T cells	Healthy T cells	Arima
cell line	GEO	solid	Respiratory system	N	lung	GSM4663834	SRX8699718	MRC5	Normal lung fibroblast cell	MboI
cell line	GEO	solid	Respiratory system	T	nasopharynx	GSM5075862	SRX10070551	HK1 cell line	nasopharyngeal cancer	Arima
tissue	GEO	blood	Lymphatic system	T	lymphocyte	GSM4989577	SRX9738884	CLL 102 cells	Chronic Lymphocytic Leukemia	Arima
tissue	GEO	blood	Lymphatic system	T	lymphocyte	GSM4989578	SRX9738885	CLL 312 cells	Chronic Lymphocytic Leukemia	Arima
tissue	GEO	blood	Lymphatic system	T	lymphocyte	GSM4989579	SRX9738886	CLL 324 cells	Chronic Lymphocytic Leukemia	Arima
tissue	GEO	blood	Lymphatic system	T	lymphocyte	GSM4989580	SRX9738887	CLL 344 cells	Chronic Lymphocytic Leukemia	Arima
tissue	GEO	blood	Lymphatic system	T	lymphocyte	GSM4989581	SRX9738888	CLL 401 cells	Chronic Lymphocytic Leukemia	Arima
tissue	GEO	blood	Lymphatic system	T	lymphocyte	GSM4989582	SRX9738889	CLL 484 cells	Chronic Lymphocytic Leukemia	Arima
cell line	GEO	solid	Reproductive system	T	prostate	GSM5241744	SRX10602635	LNCaP clone FGC	lymph node metastatic prostate cancer	Arima
cell line	GEO	solid	Reproductive system	T	prostate	GSM5241745	SRX10602636	DU145	Brain metastatic prostate cancer	Arima
cell line	GEO	solid	Reproductive system	T	prostate	GSM5241747	SRX10602626	PC-3	Bone metastatic prostate cancer	Arima
tissue	GEO	solid	Endocrine system	N	Adipose tissue	GSM4942838	SRX9505786	Adipose tissue	Abdominal subcutaneous adipose	MboI
tissue	GEO	solid	Endocrine system	N	Adipose tissue	GSM4942839	SRX9505787	Adipose tissue	Abdominal subcutaneous adipose	MboI
tissue	GEO	solid	Endocrine system	N	Adipose tissue	GSM4942840	SRX9505788	Adipose tissue	Abdominal subcutaneous adipose	MboI
cell line	GEO	solid	Urinary system	N	kidney	GSM4259896	SRX7541256	HEK293FT	Human embryonic kidney	MboI
cell line	GEO	solid	Urinary system	N	kidney	GSM4259897	SRX7541257	HEK293FT	Human embryonic kidney	MboI
cell line	GEO	solid	Urinary system	N	kidney	GSM4259898	SRX7541258	HEK293FT	Human embryonic kidney	MboI
cell line	GEO	solid	Urinary system	N	kidney	GSM4259899	SRX7541259	HEK293FT	Human embryonic kidney	MboI
cell line	GEO	solid	Respiratory system	T	lung	GSM4955378	SRX9627341	A549-ACE2	lung cancer	MboI/DpnII
cell line	GEO	solid	Respiratory system	T	lung	GSM4955379	SRX9627342	A549-ACE3	lung cancer	MboI/DpnII
tissue	GEO	blood	Lymphatic system	T	lymphocyte	GSM4409219	SRX10932619	ETP	Human T-Lineage Acute Lymphoblastic Leukemial (T-ALL)	HaeIII; GGCC
tissue	GEO	blood	Lymphatic system	T	lymphocyte	GSM4409220	SRX10932620	ETP	Human T-Lineage Acute Lymphoblastic Leukemial (T-ALL)	HaeIII
tissue	GEO	blood	Lymphatic system	T	lymphocyte	GSM4409224	SRX10932624	nonETP	Human T-Lineage Acute Lymphoblastic Leukemial (T-ALL)	HaeIII
tissue	GEO	blood	Lymphatic system	T	lymphocyte	GSM4409225	SRX10932625	nonETP	Human T-Lineage Acute Lymphoblastic Leukemial (T-ALL)	HaeIII
tissue	GEO	blood	Lymphatic system	N	T cell	GSM4409237	SRX10932605	normal T cell	normal T cell	HaeIII
tissue	GEO	blood	Lymphatic system	N	T cell	GSM4409238	SRX10932606	normal T cell	normal T cell	HaeIII
tissue	GEO	blood	Lymphatic system	N	T cell	GSM4409239	SRX10932607	normal T cell	normal T cell	HaeIII
tissue	GEO	blood	Lymphatic system	N	T cell	GSM4409240	SRX10932608	normal T cell	normal T cell	HaeIII
cell line	GEO	blood	Lymphatic system	T	myeloid cell	GSM4388143	SRX7860299	MOLM13 AML cell line	Human Acute Myeloid Leukemia Cells	HindII
cell line	GEO	blood	Lymphatic system	T	myeloid cell	GSM4388144	SRX7860300	MOLM13 AML cell line	Human Acute Myeloid Leukemia Cells	HindII
cell line	GEO	blood	Lymphatic system	N	T cell	GSM5009040	SRX9801588	Primary Naive CD4+ T cells	Primary Naive CD4+ T cells	Arima
cell line	GEO	blood	Lymphatic system	T	erythrocyte	GSM3956922	SRX6478183	K562-Cell	human erythroleukemic cell line	HindII
cell line	GEO	solid	Integumentary system	N	skin	GSM4568362	SRX8399821	HaCaT	HaCaT Keratinocyte cell line	HindIII
cell line	GEO	blood	Lymphatic system	N	T cell	GSM4568363	SRX8399822	My-La CD8+ T lymphocyte cell line	My-La CD8+ T lymphocyte cells	HindIII
cell line	GEO	solid	Digestive system	N	gastric	GSM4038114	SRX6733161	Normal gastric epithelial cell line GES-1	Normal gastric epithelial cell	NlaIII
cell line	GEO	solid	Digestive system	N	gastric	GSM4038115	SRX6733162	Normal gastric epithelial cell line HFE145	Normal gastric epithelial cell	NlaIII
cell line	GEO	solid	Digestive system	T	gastric	GSM4038116	SRX6733163	Gastric cancer cell line IM95	Gastric cancer cell line	NlaIII
cell line	GEO	solid	Digestive system	T	gastric	GSM4038117	SRX6733164	Gastric cancer cell line MKN1	Gastric cancer cell line	NlaIII
cell line	GEO	solid	Digestive system	T	gastric	GSM4038118	SRX6733165	Gastric cancer cell line MKN7	Gastric cancer cell line	NlaIII
cell line	GEO	solid	Digestive system	T	gastric	GSM4038119	SRX6733166	Gastric cancer cell line NCC19	Gastric cancer cell line	NlaIII
tissue	GEO	solid	Cardiovascular system	N	heart	GSM4212721	SRX7299331	smooth muscle cells	human coronary artery smooth muscle cells	MboI
cell line	GEO	blood	Lymphatic system	T	T cell	GSM4005290	SRX6647347	Jurkat	T cell leukemia	Arima
cell line	GEO	solid	Reproductive system	T	breast	GSM3336890	SRX4564980	MCF7	breast cancer cells	NcolI
cell line	GEO	solid	Reproductive system	T	breast	GSM3336893	SRX4564983	MCF7	breast cancer cells; TAMR	NcolI
cell line	GEO	solid	Reproductive system	T	breast	GSM3336896	SRX4564986	MCF7	breast cancer cells; FASR	NcolI
cell line	GEO	blood	Lymphatic system	T	B cell	GSM4200802	SRX7256404	Ramos cell line	Burkitt's lymphoma-derived cell line, EBV-negative	MboI
cell line	GEO	blood	Lymphatic system	T	myeloid cell	GSM3735449	SRX5732681	MOLM13	Human-derived acute myeloid leukemia cells	Arima
cell line	GEO	solid	Digestive system	T	gastric	GSM3327706	SRX4528470	SNU16	gastric cancer cell line	Arima
tissue	GEO	solid	Digestive system	T	gastric	GSM3333325	SRX4553878	gastric cancer primary sample	gastric cancer primary sample	Arima
tissue	GEO	solid	Digestive system	T	gastric	GSM3356360	SRX4605775	gastric cancer primary sample	gastric cancer primary sample	Arima
tissue	GEO	solid	Reproductive system	T	ovarian	GSM3392700	SRX4704632	RMG1	ovarian clear cell carcinoma	MboI
cell line	GEO	blood	Lymphatic system	T	B cell	GSM3211391	SRX4282139	Nalm6	B cell precursor leukemia cell line	MboI
tissue	GEO	blood	Circulatory system	N	white blood cells	GSM3560407	SRX5242866	white blood cells	white blood cells	Arima
tissue	GEO	blood	Circulatory system	N	white blood cells	GSM3560408	SRX5242867	white blood cells	white blood cells	Arima
tissue	GEO	solid	Reproductive system	T	Uterus	GSM2747750	SRX3110764	HeLa Kyoto	cervical carcinoma	HindIII
tissue	GEO	blood	Lymphatic system	N	T cell	GSM2861709	SRX3408797	Human T-cells	Human T-cells	MboI
cell line	GEO	solid	Digestive system	T	colorectal	GSM4784017	SRX9127611	HCT116	colorectal cancer cell line	Arima
cell line	GEO	solid	Digestive system	T	colorectal	GSM4784018	SRX9127612	HCT116	colorectal cancer cell line	Arima
cell line	GEO	solid	Digestive system	T	colorectal	GSM4784019	SRX9127613	HCT116	colorectal cancer cell line	Arima
cell line	GEO	solid	Digestive system	N	pancreatic	GSM4490488	SRX8135273	HPNE	Normal pancreatic cells	MboI
cell line	GEO	solid	Digestive system	N	pancreatic	GSM4490489	SRX8135274	HPNE	Normal pancreatic cells	MboI
cell line	GEO	solid	Digestive system	N	pancreatic	GSM4490490	SRX8135285	HPNE	Normal pancreatic cells	MboI
cell line	GEO	solid	Digestive system	N	pancreatic	GSM4490491	SRX8135296	HPNE	Normal pancreatic cells	MboI
cell line	GEO	solid	Reproductive system	T	ovarian	GSM3456996	SRX4978355	UWB1.289 BRCA1	ovarian cancer line	MboI
cell line	GEO	solid	Reproductive system	T	ovarian	GSM3456997	SRX4978356	UWB1.289 BRCA1	ovarian cancer line	MboI
cell line	GEO	solid	Respiratory system	N	bronchus	GSM4977752	SRX9692749	HBECs	human bronchial epithelial cells	Arima
cell line	GEO	blood	Lymphatic system	T	granulocyte	GSM4367047	SRX7820845	HL-60	promyelocytic cell line	MboI
cell line	GEO	blood	Lymphatic system	T	granulocyte	GSM4367048	SRX7820846	HL-60	promyelocytic cell line	MboI
cell line	GEO	blood	Lymphatic system	N	lymphoblastoid	GSM3611749	SRX5388873	GM12878	lymphoblastoid cell	MboI
cell line	GEO	blood	Lymphatic system	N	lymphoblastoid	GSM3611750	SRX5388874	ID00016	lymphoblastoid cell	MboI
cell line	GEO	blood	Lymphatic system	N	T cell	GSM4119020	SRX7515926		Primary CD4+ T-cells	HindIII
cell line	GEO	blood	Lymphatic system	N	T cell	GSM4119025	SRX7515931		Primary CD4+ T-cells	HindIII
cell line	GEO	solid	Reproductive system	T	prostate	GSM3335732	SRX4559657	22Rv1	Human prostate cancer cell line	MboI
cell line	GEO	solid	Reproductive system	T	prostate	GSM3335733	SRX4559658	22Rv1	Human prostate cancer cell line	MboI
cell line	GEO	solid	Reproductive system	N	prostate	GSM3564252	SRX5253425	RWPE1	Human normal prostate cell line	MboI
cell line	GEO	solid	Reproductive system	N	prostate	GSM3564253	SRX5253426	RWPE1	Human normal prostate cell line	MboI
cell line	GEO	solid	Reproductive system	T	prostate	GSM3564254	SRX5253427	C42B	Human prostate cancer cell line	MboI
cell line	GEO	solid	Reproductive system	T	prostate	GSM3564255	SRX5253428	C42B	Human prostate cancer cell line	MboI
cell line	GEO	solid	Reproductive system	T	prostate	GSM3564256	SRX5253429	C42B	Human prostate cancer cell line	MboI
cell line	GEO	blood	Lymphatic system	T	T cell	GSM3489136	SRX5062742	Jurkat	Immortalized human T lymphocyte Jurkat cell line	MboI
cell line	GEO	solid	Digestive system	T	liver	GSM3105137	SRX3974090	HepG2	Hepatocellular carcinoma	AAGCTT
cell line	GEO	blood	Lymphatic system	N	B cell	GSM2694179	SRX2986026	GM12878	B lymphocyte	MboI
