## Supplementary Data 6 for "Cancer Driver Topologically Associated Domains identify oncogenic and tumor suppressive lncRNAs"

### Sheet: Summary
Supplemental Data S6	The identified potential cancer driver lncRNAs through CADTAD pipeline in prostate cancer

### Sheet: Supplemental Data S6
gene_id	lnc_id	Total (abs)	Total (rel)	gene_name	CDT	all_bind_sites	pearson_cor	spearman_cor	pearson_cor_smooth	spearman_cor_smooth	TSG	OG	lnc_type	centrality	exp_median
ENSG00000164509	HSALNG0041913	1685	2.54e-08	IL31RA	chr5:55000000-55560000	81	0.593364	0.772592	0.798652	0.903335	0	1	Oncogenic lncRNA	0.0425143	0.214431
ENSG00000167548	HSALNG0090908	2	7.63e-11	KMT2D	chr12:49040000-49680000	5	0.295574	0.422185	0.552643	0.622229	1	0	Tumor suppressive lncRNA	0.0614148	0.0728439
ENSG00000155657	HSALNG0020713	20	4.28e-10	TTN	chr2:179320000-180240000	0	0.0107635	0.372514	0.0526688	0.630598	1	0	Tumor suppressive lncRNA	0.00911431	0.920045
ENSG00000039068	HSALNG0112231	51	1.32e-08	CDH1	chr16:67520000-68880000	0	0.26727	0.330153	0.507389	0.565055	1	0	Tumor suppressive lncRNA	0.169278	0.118069
ENSG00000102974	HSALNG0112231	8	2.65e-09	CTCF	chr16:67520000-68880000	0	0.351254	0.374051	0.617677	0.601344	1	0	Tumor suppressive lncRNA	0.169278	0.118069
ENSG00000196586	HSALNG0149453	5	4.43e-11	MYO6	chr6:76280000-76640000	0	0.703001	0.73942	0.926695	0.934886	1	0	Tumor suppressive lncRNA	0.416667	0.184309
ENSG00000136709	HSALNG0018624	3	4.4e-11	WDR33	chr2:127760000-129080000	0	0.530078	0.568985	0.812204	0.852451	1	0	Tumor suppressive lncRNA	0.151283	0.124766
ENSG00000163166	HSALNG0018624	340	1.02e-08	IWS1	chr2:127760000-129080000	5	0.481587	0.4873	0.777844	0.765871	1	0	Tumor suppressive lncRNA	0.151283	0.124766
ENSG00000136709	HSALNG0146587	0	0	WDR33	chr2:127760000-129080000	1	0.247255	0.436031	0.499996	0.713573	1	0	Tumor suppressive lncRNA	0.726687	0.333525
ENSG00000181788	HSALNG0029808	60	6.14e-10	SIAH2	chr3:150240000-150880000	5	0.484119	0.467109	0.721392	0.745527	0	1	Oncogenic lncRNA	0.0566187	0.334502
ENSG00000128699	HSALNG0021087	1	1.44e-10	ORMDL1	chr2:190520000-191240000	0	0.300698	0.337832	0.547736	0.582356	0	1	Oncogenic lncRNA	0.0275465	0.0762705
ENSG00000120071	HSALNG0116822	9	1.3e-10	KANSL1	chr17:42840000-45120000	0	0.387766	0.395371	0.687394	0.667582	1	0	Tumor suppressive lncRNA	0.0870706	0.266004
ENSG00000120071	HSALNG0116866	25	3.48e-10	KANSL1	chr17:42840000-45120000	2	0.272942	0.304625	0.523685	0.524533	1	0	Tumor suppressive lncRNA	0.106726	0.0450952
ENSG00000120071	HSALNG0145306	2	3.82e-11	KANSL1	chr17:42840000-45120000	0	0.338749	0.377049	0.659652	0.64581	1	0	Tumor suppressive lncRNA	0.148113	0.131219
ENSG00000120071	HSALNG0116910	1	1.86e-11	KANSL1	chr17:42840000-45120000	0	0.566247	0.569293	0.831171	0.790829	1	0	Tumor suppressive lncRNA	0.125491	0.461166
ENSG00000120071	HSALNG0116917	32	3.54e-10	KANSL1	chr17:42840000-45120000	0	0.262782	0.32308	0.486772	0.514111	1	0	Tumor suppressive lncRNA	0.00303604	0.347347
ENSG00000120071	HSALNG0145311	40	5.28e-10	KANSL1	chr17:42840000-45120000	18	0.273117	0.334307	0.499267	0.548567	1	0	Tumor suppressive lncRNA	0.000658763	0.322998
ENSG00000120071	HSALNG0145312	35	4.41e-10	KANSL1	chr17:42840000-45120000	18	0.273117	0.334307	0.499267	0.548567	1	0	Tumor suppressive lncRNA	0.0141847	0.322998
ENSG00000120071	HSALNG0116845	0	0	KANSL1	chr17:42840000-45120000	1	0.558418	0.544628	0.809845	0.762768	1	0	Tumor suppressive lncRNA	0.0323931	1.15714
ENSG00000164951	HSALNG0067002	119	1.08e-09	PDP1	chr8:94680000-95000000	2	0.205159	0.277811	0.454122	0.576288	0	1	Oncogenic lncRNA	0.00460691	0.0608896
ENSG00000120729	HSALNG0045127	16	2.24e-10	MYOT	chr5:136960000-137480000	0	0.00886304	0.422233	0.0547911	0.651836	0	1	Oncogenic lncRNA	0.0561973	0.241006
ENSG00000123179	HSALNG0143976	302	3.62e-09	EBPL	chr13:50200000-50640000	0	0.285797	0.313415	0.596217	0.574789	0	1	Oncogenic lncRNA	0.0129195	0.0183664
ENSG00000154330	HSALNG0071712	2	1.81e-10	PGM5	chr9:68580000-71640000	0	0.283617	0.411968	0.560248	0.691703	0	1	Oncogenic lncRNA	0.178416	0
ENSG00000154330	HSALNG0071682	0	0	PGM5	chr9:68580000-71640000	6	0.843617	0.907945	0.965363	0.970761	0	1	Oncogenic lncRNA	0.0466181	5.72524
ENSG00000135597	HSALNG0053866	12	3.2e-10	REPS1	chr6:139120000-139680000	0	0.267296	0.267922	0.547053	0.574794	0	1	Oncogenic lncRNA	1.09699	0.0202025
ENSG00000001629	HSALNG0059525	5	1.57e-10	ANKIB1	chr7:91760000-92240000	0	0.490054	0.549857	0.79234	0.785056	0	1	Oncogenic lncRNA	0.262919	0.0628405
ENSG00000239305	HSALNG0016585	21	5.64e-10	RNF103	chr2:86360000-87000000	0	0.333703	0.337546	0.590929	0.584349	0	1	Oncogenic lncRNA	0.284745	0.0955555
ENSG00000137656	HSALNG0087456	1	1.15e-10	BUD13	chr11:116600000-117200000	0	0.226051	0.260591	0.502506	0.547424	0	1	Oncogenic lncRNA	0.193032	0
ENSG00000197256	HSALNG0124000	27	1.11e-09	KANK2	chr19:11040000-11720000	10	0.532676	0.499003	0.784551	0.716115	0	1	Oncogenic lncRNA	0.0508842	2.15812
ENSG00000127616	HSALNG0124000	24	2.79e-10	SMARCA4	chr19:10520000-11720000	3	-0.338111	-0.371742	-0.65506	-0.716281	1	0	Oncogenic lncRNA	0.0508842	2.15812
ENSG00000134871	HSALNG0141617	3	7.65e-11	COL4A2	chr13:110800000-111560000	0	0.339411	0.632495	0.632685	0.773496	1	0	Tumor suppressive lncRNA	0.0176598	0.316282
ENSG00000134871	HSALNG0099371	0	0	COL4A2	chr13:110800000-111560000	1	0.442643	0.440658	0.733223	0.741722	1	0	Tumor suppressive lncRNA	0.0629303	0.0546262
ENSG00000012048	HSALNG0116617	57	6.65e-10	BRCA1	chr17:40680000-41440000	9	0.286342	0.404499	0.598861	0.727248	1	0	Tumor suppressive lncRNA	0.39664	2.41211
ENSG00000012822	HSALNG0091361	16	4.06e-10	CALCOCO1	chr12:53400000-55080000	0	0.296355	0.322258	0.554413	0.526566	0	1	Oncogenic lncRNA	0.175904	0.0604061
ENSG00000204965	HSALNG0045364	16	1.66e-10	PCDHA5	chr5:140120000-140520000	0	0.702378	0.690481	0.873183	0.913461	0	1	Oncogenic lncRNA	0.442486	0.00940363
ENSG00000204965	HSALNG0045374	3	8.42e-11	PCDHA5	chr5:140120000-140520000	0	0.110827	0.257102	0.261909	0.622448	0	1	Oncogenic lncRNA	0.0160446	0
ENSG00000183814	HSALNG0011040	11	1.44e-10	LIN9	chr1:226200000-227040000	1	0.314761	0.32464	0.589982	0.617406	0	1	Oncogenic lncRNA	0.664237	0.386995
ENSG00000183814	HSALNG0011047	15	9.18e-10	LIN9	chr1:226200000-227040000	0	0.26519	0.266323	0.523341	0.511142	0	1	Oncogenic lncRNA	0.0135669	1.18155
ENSG00000140545	HSALNG0108013	6	3.09e-10	MFGE8	chr15:89440000-89880000	1	0.410643	0.426765	0.634287	0.711799	0	1	Oncogenic lncRNA	0.00626428	0.0354053
ENSG00000105707	HSALNG0125569	6	1.2e-10	HPN	chr19:34880000-35760000	15	0.554166	0.591226	0.879263	0.880164	0	1	Oncogenic lncRNA	0.0793814	0.59821
ENSG00000105707	HSALNG0125570	6	3.39e-10	HPN	chr19:34880000-35760000	9	0.367016	0.37358	0.707351	0.713769	0	1	Oncogenic lncRNA	0.0488861	0.303741
ENSG00000176049	HSALNG0045650	10	2.66e-10	JAKMIP2	chr5:146360000-147320000	0	0.218953	0.328017	0.559956	0.524165	0	1	Oncogenic lncRNA	0.00651162	0.0229223
ENSG00000143341	HSALNG0009075	1	2.7e-11	HMCN1	chr1:185680000-186360000	0	0.107231	0.425076	0.244271	0.578081	0	1	Oncogenic lncRNA	0.757668	0.00212827
ENSG00000156650	HSALNG0078908	40	5.39e-10	KAT6B	chr10:76000000-77840000	0	0.331035	0.359059	0.612714	0.619868	1	0	Tumor suppressive lncRNA	0.00761948	0.0124782
ENSG00000182054	HSALNG0108100	393	1.89e-08	IDH2	chr15:89880000-91160000	0	0.6025	0.564767	0.856751	0.826318	0	1	Oncogenic lncRNA	0.000107595	0.521645
ENSG00000100888	HSALNG0099873	1	6.91e-11	CHD8	chr14:21080000-23400000	0	0.344585	0.374374	0.593858	0.569151	1	0	Tumor suppressive lncRNA	0.311896	1.20106
ENSG00000171988	HSALNG0142794	264	2.28e-09	JMJD1C	chr10:64920000-65600000	0	0.469286	0.450555	0.759605	0.691394	1	0	Tumor suppressive lncRNA	0.0403346	0.0966964
ENSG00000196605	HSALNG0123869	4	2.55e-10	ZNF846	chr19:9240000-9960000	0	0.163452	0.286236	0.306371	0.568127	0	1	Oncogenic lncRNA	0.0135544	0.0900703
ENSG00000185737	HSALNG0079277	180	3.78e-09	NRG3	chr10:82800000-85880000	0	0.0164809	0.334685	0.0376598	0.506335	0	1	Oncogenic lncRNA	0.154666	0.121428
ENSG00000214050	HSALNG0064229	98	3.05e-09	FBXO16	chr8:28200000-28960000	8	0.508129	0.398346	0.715256	0.642454	0	1	Oncogenic lncRNA	0.233116	0.132462
ENSG00000065361	HSALNG0091479	1	8.34e-11	ERBB3	chr12:56120000-57040000	0	0.217281	0.238231	0.494141	0.55731	0	1	Oncogenic lncRNA	0.0133217	0.135245
ENSG00000178445	HSALNG0069873	49	1.43e-09	GLDC	chr9:6320000-6800000	0	0.542563	0.83158	0.703404	0.950193	0	1	Oncogenic lncRNA	0.0185953	1.65652
ENSG00000178445	HSALNG0069883	58	8.53e-10	GLDC	chr9:6320000-6800000	0	0.232981	0.449033	0.475326	0.704747	0	1	Oncogenic lncRNA	0.0127226	0.293457
ENSG00000177565	HSALNG0030879	8	1.49e-10	TBL1XR1	chr3:176680000-177520000	0	0.283614	0.414505	0.593304	0.757297	1	0	Tumor suppressive lncRNA	0.00140157	0.0254627
ENSG00000163558	HSALNG0147974	2	3.06e-11	PRKCI	chr3:169480000-170120000	0	0.285289	0.378408	0.597799	0.612589	0	1	Oncogenic lncRNA	0.37524	0.159751
ENSG00000106462	HSALNG0062110	6	8.83e-10	EZH2	chr7:148200000-148840000	0	0.300079	0.289229	0.653155	0.655708	0	1	Oncogenic lncRNA	0.026583	0.372982
ENSG00000213923	HSALNG0135388	1	1.38e-11	CSNK1E	chr22:38400000-39120000	12	0.30988	0.325186	0.535346	0.596272	0	1	Oncogenic lncRNA	0.0181485	0.0129842
ENSG00000213923	HSALNG0135429	4	2.27e-10	CSNK1E	chr22:38400000-39120000	0	0.2668	0.334555	0.532912	0.588628	0	1	Oncogenic lncRNA	0.440878	0.766012
ENSG00000005206	HSALNG0123171	2	7.15e-11	SPPL2B	chr19:1840000-3280000	99	0.24549	0.280488	0.465083	0.573201	0	1	Oncogenic lncRNA	0.186246	0.0138562
ENSG00000005206	HSALNG0123207	0	0	SPPL2B	chr19:1840000-3280000	5	0.357536	0.567816	0.649591	0.845974	0	1	Oncogenic lncRNA	0.0362712	0.396724
ENSG00000205212	HSALNG0115230	31	2.8e-10	CCDC144NL	chr17:19680000-21520000	28	0.358895	0.401273	0.636319	0.543166	1	0	Tumor suppressive lncRNA	0.200457	0.417472
ENSG00000204463	HSALNG0049132	18	4.13e-10	BAG6	chr6:27760000-33680000	4	0.445445	0.410169	0.754309	0.711863	0	1	Oncogenic lncRNA	0.0481608	2.14813
ENSG00000112837	HSALNG0051657	1	1.72e-11	TBX18	chr6:84960000-86040000	0	0.395309	0.299863	0.693247	0.530525	0	1	Oncogenic lncRNA	0.0226549	0
ENSG00000140948	HSALNG0144815	13	9.63e-10	ZCCHC14	chr16:87320000-88000000	0	0.413041	0.409362	0.70441	0.699805	0	1	Oncogenic lncRNA	0.235169	0.044098
ENSG00000109046	HSALNG0115390	7	4.57e-10	WSB1	chr17:25440000-26080000	0	0.305494	0.29357	0.557481	0.537712	0	1	Oncogenic lncRNA	0.0287977	0.137111
ENSG00000138378	HSALNG0021145	3	6.64e-11	STAT4	chr2:191880000-192400000	0	0.567593	0.500589	0.896109	0.794328	0	1	Oncogenic lncRNA	0.00533449	0.0479333
ENSG00000163513	HSALNG0024913	3	3.73e-10	TGFBR2	chr3:29840000-30800000	0	0.347813	0.347845	0.625398	0.564933	1	0	Tumor suppressive lncRNA	0.085022	0.0657705
ENSG00000131051	HSALNG0129818	10	4.45e-10	RBM39	chr20:33400000-34800000	0	0.28569	0.254697	0.573273	0.502593	0	1	Oncogenic lncRNA	0.0790232	69.4089
ENSG00000131051	HSALNG0146951	0	0	RBM39	chr20:33400000-34800000	1	0.305381	0.308172	0.539353	0.580837	0	1	Oncogenic lncRNA	0.171835	0.021514
ENSG00000108375	HSALNG0117711	1	1.85e-11	RNF43	chr17:56200000-56600000	12	0.473635	0.376537	0.823232	0.614291	1	0	Tumor suppressive lncRNA	0.638866	0.323563
ENSG00000115353	HSALNG0016122	14	1.92e-10	TACR1	chr2:75120000-75960000	16	0.279756	0.598869	0.767637	0.785929	0	1	Oncogenic lncRNA	0.0222232	0.121536
ENSG00000149380	HSALNG0143220	3	8.85e-10	P4HA3	chr11:73640000-74320000	0	0.411335	0.435497	0.713132	0.728086	0	1	Oncogenic lncRNA	0.0392081	0.00555406
ENSG00000065526	HSALNG0001105	1	1.25e-11	SPEN	chr1:15400000-16840000	0	0.382581	0.408252	0.653085	0.677973	1	0	Tumor suppressive lncRNA	0.0364167	0.162592
ENSG00000166959	HSALNG0084462	23	9.45e-10	MS4A8	chr11:60000000-61000000	0	0.596128	0.529367	0.848322	0.654611	0	1	Oncogenic lncRNA	0.068475	0.0402957
ENSG00000143850	HSALNG0009872	1	1.64e-11	PLEKHA6	chr1:204120000-204480000	9	0.619677	0.634717	0.849049	0.864428	1	0	Tumor suppressive lncRNA	0.303547	0.826288
ENSG00000143850	HSALNG0009871	0	0	PLEKHA6	chr1:204120000-204480000	1	0.346813	0.345265	0.62961	0.606401	1	0	Tumor suppressive lncRNA	0.0724237	0.0598112
ENSG00000118046	HSALNG0122906	38	1.13e-08	STK11	chr19:520000-1480000	0	0.331092	0.390185	0.586167	0.636952	1	0	Tumor suppressive lncRNA	0.0259041	0.104593
ENSG00000118046	HSALNG0122992	10	4.52e-09	STK11	chr19:520000-1480000	0	0.267181	0.262302	0.542142	0.587589	1	0	Tumor suppressive lncRNA	0.0284164	0.0292358
ENSG00000118046	HSALNG0123001	0	0	STK11	chr19:520000-1480000	1	0.323461	0.424533	0.575639	0.628591	1	0	Tumor suppressive lncRNA	0.066803	1.552
ENSG00000118046	HSALNG0122995	0	0	STK11	chr19:520000-1480000	8	0.421364	0.500553	0.690192	0.65444	1	0	Tumor suppressive lncRNA	0.0308876	0.162792
ENSG00000197614	HSALNG0089084	7	1.84e-09	MFAP5	chr12:8640000-9200000	0	0.145959	0.262159	0.366449	0.544735	0	1	Oncogenic lncRNA	0.0112967	0
ENSG00000175727	HSALNG0094538	20	6.18e-10	MLXIP	chr12:121000000-122760000	0	0.497797	0.516443	0.788495	0.800831	0	1	Oncogenic lncRNA	0.0432607	0.302242
ENSG00000175727	HSALNG0094537	1	7.26e-11	MLXIP	chr12:121000000-122760000	0	0.365368	0.395606	0.634725	0.615884	0	1	Oncogenic lncRNA	0.00939933	0.0873057
ENSG00000175727	HSALNG0094583	383	1.71e-08	MLXIP	chr12:121000000-122760000	3	0.389492	0.382426	0.626971	0.644974	0	1	Oncogenic lncRNA	0.220478	0.149944
ENSG00000126749	HSALNG0088947	1	2.74e-10	EMG1	chr12:6960000-7360000	1	0.336043	0.442415	0.577516	0.695249	1	0	Tumor suppressive lncRNA	0.0376602	2.29904
ENSG00000126749	HSALNG0088950	0	0	EMG1	chr12:6960000-7360000	1	0.730045	0.654685	0.899585	0.834144	1	0	Tumor suppressive lncRNA	0.31405	31.2022
ENSG00000197162	HSALNG0110754	1	7.64e-11	ZNF785	chr16:30040000-30720000	4	0.460673	0.46847	0.734775	0.753181	0	1	Oncogenic lncRNA	0.303903	0.158016
ENSG00000196712	HSALNG0115675	18	1.27e-09	NF1	chr17:29160000-29880000	0	0.266691	0.371358	0.477941	0.572434	1	0	Tumor suppressive lncRNA	0.00810032	0.795505
ENSG00000112541	HSALNG0055046	42	6.08e-09	PDE10A	chr6:164400000-166640000	13	0.439306	0.411338	0.709327	0.655705	0	1	Oncogenic lncRNA	0.118296	0.00783167
ENSG00000163435	HSALNG0009695	10	6.7e-09	ELF3	chr1:201800000-202680000	4	0.667887	0.731031	0.85967	0.918647	1	0	Tumor suppressive lncRNA	0.624506	1.03755
ENSG00000163435	HSALNG0142396	0	0	ELF3	chr1:201800000-202680000	2	0.346679	0.41329	0.555336	0.650668	1	0	Tumor suppressive lncRNA	0.288781	1.26894
ENSG00000184937	HSALNG0083476	2	5.35e-11	WT1	chr11:32320000-32840000	5	0.77968	0.901869	0.946154	0.968439	1	0	Tumor suppressive lncRNA	0.393878	0.040517
ENSG00000066468	HSALNG0081130	799	7.08e-09	FGFR2	chr10:122680000-123680000	2	0.212981	0.325672	0.405291	0.507779	0	1	Oncogenic lncRNA	0.175215	0.0615221
ENSG00000104450	HSALNG0067281	86	7.57e-09	SPAG1	chr8:101160000-101560000	0	0.249363	0.392665	0.508689	0.674072	0	1	Oncogenic lncRNA	0.0348903	0.0552979
ENSG00000104450	HSALNG0067282	1	1.23e-10	SPAG1	chr8:101160000-101560000	0	0.339957	0.310519	0.582855	0.571168	0	1	Oncogenic lncRNA	0.194816	0.0207
ENSG00000198740	HSALNG0117177	1373	1.09e-08	ZNF652	chr17:46720000-48200000	14	0.766679	0.619122	0.9156	0.821034	0	1	Oncogenic lncRNA	0.0555784	0.557598
ENSG00000196433	HSALNG0136359	104	2.62e-09	ASMT	chrX:960000-3520000	0	0.223172	0.248055	0.447589	0.530329	0	1	Oncogenic lncRNA	0.0554411	0.388432
ENSG00000196433	HSALNG0136359	104	2.62e-09	ASMT	chrX:960000-3520000	0	0.223172	0.248055	0.447589	0.530329	0	1	Oncogenic lncRNA	0.0554411	0.388432
ENSG00000196433	HSALNG0136367	36	8.05e-10	ASMT	chrX:960000-3520000	0	0.136589	0.304369	0.325204	0.572108	0	1	Oncogenic lncRNA	0.00719084	0.0758293
ENSG00000196433	HSALNG0136367	36	8.05e-10	ASMT	chrX:960000-3520000	0	0.136589	0.304369	0.325204	0.572108	0	1	Oncogenic lncRNA	0.00719084	0.0758293
ENSG00000196433	HSALNG0151029	0	0	ASMT	chrX:960000-3520000	1	0.397021	0.499129	0.659051	0.725391	0	1	Oncogenic lncRNA	0	2.95649
ENSG00000196433	HSALNG0151029	0	0	ASMT	chrX:960000-3520000	1	0.397021	0.499129	0.659051	0.725391	0	1	Oncogenic lncRNA	0	2.95649
ENSG00000141404	HSALNG0120068	22	1.99e-10	GNAL	chr18:11640000-12080000	5	0.460754	0.372838	0.711341	0.725355	0	1	Oncogenic lncRNA	0.00631887	0.0455218
ENSG00000149212	HSALNG0086562	22	5.38e-10	SESN3	chr11:94880000-95520000	0	0.556297	0.357644	0.801647	0.609467	0	1	Oncogenic lncRNA	0.0105875	0.382142
ENSG00000149212	HSALNG0086584	23	2.02e-10	SESN3	chr11:94880000-95520000	0	0.205531	0.302507	0.523935	0.503395	0	1	Oncogenic lncRNA	0.127004	0.0219485
ENSG00000181038	HSALNG0118895	5	1.79e-09	METTL23	chr17:74320000-75520000	0	0.460729	0.477363	0.797939	0.781418	0	1	Oncogenic lncRNA	0.161835	2.64943
ENSG00000181038	HSALNG0145377	6	2.17e-09	METTL23	chr17:74320000-75520000	0	0.277467	0.300844	0.550186	0.545423	0	1	Oncogenic lncRNA	0.00360479	0.0481698
ENSG00000135111	HSALNG0094230	71	1.49e-09	TBX3	chr12:115080000-116400000	12	0.416562	0.452013	0.716422	0.669724	1	0	Tumor suppressive lncRNA	0.112134	0.30923
ENSG00000135111	HSALNG0094293	3	1.47e-10	TBX3	chr12:115080000-116400000	0	0.437453	0.46708	0.718155	0.685073	1	0	Tumor suppressive lncRNA	0.221174	0.288554
ENSG00000164002	HSALNG0002879	3	3.87e-10	EXO5	chr1:40920000-41480000	0	0.478204	0.448264	0.76238	0.7119	1	0	Tumor suppressive lncRNA	0.607169	0.404554
ENSG00000164002	HSALNG0002891	4	7.22e-10	EXO5	chr1:40920000-41480000	0	0.337528	0.354181	0.612143	0.568825	1	0	Tumor suppressive lncRNA	0.205789	0.995618
ENSG00000168310	HSALNG0039019	3	4.22e-11	IRF2	chr4:185160000-185640000	0	0.241711	0.248031	0.473418	0.532941	0	1	Oncogenic lncRNA	0.289976	2.2929
ENSG00000165671	HSALNG0046936	102	2.36e-09	NSD1	chr5:176480000-177640000	16	0.230587	0.3577	0.499306	0.544348	1	0	Tumor suppressive lncRNA	1.48935	0.223435
ENSG00000107485	HSALNG0076040	74	4.53e-09	GATA3	chr10:7800000-8960000	24	0.532348	0.758733	0.805447	0.927879	1	0	Tumor suppressive lncRNA	0.46194	0.0432895
ENSG00000107485	HSALNG0076062	64	6.54e-10	GATA3	chr10:7800000-8960000	4	0.265578	0.325022	0.638721	0.628506	1	0	Tumor suppressive lncRNA	0.00363354	0
ENSG00000107485	HSALNG0076039	0	0	GATA3	chr10:7800000-8960000	2	0.402299	0.516764	0.728799	0.849445	1	0	Tumor suppressive lncRNA	0	0
ENSG00000234745	HSALNG0049109	20	1.56e-10	HLA-B	chr6:27760000-33680000	30	0.650493	0.506088	0.881277	0.857199	1	0	Tumor suppressive lncRNA	0.128632	4.57703
ENSG00000206503	HSALNG0049109	0	0	HLA-A	chr6:27760000-33680000	3	0.649404	0.550575	0.859681	0.876628	1	0	Tumor suppressive lncRNA	0.128632	4.57703
ENSG00000234745	HSALNG0049249	2	2e-11	HLA-B	chr6:27760000-33680000	14	0.749597	0.731499	0.92883	0.928084	1	0	Tumor suppressive lncRNA	0.0926335	28.3722
ENSG00000234745	HSALNG0049264	1	1.3e-11	HLA-B	chr6:27760000-33680000	1	0.847401	0.858373	0.962173	0.969982	1	0	Tumor suppressive lncRNA	0.0729914	5.96838
ENSG00000234745	HSALNG0049455	0	0	HLA-B	chr6:27760000-33680000	1	0.715568	0.753395	0.908013	0.931348	1	0	Tumor suppressive lncRNA	0.243578	2.85811
ENSG00000234745	HSALNG0049098	0	0	HLA-B	chr6:27760000-33680000	8	0.426724	0.267441	0.63707	0.644957	1	0	Tumor suppressive lncRNA	0.00430824	0.385322
ENSG00000206503	HSALNG0049098	0	0	HLA-A	chr6:27760000-33680000	2	0.420331	0.19029	0.539602	0.503091	1	0	Tumor suppressive lncRNA	0.00430824	0.385322
ENSG00000131398	HSALNG0127249	3	4.31e-10	KCNC3	chr19:49960000-52320000	39	0.401138	0.385223	0.632823	0.654191	0	1	Oncogenic lncRNA	0.0104476	0.0126977
ENSG00000131398	HSALNG0127211	0	0	KCNC3	chr19:49960000-52320000	53	0.423372	0.383899	0.635641	0.629527	0	1	Oncogenic lncRNA	0.224112	0.074062
ENSG00000160007	HSALNG0126796	1	1.96e-11	ARHGAP35	chr19:47120000-48440000	6	0.242549	0.273303	0.514947	0.530081	1	0	Tumor suppressive lncRNA	0.0319008	0.435123
ENSG00000108848	HSALNG0117344	47	5.99e-10	LUC7L3	chr17:48440000-49360000	3	0.265739	0.32345	0.503674	0.546385	1	0	Tumor suppressive lncRNA	0.0944545	1.17829
ENSG00000108848	HSALNG0117318	0	0	LUC7L3	chr17:48440000-49360000	1	0.587525	0.533465	0.80942	0.814873	1	0	Dual lncRNA	0.162441	0.15696
ENSG00000136449	HSALNG0117318	0	0	MYCBPAP	chr17:48440000-49360000	2	0.448095	0.452868	0.716503	0.746459	0	1	Dual lncRNA	0.162441	0.15696
ENSG00000171862	HSALNG0079498	20	8.57e-10	PTEN	chr10:89560000-91000000	0	0.239418	0.342665	0.441105	0.510336	1	0	Tumor suppressive lncRNA	0.299354	0.111149
ENSG00000109790	HSALNG0033895	51	9.73e-10	KLHL5	chr4:38720000-39440000	0	0.0965872	0.271214	0.222966	0.562877	0	1	Oncogenic lncRNA	0.0726042	0
ENSG00000109790	HSALNG0033927	3	1.11e-10	KLHL5	chr4:38720000-39440000	0	0.597208	0.599409	0.834698	0.844493	0	1	Oncogenic lncRNA	0.325278	0.106079
ENSG00000162624	HSALNG0004517	3	4.64e-11	LHX8	chr1:75200000-75680000	1	0.722743	0.428802	0.948327	0.515379	0	1	Oncogenic lncRNA	0.00970022	0
ENSG00000153827	HSALNG0022854	9	7.27e-11	TRIP12	chr2:230600000-231680000	0	0.350782	0.404764	0.609222	0.698593	1	0	Tumor suppressive lncRNA	0.138733	0.129194
ENSG00000085276	HSALNG0030574	18134	1.48e-07	MECOM	chr3:168560000-169480000	0	0.561762	0.587357	0.829934	0.840165	0	1	Oncogenic lncRNA	0.073766	0.0405715
ENSG00000158286	HSALNG0000519	0	0	RNF207	chr1:6040000-6760000	3	0.432515	0.500143	0.724244	0.751052	0	1	Oncogenic lncRNA	0.0325192	0.0636103
ENSG00000142627	HSALNG0001147	0	0	EPHA2	chr1:15840000-16880000	8	0.751759	0.693234	0.898933	0.90084	1	0	Tumor suppressive lncRNA	0.279598	0.121346
ENSG00000158710	HSALNG0007819	0	0	TAGLN2	chr1:159720000-160360000	4	0.216427	0.210105	0.536641	0.511268	0	1	Oncogenic lncRNA	0.0170635	0.161539
ENSG00000198835	HSALNG0011244	0	0	GJC2	chr1:227920000-228760000	2	0.3368	0.396315	0.663201	0.710021	0	1	Oncogenic lncRNA	0.00948858	0.401999
ENSG00000198835	HSALNG0142443	0	0	GJC2	chr1:227920000-228760000	5	0.34278	0.385396	0.63306	0.703854	0	1	Oncogenic lncRNA	0.0193252	0.177433
ENSG00000168243	HSALNG0011721	0	0	GNG4	chr1:235640000-236240000	8	0.541762	0.703417	0.78881	0.865591	0	1	Oncogenic lncRNA	0.100322	0.180795
ENSG00000152518	HSALNG0014517	0	0	ZFP36L2	chr2:43040000-43800000	4	0.21414	0.319761	0.426718	0.573545	1	0	Tumor suppressive lncRNA	0.148316	0.126337
ENSG00000068028	HSALNG0026023	0	0	RASSF1	chr3:49720000-50680000	1	0.184103	0.290893	0.408913	0.539983	0	1	Oncogenic lncRNA	1.62523	0.307104
ENSG00000196526	HSALNG0032699	0	0	AFAP1	chr4:7720000-8160000	17	0.223799	0.489355	0.44099	0.65355	0	1	Oncogenic lncRNA	0.00546401	0.0167606
ENSG00000138814	HSALNG0148159	0	0	PPP3CA	chr4:101360000-102680000	1	0.279065	0.374053	0.481145	0.587132	0	1	Oncogenic lncRNA	0.0281873	72.1245
ENSG00000128602	HSALNG0150059	0	0	SMO	chr7:128800000-129680000	4	0.431435	0.395367	0.716121	0.665345	0	1	Oncogenic lncRNA	0.418828	0.309654
ENSG00000055130	HSALNG0062087	0	0	CUL1	chr7:148200000-148840000	5	0.441974	0.384051	0.693115	0.670038	0	1	Oncogenic lncRNA	0.0448027	1.11927
ENSG00000121005	HSALNG0066253	0	0	CRISPLD1	chr8:75800000-76280000	1	0.590201	0.577938	0.917814	0.855293	0	1	Oncogenic lncRNA	0.413921	0
ENSG00000179886	HSALNG0069286	0	0	TIGD5	chr8:144360000-145680000	2	0.297004	0.271467	0.602894	0.609309	0	1	Oncogenic lncRNA	0.0957561	0.107479
ENSG00000179886	HSALNG0069313	0	0	TIGD5	chr8:144360000-145680000	1	0.570532	0.546105	0.813035	0.802748	0	1	Oncogenic lncRNA	0.0373198	0.255914
ENSG00000179886	HSALNG0150317	0	0	TIGD5	chr8:144360000-145680000	8	0.20297	0.289419	0.428173	0.547536	0	1	Oncogenic lncRNA	0.0313529	0.0673917
ENSG00000179886	HSALNG0069280	0	0	TIGD5	chr8:144360000-145680000	1	0.466484	0.360237	0.758874	0.653294	0	1	Oncogenic lncRNA	0.0161191	0.708046
ENSG00000179886	HSALNG0069311	0	0	TIGD5	chr8:144360000-145680000	2	0.293448	0.339354	0.536009	0.647567	0	1	Oncogenic lncRNA	0.0321312	0.0225801
ENSG00000130950	HSALNG0150678	0	0	NUTM2F	chr9:96760000-97920000	6	0.177787	0.36133	0.401448	0.587673	0	1	Oncogenic lncRNA	0.415402	0.0425973
ENSG00000185920	HSALNG0072997	0	0	PTCH1	chr9:97920000-99080000	14	0.337338	0.370196	0.669051	0.705858	1	0	Tumor suppressive lncRNA	0.0243431	0.0938302
ENSG00000185920	HSALNG0072982	0	0	PTCH1	chr9:97920000-99080000	3	0.332413	0.337274	0.664926	0.613479	1	0	Tumor suppressive lncRNA	0.153606	0.363145
ENSG00000127191	HSALNG0075390	0	0	TRAF2	chr9:139640000-140480000	3	0.310292	0.274543	0.573485	0.560974	0	1	Oncogenic lncRNA	0.0626018	0.219362
ENSG00000176978	HSALNG0075390	0	0	DPP7	chr9:139640000-140480000	1	0.240728	0.260458	0.516415	0.554141	0	1	Oncogenic lncRNA	0.0626018	0.219362
ENSG00000173848	HSALNG0075870	0	0	NET1	chr10:5440000-6120000	1	0.450234	0.534963	0.718612	0.79873	0	1	Oncogenic lncRNA	0.151392	0.117585
ENSG00000174775	HSALNG0081992	0	0	HRAS	chr11:520000-840000	1	0.344949	0.459799	0.581335	0.67336	0	1	Oncogenic lncRNA	0.00472371	1.24302
ENSG00000099849	HSALNG0081992	0	0	RASSF7	chr11:520000-840000	2	0.300053	0.409588	0.618856	0.6586	0	1	Oncogenic lncRNA	0.00472371	1.24302
ENSG00000174775	HSALNG0081989	0	0	HRAS	chr11:520000-840000	1	0.424907	0.516766	0.605149	0.798773	0	1	Oncogenic lncRNA	0.00172638	1.17184
ENSG00000099849	HSALNG0081989	0	0	RASSF7	chr11:520000-840000	5	0.41012	0.550434	0.710601	0.813071	0	1	Oncogenic lncRNA	0.00172638	1.17184
ENSG00000174775	HSALNG0082036	0	0	HRAS	chr11:520000-840000	2	0.205891	0.359297	0.362958	0.596264	0	1	Oncogenic lncRNA	0.0126153	0.299423
ENSG00000099849	HSALNG0082036	0	0	RASSF7	chr11:520000-840000	8	0.243692	0.424554	0.477742	0.590305	0	1	Oncogenic lncRNA	0.0126153	0.299423
ENSG00000099849	HSALNG0082024	0	0	RASSF7	chr11:520000-840000	3	0.602247	0.612758	0.880986	0.850829	0	1	Oncogenic lncRNA	0.00989115	3.44292
ENSG00000139546	HSALNG0091229	0	0	TARBP2	chr12:53280000-54400000	2	0.307404	0.300349	0.595354	0.601193	0	1	Oncogenic lncRNA	0.066323	3.809
ENSG00000089022	HSALNG0143727	0	0	MAPKAPK5	chr12:111760000-112880000	1	0.214416	0.23527	0.468533	0.508094	0	1	Oncogenic lncRNA	0.116838	0.0779878
ENSG00000125285	HSALNG0098680	0	0	SOX21	chr13:95280000-95840000	5	0.851181	0.94518	0.962389	0.987346	1	0	Tumor suppressive lncRNA	0.0543502	0.266238
ENSG00000129474	HSALNG0099995	0	0	AJUBA	chr14:23360000-24040000	6	0.460505	0.447722	0.737146	0.690633	1	0	Tumor suppressive lncRNA	0.107049	0.377062
ENSG00000185650	HSALNG0102098	0	0	ZFP36L1	chr14:68720000-69320000	4	0.324067	0.310508	0.617118	0.5028	1	0	Tumor suppressive lncRNA	0.017023	0.891699
ENSG00000197406	HSALNG0103778	0	0	DIO3	chr14:101160000-102160000	4	0.356418	0.556569	0.648761	0.747737	0	1	Oncogenic lncRNA	0.0489577	0.743974
ENSG00000142208	HSALNG0104222	0	0	AKT1	chr14:105120000-106040000	1	0.37995	0.311189	0.614963	0.592158	0	1	Oncogenic lncRNA	0.294078	2.63396
ENSG00000177971	HSALNG0107289	0	0	IMP3	chr15:75640000-76440000	1	0.429883	0.319412	0.636522	0.556957	0	1	Oncogenic lncRNA	0.11638	0.198934
ENSG00000169375	HSALNG0107289	23	4.83e-09	SIN3A	chr15:75640000-76440000	10	-0.375996	-0.333942	-0.623074	-0.600984	1	0	Oncogenic lncRNA	0.11638	0.198934
ENSG00000103275	HSALNG0108877	0	0	UBE2I	chr16:840000-1840000	6	0.384992	0.399924	0.675613	0.656562	0	1	Oncogenic lncRNA	0.0154366	0.0372844
ENSG00000103275	HSALNG0108894	0	0	UBE2I	chr16:840000-1840000	7	0.0958869	0.313296	0.193418	0.562263	0	1	Oncogenic lncRNA	0.00722113	0.103195
ENSG00000103275	HSALNG0108879	0	0	UBE2I	chr16:840000-1840000	27	0.336059	0.305555	0.601278	0.616766	0	1	Oncogenic lncRNA	0.395594	0.483591
ENSG00000103275	HSALNG0108830	0	0	UBE2I	chr16:840000-1840000	3	0.246991	0.274465	0.475158	0.555026	0	1	Oncogenic lncRNA	0.28962	1.09301
ENSG00000008517	HSALNG0109115	0	0	IL32	chr16:2680000-3560000	2	0.509784	0.425226	0.783835	0.7128	1	0	Tumor suppressive lncRNA	0.291193	0.182443
ENSG00000083799	HSALNG0111361	0	0	CYLD	chr16:50320000-50880000	8	0.61238	0.514295	0.787207	0.793421	1	0	Tumor suppressive lncRNA	0.182233	0.0621464
ENSG00000135723	HSALNG0112207	0	0	FHOD1	chr16:66920000-67560000	3	0.309831	0.289902	0.537722	0.611135	0	1	Oncogenic lncRNA	0.127628	0.0312006
ENSG00000135723	HSALNG0112213	0	0	FHOD1	chr16:66920000-67560000	5	0.273843	0.318623	0.489967	0.53042	0	1	Oncogenic lncRNA	0.321243	0.582796
ENSG00000176692	HSALNG0113330	0	0	FOXC2	chr16:86560000-87360000	1	0.126125	0.316711	0.363223	0.649567	0	1	Oncogenic lncRNA	0.0894678	0.0949005
ENSG00000158545	HSALNG0113555	0	0	ZC3H18	chr16:87960000-89320000	6	0.30428	0.460862	0.571499	0.679931	1	0	Tumor suppressive lncRNA	0.654061	0.074005
ENSG00000175826	HSALNG0114322	0	0	CTDNEP1	chr17:6920000-7640000	6	0.495288	0.64338	0.785017	0.816317	1	0	Tumor suppressive lncRNA	0.00721207	7.93273
ENSG00000132522	HSALNG0114322	0	0	GPS2	chr17:6920000-7640000	2	0.287801	0.405519	0.52217	0.615233	1	0	Tumor suppressive lncRNA	0.00721207	7.93273
ENSG00000171346	HSALNG0116403	0	0	KRT15	chr17:38760000-39840000	1	0.4261	0.572293	0.745618	0.825822	0	1	Oncogenic lncRNA	0.111046	0.0616797
ENSG00000105325	HSALNG0123289	0	0	FZR1	chr19:3280000-4240000	11	0.322062	0.315316	0.643934	0.694634	0	1	Oncogenic lncRNA	0.00130225	0.0985107
ENSG00000105647	HSALNG0145691	0	0	PIK3R2	chr19:17960000-18560000	4	0.367711	0.215403	0.685017	0.5323	0	1	Oncogenic lncRNA	0.00732089	0.004064
ENSG00000245848	HSALNG0125425	0	0	CEBPA	chr19:33080000-34280000	1	0.460031	0.44632	0.708726	0.696426	1	0	Tumor suppressive lncRNA	0.0406569	5.51667
ENSG00000088038	HSALNG0127531	0	0	CNOT3	chr19:54640000-55600000	1	0.589119	0.579938	0.850103	0.846044	1	1	Dual lncRNA	0.0129195	1.86145
ENSG00000088038	HSALNG0127589	0	0	CNOT3	chr19:54640000-55600000	9	0.430863	0.454866	0.736671	0.741189	1	1	Dual lncRNA	0.0157493	0.574815
ENSG00000108107	HSALNG0127589	407	1.78e-08	RPL28	chr19:55480000-56200000	13	-0.331226	-0.388614	-0.591577	-0.51063	0	1	Tumor suppressive lncRNA	0.0157493	0.574815
ENSG00000125817	HSALNG0128274	0	0	CENPB	chr20:3320000-4200000	1	0.281378	0.301339	0.523603	0.557706	0	1	Oncogenic lncRNA	0.00134464	0.0946369
ENSG00000089177	HSALNG0128852	0	0	KIF16B	chr20:15920000-16760000	4	0.240518	0.301977	0.456173	0.536359	1	0	Tumor suppressive lncRNA	0.0637034	0
ENSG00000160255	HSALNG0133638	0	0	ITGB2	chr21:46200000-46920000	8	0.185186	0.279194	0.446333	0.519357	0	1	Oncogenic lncRNA	0.054433	0.578395
ENSG00000160255	HSALNG0133581	0	0	ITGB2	chr21:46200000-46920000	5	0.711598	0.618656	0.904442	0.853442	0	1	Oncogenic lncRNA	0.0662003	0.246904
ENSG00000100038	HSALNG0134272	0	0	TOP3B	chr22:22040000-23640000	22	0.306818	0.339165	0.589452	0.623385	0	1	Oncogenic lncRNA	0.07455	0.110629
ENSG00000128283	HSALNG0135323	0	0	CDC42EP1	chr22:37600000-38440000	5	0.50457	0.440923	0.75694	0.724654	0	1	Oncogenic lncRNA	0	0.547633
ENSG00000085224	HSALNG0138710	2775	7.28e-08	ATRX	chrX:75360000-77400000	5	-0.371241	-0.405412	-0.663632	-0.704463	1	0	Oncogenic lncRNA	0.0674289	0.047042
ENSG00000167548	HSALNG0143408	3	2.25e-09	KMT2D	chr12:49040000-49680000	0	-0.28333	-0.418661	-0.58131	-0.655286	1	0	Oncogenic lncRNA	0.0517168	0.320085
ENSG00000092201	HSALNG0099938	13	3.11e-10	SUPT16H	chr14:21080000-23400000	0	-0.328022	-0.276294	-0.604127	-0.596461	0	1	Dual lncRNA	0.0383435	0
ENSG00000100888	HSALNG0099938	13	1.42e-10	CHD8	chr14:21080000-23400000	0	-0.383213	-0.28491	-0.681606	-0.655536	1	0	Dual lncRNA	0.0383435	0
ENSG00000147130	HSALNG0138431	1	6.12e-10	ZMYM3	chrX:69640000-71440000	2	-0.254623	-0.300417	-0.535002	-0.59938	1	0	Dual lncRNA	0.0556466	0.788387
ENSG00000184634	HSALNG0138431	0	0	MED12	chrX:69640000-71440000	1	-0.368927	-0.476551	-0.64801	-0.733479	0	1	Dual lncRNA	0.0556466	0.788387
ENSG00000147130	HSALNG0151223	0	0	ZMYM3	chrX:69640000-71440000	1	-0.35282	-0.349939	-0.594922	-0.561047	1	0	Dual lncRNA	0.910068	0.020127
ENSG00000147133	HSALNG0151223	165	2.63e-09	TAF1	chrX:69960000-71440000	2	-0.417063	-0.449364	-0.627823	-0.654327	0	1	Dual lncRNA	0.910068	0.020127
ENSG00000184634	HSALNG0151223	57	1.24e-09	MED12	chrX:69640000-71440000	5	-0.446792	-0.445475	-0.718662	-0.725761	0	1	Dual lncRNA	0.910068	0.020127
ENSG00000039068	HSALNG0112214	5	5.67e-11	CDH1	chr16:67520000-68880000	6	-0.358677	-0.385627	-0.667569	-0.737976	1	0	Oncogenic lncRNA	0.191371	0.726909
ENSG00000102974	HSALNG0112214	1	2.47e-11	CTCF	chr16:67520000-68880000	18	-0.400425	-0.339606	-0.650694	-0.604196	1	0	Oncogenic lncRNA	0.191371	0.726909
ENSG00000039068	HSALNG0144950	49	6.16e-10	CDH1	chr16:67520000-68880000	1	-0.256105	-0.248878	-0.508951	-0.549109	1	0	Oncogenic lncRNA	0.00866768	0.011657
ENSG00000102974	HSALNG0144950	50	1.48e-09	CTCF	chr16:67520000-68880000	2	-0.38432	-0.358552	-0.54145	-0.587357	1	0	Oncogenic lncRNA	0.00866768	0.011657
ENSG00000039068	HSALNG0144783	30	4.91e-10	CDH1	chr16:67520000-68880000	0	-0.316687	-0.260283	-0.556776	-0.573269	1	0	Oncogenic lncRNA	0.0333111	0.014791
ENSG00000102974	HSALNG0144783	40	8.39e-10	CTCF	chr16:67520000-68880000	0	-0.489666	-0.393369	-0.621639	-0.571344	1	0	Oncogenic lncRNA	0.0333111	0.014791
ENSG00000134250	HSALNG0141849	12	3.99e-10	NOTCH2	chr1:120160000-120840000	0	-0.178676	-0.411317	-0.4065	-0.654154	1	0	Oncogenic lncRNA	0.013266	0.0071423
ENSG00000111300	HSALNG0094035	127	1.49e-09	NAA25	chr12:111760000-112880000	3	-0.306197	-0.372	-0.567563	-0.600802	1	0	Oncogenic lncRNA	0.00770679	0.273299
ENSG00000147133	HSALNG0151224	107	1.51e-09	TAF1	chrX:69960000-71440000	5	-0.433236	-0.385872	-0.662652	-0.680621	0	1	Tumor suppressive lncRNA	0.0034931	0.049884
ENSG00000147133	HSALNG0151104	2	1.69e-11	TAF1	chrX:69960000-71440000	0	-0.2504	-0.310333	-0.474079	-0.578799	0	1	Tumor suppressive lncRNA	0.0675422	0.0430053
ENSG00000184634	HSALNG0151104	15	8.81e-10	MED12	chrX:69640000-71440000	0	-0.20203	-0.256783	-0.424055	-0.542608	0	1	Tumor suppressive lncRNA	0.0675422	0.0430053
ENSG00000197256	HSALNG0124011	148	6.15e-09	KANK2	chr19:11040000-11720000	0	-0.29667	-0.344721	-0.529199	-0.627455	0	1	Tumor suppressive lncRNA	0.00491511	0.838594
ENSG00000012822	HSALNG0143636	1	2.85e-10	CALCOCO1	chr12:53400000-55080000	0	-0.462365	-0.455398	-0.696459	-0.715986	0	1	Tumor suppressive lncRNA	0.0126513	0.0150338
ENSG00000186185	HSALNG0116774	3	1.1e-10	KIF18B	chr17:42840000-45120000	0	-0.18675	-0.367629	-0.45751	-0.6886	0	1	Tumor suppressive lncRNA	0.0232377	4.58843
ENSG00000156650	HSALNG0142601	11	1.54e-10	KAT6B	chr10:76000000-77840000	0	-0.382935	-0.480515	-0.637527	-0.711908	1	0	Oncogenic lncRNA	0.00742205	0.00626441
ENSG00000110497	HSALNG0142972	28	2.27e-10	AMBRA1	chr11:45800000-47200000	7	-0.284932	-0.255683	-0.571785	-0.568168	1	0	Oncogenic lncRNA	0.162634	0.00918598
ENSG00000100888	HSALNG0099833	6077	1.33e-07	CHD8	chr14:21080000-23400000	0	-0.315784	-0.142206	-0.572234	-0.527226	1	0	Oncogenic lncRNA	0.00613842	0.00372537
ENSG00000100888	HSALNG0099968	177	8.29e-09	CHD8	chr14:21080000-23400000	0	-0.241274	-0.292761	-0.543066	-0.57279	1	0	Oncogenic lncRNA	0.0112697	0.236669
ENSG00000100888	HSALNG0099880	0	0	CHD8	chr14:21080000-23400000	1	-0.292948	-0.268628	-0.554121	-0.533648	1	0	Oncogenic lncRNA	0.177078	0.127363
ENSG00000100030	HSALNG0134320	4	3.25e-11	MAPK1	chr22:22000000-23640000	0	-0.421752	-0.326607	-0.706751	-0.69073	0	1	Tumor suppressive lncRNA	0.350702	0.0435645
ENSG00000100038	HSALNG0134320	1	1.15e-11	TOP3B	chr22:22040000-23640000	0	-0.335771	-0.273726	-0.578155	-0.534081	0	1	Tumor suppressive lncRNA	0.350702	0.0435645
ENSG00000131323	HSALNG0103913	168	2.92e-09	TRAF3	chr14:102520000-103520000	0	-0.263836	-0.318994	-0.512083	-0.625635	1	0	Oncogenic lncRNA	0.00908058	0.0284822
ENSG00000196526	HSALNG0032703	3	5.22e-11	AFAP1	chr4:7720000-8160000	3	-0.300109	-0.319507	-0.558415	-0.591332	0	1	Tumor suppressive lncRNA	0.0477603	0.0170265
ENSG00000103489	HSALNG0109864	22	2.77e-10	XYLT1	chr16:16440000-18400000	2	-0.278226	-0.208596	-0.487623	-0.621696	0	1	Tumor suppressive lncRNA	0	0.00214427
ENSG00000131149	HSALNG0113191	2	3.44e-11	GSE1	chr16:85120000-85840000	48	-0.0693567	-0.239048	-0.160425	-0.511804	1	0	Oncogenic lncRNA	0.442461	0.0247412
ENSG00000118058	HSALNG0087542	14	2.48e-10	KMT2A	chr11:118000000-118480000	1	-0.331812	-0.392139	-0.612549	-0.704666	1	0	Oncogenic lncRNA	0.167929	1.06298
ENSG00000243335	HSALNG0058614	19	3.48e-10	KCTD7	chr7:65960000-66480000	0	-0.395973	-0.422898	-0.625652	-0.641007	0	1	Tumor suppressive lncRNA	0.0167314	3.32057
ENSG00000183579	HSALNG0134784	4	1.52e-09	ZNRF3	chr22:29000000-29680000	20	-0.351292	-0.389951	-0.525942	-0.651837	1	0	Oncogenic lncRNA	0.0272482	1.68647
ENSG00000085563	HSALNG0059377	8	5.91e-10	ABCB1	chr7:86880000-87840000	0	-0.330939	-0.397063	-0.6026	-0.672434	0	1	Tumor suppressive lncRNA	0.0124316	34.4414
ENSG00000132670	HSALNG0128199	25	3.27e-10	PTPRA	chr20:2440000-3040000	1	-0.33549	-0.333676	-0.629682	-0.597942	0	1	Tumor suppressive lncRNA	0.00792466	0.0894025
ENSG00000147050	HSALNG0137576	432	4.73e-09	KDM6A	chrX:43800000-45680000	10	-0.305174	-0.217482	-0.588387	-0.628779	1	0	Oncogenic lncRNA	0.0114183	0.00932645
ENSG00000115355	HSALNG0015032	16	2.86e-10	CCDC88A	chr2:55440000-55920000	0	-0.361035	-0.344944	-0.619779	-0.6541	1	0	Oncogenic lncRNA	0.322037	1.06837
ENSG00000134982	HSALNG0044189	4	7.68e-11	APC	chr5:111840000-112320000	0	-0.430334	-0.403747	-0.619872	-0.723346	1	0	Oncogenic lncRNA	0.0411038	0.108701
ENSG00000172071	HSALNG0016642	9	7.02e-11	EIF2AK3	chr2:86960000-89000000	4	-0.289719	-0.404612	-0.583708	-0.668694	1	0	Oncogenic lncRNA	0.219922	0.55654
ENSG00000172071	HSALNG0016674	0	0	EIF2AK3	chr2:86960000-89000000	1	-0.150032	-0.176613	-0.319085	-0.515812	1	0	Oncogenic lncRNA	0.0138429	0
ENSG00000125630	HSALNG0017965	10	1.43e-09	POLR1B	chr2:112880000-113720000	0	-0.212715	-0.253932	-0.526068	-0.584309	0	1	Tumor suppressive lncRNA	0.0916188	0.0288452
ENSG00000175727	HSALNG0143745	15	4.46e-10	MLXIP	chr12:121000000-122760000	0	-0.238411	-0.393426	-0.493141	-0.642456	0	1	Tumor suppressive lncRNA	0.00551132	0.101284
ENSG00000196712	HSALNG0115678	36	3.17e-10	NF1	chr17:29160000-29880000	38	-0.427912	-0.413404	-0.66999	-0.646937	1	0	Oncogenic lncRNA	0.0195852	0.845396
ENSG00000198740	HSALNG0117120	18	1.25e-09	ZNF652	chr17:46720000-48200000	0	-0.301806	-0.340337	-0.578331	-0.678215	0	1	Tumor suppressive lncRNA	0.0982134	0.187978
ENSG00000198740	HSALNG0117242	1245	7.21e-08	ZNF652	chr17:46720000-48200000	0	-0.277962	-0.280848	-0.567055	-0.612168	0	1	Tumor suppressive lncRNA	0.165535	0.138809
ENSG00000188994	HSALNG0149197	4	1.95e-10	ZNF292	chr6:87560000-88640000	0	-0.258631	-0.424648	-0.508427	-0.592855	1	0	Oncogenic lncRNA	0.704391	0.00623863
ENSG00000165671	HSALNG0046951	13	1.25e-10	NSD1	chr5:176480000-177640000	2	-0.349348	-0.406949	-0.630225	-0.687358	1	0	Oncogenic lncRNA	0.0070833	0.994566
ENSG00000165671	HSALNG0046977	259	6.35e-09	NSD1	chr5:176480000-177640000	6	-0.314692	-0.370215	-0.596612	-0.657586	1	0	Oncogenic lncRNA	0.0616905	5.74273
ENSG00000105717	HSALNG0124760	1	8.74e-12	PBX4	chr19:19120000-20120000	0	-0.212417	-0.288575	-0.445356	-0.541573	1	0	Oncogenic lncRNA	1.05051	3.5224
ENSG00000169375	HSALNG0144573	1	5.97e-11	SIN3A	chr15:75640000-76440000	5	-0.434522	-0.359964	-0.637488	-0.66019	1	0	Oncogenic lncRNA	0.000462433	0.0180376
ENSG00000124942	HSALNG0084656	3	3.88e-10	AHNAK	chr11:61880000-62640000	0	-0.310403	-0.340964	-0.613978	-0.636657	1	0	Oncogenic lncRNA	0.0713952	3.12424
ENSG00000124942	HSALNG0084672	2	1.32e-10	AHNAK	chr11:61880000-62640000	0	-0.316462	-0.323087	-0.568422	-0.570842	1	0	Oncogenic lncRNA	0.264485	9.39949
ENSG00000124942	HSALNG0084652	0	0	AHNAK	chr11:61880000-62640000	6	-0.395322	-0.448992	-0.692289	-0.75936	1	0	Oncogenic lncRNA	0.00842052	0.417299
ENSG00000198793	HSALNG0000845	0	0	MTOR	chr1:11080000-11400000	6	-0.274982	-0.265901	-0.530586	-0.569541	0	1	Tumor suppressive lncRNA	0.00578185	0.798025
ENSG00000116138	HSALNG0001107	0	0	DNAJC16	chr1:15400000-16840000	6	-0.292456	-0.253096	-0.544685	-0.541001	0	1	Tumor suppressive lncRNA	0.00421339	0.0390498
ENSG00000148400	HSALNG0075291	0	0	NOTCH1	chr9:139200000-139640000	8	-0.268465	-0.306946	-0.524901	-0.566113	1	0	Oncogenic lncRNA	0.0908948	13.7704
ENSG00000148400	HSALNG0075286	0	0	NOTCH1	chr9:139200000-139640000	16	-0.09966	-0.27252	-0.205428	-0.537379	1	0	Oncogenic lncRNA	0.0493474	0.000207968
ENSG00000166987	HSALNG0091672	0	0	MBD6	chr12:57400000-58360000	3	-0.146181	-0.236505	-0.305938	-0.58047	1	1	Dual lncRNA	0.00669612	0.0345336
ENSG00000160007	HSALNG0126719	0	0	ARHGAP35	chr19:47120000-48440000	11	-0.245349	-0.237995	-0.503159	-0.530979	1	0	Oncogenic lncRNA	0.0106686	0.424509
ENSG00000160007	HSALNG0126784	0	0	ARHGAP35	chr19:47120000-48440000	1	-0.245783	-0.391472	-0.5564	-0.647079	1	0	Oncogenic lncRNA	0.00353849	0.691167
ENSG00000215301	HSALNG0137463	0	0	DDX3X	chrX:41000000-41640000	8	-0.406014	-0.436637	-0.632249	-0.725443	1	0	Oncogenic lncRNA	0.162579	0.199937
